# Evolutionary genomics of the emergence of brown algae as key components of coastal ecosystems

**DOI:** 10.1101/2024.02.19.579948

**Authors:** France Denoeud, Olivier Godfroy, Corinne Cruaud, Svenja Heesch, Zofia Nehr, Nachida Tadrent, Arnaud Couloux, Loraine Brillet-Guéguen, Ludovic Delage, Dean Mckeown, Taizo Motomura, Duncan Sussfeld, Xiao Fan, Lisa Mazéas, Nicolas Terrapon, Josué Barrera-Redondo, Romy Petroll, Lauric Reynes, Seok-Wan Choi, Jihoon Jo, Kavitha Uthanumallian, Kenny Bogaert, Céline Duc, Pélagie Ratchinski, Agnieszka Lipinska, Benjamin Noel, Eleanor A. Murphy, Martin Lohr, Ananya Khatei, Pauline Hamon-Giraud, Christophe Vieira, Svea Sanja Akerfors, Shingo Akita, Komlan Avia, Yacine Badis, Tristan Barbeyron, Arnaud Belcour, Wahiba Berrabah, Samuel Blanquart, Ahlem Bouguerba-Collin, Trevor Bringloe, Rose Ann Cattolico, Alexandre Cormier, Helena Cruz de Carvalho, Romain Dallet, Olivier De Clerck, Ahmed Debit, Erwan Denis, Christophe Destombe, Erica Dinatale, Simon Dittami, Elodie Drula, Sylvain Faugeron, Jeanne Got, Louis Graf, Agnès Groisillier, Marie-Laure Guillemin, Lars Harms, William John Hatchett, Bernard Henrissat, Galice Hoarau, Chloé Jollivet, Alexander Jueterbock, Ehsan Kayal, Andrew H. Knoll, Kazuhiro Kogame, Arthur Le Bars, Catherine Leblanc, Line Le Gall, Ronja Ley, Xi Liu, Steven T. LoDuca, Pascal Jean Lopez, Philippe Lopez, Eric Manirakiza, Karine Massau, Stéphane Mauger, Laetitia Mest, Gurvan Michel, Catia Monteiro, Chikako Nagasato, Delphine Nègre, Eric Pelletier, Naomi Phillips, Philippe Potin, Stefan A. Rensing, Ellyn Rousselot, Sylvie Rousvoal, Declan Schroeder, Delphine Scornet, Anne Siegel, Leila Tirichine, Thierry Tonon, Klaus Valentin, Heroen Verbruggen, Florian Weinberger, Glen Wheeler, Hiroshi Kawai, Akira F. Peters, Hwan Su Yoon, Cécile Hervé, Naihao Ye, Eric Bapteste, Myriam Valero, Gabriel V. Markov, Erwan Corre, Susana M. Coelho, Patrick Wincker, Jean-Marc Aury, Mark Cock

## Abstract

Brown seaweeds are keystone species of coastal ecosystems, often forming extensive underwater forests, that are under considerable threat from climate change. Despite their ecological and evolutionary importance, this phylogenetic group, which is very distantly related to animals and land plants, is still poorly characterised at the genome level. Here we analyse 60 new genomes that include species from all the major brown algal orders. Comparative analysis of these genomes indicated the occurrence of several major events coinciding approximately with the emergence of the brown algal lineage. These included marked gain of new orthologous gene families, enhanced protein domain rearrangement, horizontal gene transfer events and the acquisition of novel signalling molecules and metabolic pathways. The latter include enzymes implicated in processes emblematic of the brown algae such as biosynthesis of the alginate-based extracellular matrix, and halogen and phlorotannin biosynthesis. These early genomic innovations enabled the adaptation of brown algae to their intertidal habitats. The subsequent diversification of the brown algal orders tended to involve loss of gene families, and genomic features were identified that correlated with the emergence of differences in life cycle strategy, flagellar structure and halogen metabolism. Analysis of microevolutionary patterns within the genus *Ectocarpus* indicated that deep gene flow between species may be an important factor in genome evolution on more recent timescales. Finally, we show that integration of large viral genomes has had a significant impact on brown algal genome content and propose that this process has persisted throughout the evolutionary history of the lineage.
