## Supplementary material for "Evolutionary genomics of the emergence of brown algae as key components of coastal ecosystems": Table S4

### Sheet: GSMNs
Metacyc ID	Reaction Name (with corresponding EC number)
POLYAMINE-OXIDASE-RXN	spermine oxidase (EC 1.5.3.16)
RXN-10464	spermine oxidase (EC 1.5.3.16)
RXN-9015	non-specific polyamine oxidase (EC 1.5.3.17)
RXN-11989	carotenoid oxygenase (EC 1.13.11.59)
RXN-17811	mRNA N(6)-methyladenine demethylase (EC 1.14.11.53)
RXNDQC-2	indole-3-pyruvate monooxygenase (EC 1.14.13.168)
2.4.2.26-RXN	xylosyl transferase, GT14 family (EC 2.4.2.26)
RXN-12003	protein-ribulosamine 3-kinase (EC 2.7.1.172)
GALACTOSYLCERAMIDE-SULFOTRANSFERASE-RXN	galactosylceramide sulfotransferase (EC 2.8.2.11)
RXN-17203	galactosylceramide sulfotransferase (EC 2.8.2.11)
RXN-18301	galactosylceramide sulfotransferase (EC 2.8.2.11)
RXN-18303	galactosylceramide sulfotransferase (EC 2.8.2.11)
2.8.2.29-RXN	[heparan sulfate]-glucosamine 3-sulfotransferase 2 (EC 2.8.2.29)
3.4.13.19-RXN	Membrane dipeptidase (EC 3.4.13.19)
RXN-15682	Membrane dipeptidase (EC 3.4.13.19)
RXN66-337	Membrane dipeptidase (EC 3.4.13.19)
3.4.21.61-RXN	paired-basic endopeptidase (EC 3.4.21.61)
RXN-14341	Lys-Lys/Arg-Xaa endopeptidase (EC 3.4.21.121)
RXN-14342	Lys-Lys/Arg-Xaa endopeptidase (EC 3.4.21.121)
RXN-14998	Lys-Lys/Arg-Xaa endopeptidase (EC 3.4.21.121)
3.4.23.4-RXN	Chymosin peptidase (EC 3.4.23.4)
D-PPENTOMUT-RXN	Phosphopentomutase (EC 5.4.2.7)
PPENTOMUT-RXN	Phosphopentomutase (EC 5.4.2.7)
