## Supplementary material for "Evolutionary genomics of the emergence of brown algae as key components of coastal ecosystems": Table S11

### Sheet: DNMT1
Species	DNMT1 protein	Coordinates	Protein
Chordaria linearis	nd
Dictyota dichotoma	nd
Heribaudiella fluviatilis	nd
Porterinema fluviatilis	nd
Scytosiphon promiscus	nd
Pleurocladia lacustris	nd
Ectocarpus fasciculatus	nd
Ectocarpus crouaniourum	nd
Myriotrichia claviformis	nd
Sphaerotrichia firma	nd
Saccharina latissima	nd
Desmarestia dudresnayi	nd
Saccorhiza polyschides	nd
Saccorhiza dermatodea	nd
Pelvetia canaliculata	nd
Fucus serratus	nd
Fucus distichus	nd
Macrocystis pyrifera	nd
Ectocarpus siliculosus (1a, M)	nd
Pylaiella littoralis	nd
Undaria pinnatifida	nd
Ascophyllum nodosum	nd
Sargassum fusiforme	nd
Discosporangium mesarthrocarpus	prot_D-mesarthrocarpus_Contig2045.4.1-prot_D-mesarthrocarpus_Contig11100.1.1-prot_D-mesarthrocarpus_Contig16168.1.1-prot_D-mesarthrocarpus_Contig12517.1.1-prot_D-mesarthrocarpus_Contig5066.1.1mod	Contig2045:7045..7143,8283..8891,10062..10190,10665..10805,11011..11091,11659..11823,12478..12603,13353..13392,13924..14029,14676..14748,15099..15272,16100..16192,16451..16558,17386..17446(+)-Contig11100:869..1013,1519..1644,2050..2218,2833..2969,3893..3934(-)-Contig16168:115..303,786..894,1276..1517(-)-Contig12517:637..761,1582..1748,2474..2605(-)-Contig5066:1778..1903,2638..2725,3458..3621,4187…	MVAESTSNDMDVVKPDEAGPDGVPATFESKRFNPTSSKEGTPPSTGVAGRKEKGEGEEEEDLLDKPSKRHKMQNGEERGEDNSRNSASNGASNGTNNGASNSTSNGASNGASNCASSPPPPTPILSPDAANPNPKPHPGLGLGSGSGGGLSDMEVAGEGEGQGGERGAHAPSPQQRSGRRWGSGGNRAREGDLKDEKLGLVSVVGGRVMRKRPGEAASNLNPNPKRVPARKKKEQKVVKWKTAQGVYENGIRVPDVPPPAMAEGPAEDEATACFDGRLMALYEDAEGLEGEAPVHRLTHFTIYDEDGFLAPLDAGLIEKDKPLYAMAVIKPVIDDSDVAEGGPFCKRIGPIHEWHVEGFDGGERSVIGIATAFCEYKLLGCPSPAYAPFMRAIREKAVL…
Chrysoparadoxa australica	prot_C-australica_Contig_746.6.2mod	Contig746:7681..7776,7881..7914,8112..8202,8391..8517,8740..8879,8981..9070,9216..9279,9367..9471,9616..9698,10026..10107,10191..10223,10348..10417,10607..10701,10977..11048,11117..11191,11270..11344,11440..11600,11911..12019,12097..12144,12224..12298,12540..12638,12881..12956,13258..13367,13552..13655,13833..13953,14192..14265,14378..14477,14607..14681,14784..14882,15031..15099,15274..15375,1552…	METDEAPVHRVTEFTIYDKDGFLCPLDAGLIEKGQDIYCQAAIKPIYDDINTPEGGPFCRAIGPITEWHFEGFDGGERSVIGFATVYAEYKMLGVPGKEYAPFMALIGEKALLLKLTIEFLEENPEGTYEELMGAVVGKRPSGLEAEPISEEALLRHASSLLDQIWDYDQMALPDDATALGQGEGGSSSTGAATEPNDPDVPQLFFTPAMVYLSKLEGYSLSQRRRMRRPGGHRRRMAKKKIHTGMLATTTPLVRWVFEDYFKAEMAGVKRVKDDGWMKFLVECDGQEVVCKSSEGKPQLGTFRYHQDEPPCIEVKVEKEGGEEVIEALTLAKFEKLAQSLGKKPRESIRFTSSKLTLGGTAKEAGWVEGSEEEAMEEVEEEEPQEDTVIKAKKDAKKE…
Schizocladia ischiensis	prot_S-ischiensis_contig58.15993.1mod	Contig58:1124526..1124736,1125709..1125872,1126400..1126507,1127104..1127331,1127939..1128062,1128605..1128768,1129458..1129578,1130264..1130373,1130564..1130752,1131521..1131664,1132905..1133022,1133241..1133365,1133988..1134056,1134880..1135003,1135409..1135548,1135780..1135834,1136910..1137115,1138210..1138332,1138904..1139072,1140011..1140066,1140391..1140543,1141886..1142061,1142483..1142555…	MGYRGAVLCTPSQTLKVTDTMTEANGGAEAPPVASPKRDLDPEDKPSKRAKRSEAAAADDSDKTSSELKPVEVDGTVEKGEVRDAGDAEDDSISVIGGRKLRKRADRIEPPPKKPSTKRDKLPKWKTAHGHYENGFLLKDVPFPVPEGQAVEDEGIACFDERLTAMFDGEDMDEAPVHRLTHYTFYDGDGFLVPLDAGLIEKDKPIYAMAVIKPIFDDTDVPEGGPFCRMIGPLHEWHVEGFDGGATQVIGVSTAYCEYKLLGCASEQYAPFMRRIREKALLLKVTIELLQDNPEATYAELVAKTSGCVPEQLDAEPLGDDAVIRHATYLLDQVWDYDQWGEDDDSAGAGGAAAGAGAGAGAGAGAGAGEAEAEVGDDGPVRLFYTPAMVHLATLEGYP…
Tribonema minus	nd
Heterosigma akashiwo	nd

### Sheet: DNMT2
Species	DNMT2 protein	Coordinates	Protein
Chordaria linearis	prot_C-linearis_contig119.1778.1
Chrysoparadoxa australica	mRNA.C-australica_Contig_582.9.1
Schizocladia ischiensis	prot_S-ischiensis_contig40.12353.1, prot_S-ischiensis_contig33.10348.1
Dictyota dichotoma	prot_D-dichotoma_M_contig2345.7960.1
Heribaudiella fluviatilis	prot_H-fluviatilis_contig50.28167.1
Porterinema fluviatilis	prot_P-fluviatile_contig8.14533.1
Scytosiphon promiscus	prot_S-promiscuus_M_contig2.5686.1
Pleurocladia lacustris	prot_P-lacustris_contig902.15511.1
Ectocarpus fasciculatus	prot_E-fasciculatus_F_contig4195.11688.1
Ectocarpus crouaniourum	prot_E-crouaniorum-2c_F_contig202.5632.1
Myriotrichia claviformis	prot_M-clavaeformis_F_contig298.9706.1
Sphaerotrichia firma	prot_S-firma_M_contig129.2372.1
Saccharina latissima	prot_S-latissima_F_contig87.16565.1
Desmarestia dudresnayi	prot_D-dudresnayi_contig22870.9975.1
Saccorhiza polyschides	prot_S-polyschides_F_contig89.19341.1
Saccorhiza dermatodea	prot_S-dermatodea_contig1982.4897.1
Pelvetia canaliculata	prot_P-canaliculata_contig16240.7673.1
Fucus serratus	prot_F-serratus_M_contig126.1939.1
Fucus distichus	prot_F-distichus_contig11354.1157.1
Macrocystis pyrifera	prot_M-pyrifera_M_contig11838.3805.1
Ectocarpus siliculosus (1a, M)	prot_E-siliculosus-1a_M_contig118.1758.1
Pylaiella littoralis	prot_P-littoralis_Contig242.29.1
Undaria pinnatifida	UNPINchr05new	Chr05:20927500..20927808,20929072..20929172,20930126..20930303,20930787..20931008,20931651..20932154(+)	MHTFNALTVCLSIVQACGFVDIPAAIPALRRCCSCSDVAATVLPQVGCGTAAGTPGTPPLELKALEFYSGIGGLRMSLENAVEETTGLTASVRSYEINEVANSVYEHNFPGCTVTRRSIEHLSFQDLDGASNIWLLSPPCQPFCRIGKQMDEDDNRSVSFLHLLSVLKAAEEPPDFFFLENVRGFEGSHAHQRLLEALLMQGYRVEQYLLSPVHLGIPNTRLRYFCLASRRGGEGEGEIGPVRESLPAMPSTSTEPGQEKAHLRQLSEYLDESMVGEVAVPLLLSRKAASYANPSLRFDVATQRSTETTTFTKGYGKHAGRAGPVLLLTDDGERRVSEEDLGRFPSGLDLGPQGRELRWFSDTEMLRLHGFPETFEFPPGLSLRQRFALVGNSVNVEVV…
Ascophyllum nodosum	prot_A-nodosum_M_contig15.65.1
Sargassum fusiforme	S-fusiforme_g1409.t1
Tribonema minus	Trimin1|333303|MIX41744_5_53mod	Contig70: 357362..357928,358860..359396(-)	MCNWGVRWVAALLLVGAVHGLTALEFYSGIGGFRAALAQACGDSQRMQVTAYDVNEAANAAYQHVWNERVVCKSIEHLTQTSLPPSDLWLLSPPCQPYTRIGLQRDTADPRSKSFLHLMELLQGMEACPQRLMLENVQGFEGSDTCARLMEVLALRGYQVHQFLLSPTQLGIPNTRTRQASTPRLRLPCRYYCLAFQRSSGQSCVHAPSLEFPAQAAPQDLSAAAQPSSIAQYLEQLSAREVADFAVEDRVAAAAARQPLDVATAASTATITFTKGYGRQIGKAGPYLLLSEDGVTVEWGGRARFSFVEGGQKLRYFTPREMLRVAGFPESFVFSPGTSNRAAYKLIGNSINVTVVSRLLSWLLAQG*
Heterosigma akashiwo	prot_H-akashiwo_Contig1444.3.1
