## Supplementary material for "Evolutionary genomics of the emergence of brown algae as key components of coastal ecosystems": Table S13

### Sheet: Flagella genes
			Ectocarpus species 7 reference		Dictyotales	Fucales			Laminariales		Desmarestiales
Number	Orthogroup	Predicted function	LocusID	NCBI ID	Dictyota dichotoma	Fucus serratus	Ascophyllum nodosum	Sargassum fusiforme	Saccharina latissima	Undaria pinnatifida	Desmarestia herbacea
#84	OG0001629	origin-binding protein	Ec-05_007030	ABY66163.1	A	A	A	A	A	A	A
#284	OG0001612	hypothetical protein	Ec-21_003930	CBJ31648.1	A	A	A	A	A	A	A
#231	OG0007822	hypothetical protein	Ec-01_001590	CBN78356.1	A	A	A	A	A	A	A
#121	OG0009913	hypothetical protein	Ec-12_006405	CBJ48999.1	A	A	A	A	A	A	P
＃196	OG0004867	conserved unknown protein	Ec-07_003380	CBJ48736.1	A	A	A	A	A	P	P
#127	OG0007367	similar to kinesin-related protein	Ec-09_002610	CBJ30016.1	A	A	A	A	P	P	P
#161	OG0003028	WD40-repeat-containing domain	Ec-08_001330	CBN73772.1	A	A	A	A	P	P	P
#172	OG0004278	hypothetical protein	Ec-02_004360	CBJ32547.1	A	A	A	A	P	P	P
#226	OG0009266	hypothetical protein	Ec-28_003490	CBN73926.1	A	P	A	A	P	P	P
#69	OG0005942	hypothetical protein	Ec-06_001750	CBN78653.1	A	P	A	P	P	P	P
#218	OG0000358	conserved unknown protein	Ec-21_000140	CBJ33599.1	A	P	P	A	P	P	P
#147	OG0005260	EF-hand, calcium binding motif	Ec-13_001110	CBJ32185.1	A	P	P	A	A	A	P
#86	OG0001126	similar to deubiquitinating enzyme 3	Ec-09_001400	CBJ31209.1	A	P	P	A			A
#4	OG0004809	Helmchrome	Ec-09_003350	CBJ26132.1	A	P	P	P	A	A	P
#277	OG0001951	ciliary dynein heavy chain, putative	Ec-26_000710	CBN78613.1	A	P	P	P	A	A	P
#194	OG0008991	Kinesin motor domain	Ec-23_001390	CBJ32365.1	A	P	P	P	A	P	A
#248	OG0008395	PDZ domain	Ec-12_006920	CBJ30951.1	A	P	P	P	A	P	A
#68	OG0006156	Dynein heavy chain	Ec-02_001770	CBJ27106.1	A	P	P	P	A	P	P
#154	OG0008123	conserved unknown protein	Ec-05_002060	CBN77511.1	A	P	P	P	A	P	P
#286	OG0008555	hypothetical protein	Ec-14_004890	CBJ30426.1	A	P	P	P	A	P	P
#150	OG0001148	Armadillo-type fold and ankyrin domain protein	Ec-05_002940	CBN77602.1	A	P	P	P	P	P	A
#201	OG0002159	hypothetical protein	Ec-01_004090	CBN78817.1	A	P	P	P	P	P	A
#46	OG0004358	Kinesin motor domain	Ec-08_003860	CBN75297.1	A	P	P	P	P	P	P
#53	OG0002708	EF-hand domain pair	Ec-21_003570	CBN75219.1	A	P	P	P	P	P	P
#149	OG0001678	hypothetical protein	Ec-03_000600	CBJ26209.1	A	P	P	P	P	P	P
#163	OG0004237	hypothetical protein	Ec-07_000340	CBJ48903.1	A	P	P	P	P	P	P
#228	OG0006646	flagellar protofilament ribbon protein	Ec-10_002990	CBN75785.1	A	P	P	P	P	P	P
#267	OG0001455	Zinc finger, RING/FYVE/PHD-type	Ec-11_000850	CBJ48949.1	A	P	P	P	P	P	P
#189	OG0003155	Arfaptin homology (AH) domain/BAR domain	Ec-08_004540	CBJ32191.1	A	P	P	P	P	P	P
#298	OG0004957	Thioredoxin-like fold	Ec-01_010660	CBJ29876.1	A	P	P	P	P	P	P
#271	OG0005653	conserved unknown protein	Ec-03_001520	CBJ31704.1	P	A	A	A	P	P	P
#72	OG0001289	P-loop containing nucleoside triphosphate hydrolase	Ec-12_002940	CBN75980.1	P	A	A	P	P	P	P
#120	OG0001725	PPR repeat domain	Ec-10_004550	CBJ26407.1	P	A	A	P	P	P	P
#243	OG0009368	EF-hand domain pair	Ec-01_001430	CBN78343.1	P	A	A	P	A	A	P
#72	OG0001289	conserved unknown protein	Ec-12_002940	CBN75980.1	P	A	A	P	P	P	P
#141	OG0004011	hypothetical protein	Ec-28_002910	CBN73979.1	P	A	P	P	P	P	P
#90	OG0004683	Histone hairpin binding protein	Ec-03_005290	CBJ29742.1	P	A	P	P	A	A	P
#279	OG0007769	EsV-1-7 domain protein	Ec-14_004340	CBN75453.1	P	A	P	P	P	P	P
#262	OG0005254	hypothetical protein	Ec-07_002500	CBJ31173.1	P	A	P	P	P	P	P
#56	OG0007188	conserved unknown protein	Ec-20_003300	CBJ32357.1	P	A	P	P	A	P	P
#93	OG0004372	EF-hand domain pair	Ec-20_001820	CBN76850.1	P	P	A	A	P	A	P
#50	OG0005512	Serine-threonine/tyrosine-protein kinase catalytic domain	Ec-20_000940	CBN75740.1	P	P	A	P	P	P	P
#126	OG0001541	Hypothetical leucine rich repeat protein	Ec-14_000650	CBJ26303.1	P	P	A	P	P	P	P
#244	OG0005898	Protein of unknown function DUF3508	Ec-09_003440	CBJ26122.1	P	P	A	P	P	P	P
#295	OG0005818	mRNA decapping complex protein	Ec-07_005620	CBJ33456.1	P	P	A	P	P	P	P
#207	OG0002327	Actin family	Ec-24_004030	CBJ28578.1	P	P	P	A	A	P	P
#114	OG0002884	Armadillo-like helical	Ec-21_004430	CBN80237.1	P	P	P	A	P	P	P
#204	OG0002918	ABC membrane transporter	Ec-01_004380	CBJ33628.1	P	P	P	A	P	P	P
#223	OG0002354	hypothetical protein	Ec-05_002460	CBN77554.1	P	P	P	A	P	P	P
#237	OG0006683	C2 and FKBP domain protein	Ec-06_001470	CBJ32137.1	P	P	P	A	P	P	P
#118	OG0007620	Ubiquitin-conjugating enzyme/RWD-like	Ec-27_004540	CBN76623.1	P	P	P	P	A	A	A
#197	OG0006847	conserved unknown protein	Ec-10_006400	CBN78805.1	P	P	P	P	A	P	P
#208	OG0001232	conserved unknown protein	Ec-01_004100	CBN78818.1	P	P	P	P	A	A	P
#220	OG0009102	conserved unknown protein	Ec-04_000940	CBJ28360.1	P	P	P	P	A	P	A
#240	OG0001851	cryptochrome 3	Ec-01_008080	CBJ48326.1	P	P	P	P	P	A	A
#30	OG0001655	Putative ubiquitin-protein ligase	Ec-14_001990	CBN77184.1	P	P	P	P	P	A	P
#55	OG0000652	P-loop containing nucleoside triphosphate hydrolase	Ec-04_005040	CBN74670.1	P	P	P	P	P	A	P
#119	OG0005639	expressed unknown protein	Ec-09_002440	CBJ32416.1	P	P	P	P	P	A	P
#282	OG0007033	conserved unknown protein	Ec-10_002700	CBN75761.1	P	P	P	P	P	A	P
#175	OG0000695	ATM protein kinase	Ec-04_004450	CBN77274.1	P	P	P	P	P	A	P
#96	OG0000712	WD40 repeat	Ec-27_004840	CBN76592.1	P	P	P	P	P	A	P
#73	OG0000733	hypothetical protein	Ec-10_002260	CBN79292.1	P	P	P	P	P	A	P
#110	OG0001322	WD repeat protein	Ec-20_004630	CBN79249.1	P	P	P	P	P	A	P
#155	OG0001349	Tetratricopeptide-like helical domain	Ec-08_005460	CBN78335.1	P	P	P	P	P	A	P
#125	OG0001396	hypothetical protein	Ec-21_001450	CBJ48559.1	P	P	P	P	P	A	P
#57	OG0004212	Flagellar Associated Protein	Ec-12_001470	CBJ27915.1	P	P	P	P	P	A	P
#135	OG0004454	Tetratricopeptide-like helical domain	Ec-04_004170	CBN77300.1	P	P	P	P	P	A	P
#222	OG0001453	conserved unknown protein	Ec-14_002720	CBN77248.1	P	P	P	P	P	A	P
#65	OG0002389	conserved unknown protein	Ec-05_002200	CBN77527.1	P	P	P	P	P	P	A
#122	OG0002714	conserved unknown protein	Ec-21_005380	CBN79744.1	P	P	P	P	P	P	A
