## Supplementary material for "Evolutionary genomics of the emergence of brown algae as key components of coastal ecosystems": Table S14

### Sheet: Mannitol genes
Species	LocusID	Enzyme
Cladosiphon okamuranus	Cok_S_s007_3451.t1	M1Pase
Cladosiphon okamuranus	Cok_S_s009_3796.t1	M1PDH
Cladosiphon okamuranus	Cok_S_s015_4685.t1	M1PDH
Cladosiphon okamuranus	Cok_S_s015_4686.t1	M1Pase
Cladosiphon okamuranus	Cok_S_s183_13592.t1	HK
Cladosiphon okamuranus	Cok_S_s193_13966.t1	M2DH
Cladosiphon okamuranus	Cok_S_s284_16115.t1	M1PDH
Ectocarpus species 7	Ec-04_003690.1	M1PDH
Ectocarpus species 7	Ec-04_003700.1	M1Pase
Ectocarpus species 7	Ec-09_000300.1	M2DH
Ectocarpus species 7	Ec-14_005660.1	M1Pase
Ectocarpus species 7	Ec-18_001290.1	M1PDH
Ectocarpus species 7	Ec-18_002990.1	HK
Ectocarpus species 7	Ec-23_000570.1	M1PDH
Ectocarpus subulatus	EsuBft1023_8	M1PDH
Ectocarpus subulatus	EsuBft1656_9	HK
Ectocarpus subulatus	EsuBft41_11	M1Pase
Ectocarpus subulatus	EsuBft441_7	M1Pase
Ectocarpus subulatus	EsuBft819_11	M1PDH
Ectocarpus subulatus	EsuBft989_5	M2DH
Ectocarpus subulatus	EsuBft989_6	M2DH
Nemacystus decipiens	N-decipiens_g1528.t1	HK
Nemacystus decipiens	N-decipiens_g16391.t1	M1PDH
Nemacystus decipiens	N-decipiens_g17108.t1	M2DH
Nemacystus decipiens	N-decipiens_g3969.t1	M1Pase
Nemacystus decipiens	N-decipiens_g3970.t1	M1PDH
Nemacystus decipiens	N-decipiens_g6379.t1	M1PDH
Nemacystus decipiens	N-decipiens_g7516.t1	M2DH
Nemacystus decipiens	N-decipiens_g9946.t1	M1Pase
Ascophyllum nodosum	prot_A-nodosum_M_contig1034.1.1	M1PDH
Ascophyllum nodosum	prot_A-nodosum_M_contig1034.2.1	M1PDH
Ascophyllum nodosum	prot_A-nodosum_M_contig338.17.3	M1PDH
Ascophyllum nodosum	prot_A-nodosum_M_contig3473.8.1	M1Pase
Ascophyllum nodosum	prot_A-nodosum_M_contig389.14.2	M1PDH
Ascophyllum nodosum	prot_A-nodosum_M_contig39.34.1	HK
Ascophyllum nodosum	prot_A-nodosum_M_contig556.17.5	M2DH
Ascophyllum nodosum	prot_A-nodosum_M_contig79.13.1	M1Pase
Chrysoparadoxa australica	prot_C-australica_Contig_1548.1.1	M1PDH
Chrysoparadoxa australica	prot_C-australica_Contig_1548.1.1	M1PDH
Chrysoparadoxa australica	prot_C-australica_Contig_47.9.2	HK
Chrysoparadoxa australica	prot_C-australica_Contig_477.1.2	M1Pase
Chrysoparadoxa australica	prot_C-australica_Contig_69.32.3	M2DH
Chrysoparadoxa australica	prot_C-australica_Contig_729.8.3	M2DH
Chrysoparadoxa australica	prot_C-australica_Contig_79.27.1	M1PDH
Chrysoparadoxa australica	prot_C-australica_Contig_79.28.1	M1PDH
Chordaria linearis	prot_C-linearis_contig17.3998.1	HK
Chordaria linearis	prot_C-linearis_contig34.8772.1	M1PDH
Chordaria linearis	prot_C-linearis_contig35.8924.1	M1PDH
Chordaria linearis	prot_C-linearis_contig48.11204.1	M1Pase
Chordaria linearis	prot_C-linearis_contig48.11206.1	M1PDH
Chordaria linearis	prot_C-linearis_contig58.12814.1	M2DH
Chordaria linearis	prot_C-linearis_contig8.15804.1	M1Pase
Choristocarpus tenellus	prot_C-tenellus_contig11359.1.1	M1PDH
Choristocarpus tenellus	prot_C-tenellus_contig1172.1.3	M2DH
Choristocarpus tenellus	prot_C-tenellus_contig16545.1.1	M1PDH
Choristocarpus tenellus	prot_C-tenellus_contig189.1.4	M1PDH
Choristocarpus tenellus	prot_C-tenellus_contig4453.4.1	HK
Choristocarpus tenellus	prot_C-tenellus_contig509.5.1	M1Pase
Choristocarpus tenellus	prot_C-tenellus_contig919.1.2	M1Pase
Dictyota dichotoma	prot_D-dichotoma_M_contig1481.3460.1	M1PDH
Dictyota dichotoma	prot_D-dichotoma_M_contig1481.3461.1	M1Pase
Dictyota dichotoma	prot_D-dichotoma_M_contig2068.6639.1	HK
Dictyota dichotoma	prot_D-dichotoma_M_contig384.12727.1	M2DH
Dictyota dichotoma	prot_D-dichotoma_M_contig470.14684.1	M1Pase
Dictyota dichotoma	prot_D-dichotoma_M_contig757.18402.1	M1PDH
Desmarestia herbacea (M)	prot_D-herbacea_M_contig154.3102.1	M2DH
Desmarestia herbacea (M)	prot_D-herbacea_M_contig21.5499.1	M1Pase
Desmarestia herbacea (M)	prot_D-herbacea_M_contig21.5500.1	M1PDH
Desmarestia herbacea (M)	prot_D-herbacea_M_contig21.5501.1	M1PDH
Desmarestia herbacea (M)	prot_D-herbacea_M_contig263.7093.1	M1Pase
Desmarestia herbacea (M)	prot_D-herbacea_M_contig64.13695.1	HK
Desmarestia herbacea (M)	prot_D-herbacea_M_contig86.15423.1	M1PDH
Discosporangium mesarthrocarpum	prot_D-mesarthrocarpus_Contig17430.1.2	HK
Discosporangium mesarthrocarpum	prot_D-mesarthrocarpus_Contig1988.7.1	HK
Discosporangium mesarthrocarpum	prot_D-mesarthrocarpus_Contig3598.4.1	M1PDH
Discosporangium mesarthrocarpum	prot_D-mesarthrocarpus_Contig3735.4.1	M1Pase
Discosporangium mesarthrocarpum	prot_D-mesarthrocarpus_Contig6225.1.1	M1PDH
Discosporangium mesarthrocarpum	prot_D-mesarthrocarpus_Contig704.1.20	M2DH
Ectocarpus crouaniorum (M)	prot_E-crouaniorum-2c_M_contig10.1057.1	M1PDH
Ectocarpus crouaniorum (M)	prot_E-crouaniorum-2c_M_contig10.1058.1	M1Pase
Ectocarpus crouaniorum (M)	prot_E-crouaniorum-2c_M_contig24.7309.1	HK
Ectocarpus crouaniorum (M)	prot_E-crouaniorum-2c_M_contig26.7770.1	M2DH
Ectocarpus crouaniorum (M)	prot_E-crouaniorum-2c_M_contig29.8639.1	M1PDH
Ectocarpus crouaniorum (M)	prot_E-crouaniorum-2c_M_contig47.13365.1	M1PDH
Ectocarpus crouaniorum (M)	prot_E-crouaniorum-2c_M_contig9.17566.1	M1Pase
Ectocarpus fasciculatus (M)	prot_E-fasciculatus_M_contig103.898.1	M1PDH
Ectocarpus fasciculatus (M)	prot_E-fasciculatus_M_contig161.4603.1	M2DH
Ectocarpus fasciculatus (M)	prot_E-fasciculatus_M_contig20.6660.1	HK
Ectocarpus fasciculatus (M)	prot_E-fasciculatus_M_contig271.9083.1	M1PDH
Ectocarpus fasciculatus (M)	prot_E-fasciculatus_M_contig49.13845.1	M1Pase
Ectocarpus fasciculatus (M)	prot_E-fasciculatus_M_contig49.13846.1	M1PDH
Ectocarpus fasciculatus (M)	prot_E-fasciculatus_M_contig7.16608.1	M1Pase
Ectocarpus siliculosus (M)	prot_E-siliculosus-1a_M_contig13.2588.1	M1PDH
Ectocarpus siliculosus (M)	prot_E-siliculosus-1a_M_contig185.5292.1	M1Pase
Ectocarpus siliculosus (M)	prot_E-siliculosus-1a_M_contig185.5293.1	M1PDH
Ectocarpus siliculosus (M)	prot_E-siliculosus-1a_M_contig204.6337.1	M2DH
Ectocarpus siliculosus (M)	prot_E-siliculosus-1a_M_contig225.6987.1	M1PDH
Ectocarpus siliculosus (M)	prot_E-siliculosus-1a_M_contig32.9646.1	HK
Ectocarpus siliculosus (M)	prot_E-siliculosus-1a_M_contig4.10940.1	M1Pase
Feldmannia mitchelliae	prot_F-mitchelliae_contig1506.3083.1	HK
Feldmannia mitchelliae	prot_F-mitchelliae_contig2685.7232.1	M1Pase
Feldmannia mitchelliae	prot_F-mitchelliae_contig274.7382.1	M2DH
Feldmannia mitchelliae	prot_F-mitchelliae_contig3464.9103.1	M1PDH
Feldmannia mitchelliae	prot_F-mitchelliae_contig4952.11939.1	M1Pase
Feldmannia mitchelliae	prot_F-mitchelliae_contig862.16467.1	M1PDH
Fucus serratus (M)	prot_F-serratus_M_contig1866.5312.1	M1PDH
Fucus serratus (M)	prot_F-serratus_M_contig2452.7803.1	M1Pase
Fucus serratus (M)	prot_F-serratus_M_contig400.12459.1	M1PDH
Fucus serratus (M)	prot_F-serratus_M_contig4269.13096.1	M1Pase
Fucus serratus (M)	prot_F-serratus_M_contig516.15113.1	M2DH
Fucus serratus (M)	prot_F-serratus_M_contig726.18492.1	HK
Fucus serratus (M)	prot_F-serratus_M_contig918.20572.1	M1Pase
Fucus serratus (M)	prot_F-serratus_M_contig918.20573.1	M1PDH
Heterosigma akashiwo	prot_H-akashiwo_Contig147.30.1	HK
Heterosigma akashiwo	prot_H-akashiwo_Contig25.70.1	HK
Heterosigma akashiwo	prot_H-akashiwo_Contig3520.1.2	M2DH
Heterosigma akashiwo	prot_H-akashiwo_Contig3520.2.2	M2DH
Heterosigma akashiwo	prot_H-akashiwo_Contig469.4.1	M1PDH
Heterosigma akashiwo	prot_H-akashiwo_Contig469.5.1	M1Pase
Heterosigma akashiwo	prot_H-akashiwo_Contig498.5.1	M1Pase
Heterosigma akashiwo	prot_H-akashiwo_Contig498.6.1	M1PDH
Heterosigma akashiwo	prot_H-akashiwo_Contig645.6.1	M1PDH
Heterosigma akashiwo	prot_H-akashiwo_Contig645.7.1	M1PDH
Hapterophycus canaliculatus (F)	prot_H-canaliculatus_F_contig2238.7158.1	M1Pase
Hapterophycus canaliculatus (F)	prot_H-canaliculatus_F_contig2238.7159.1	M1PDH
Hapterophycus canaliculatus (F)	prot_H-canaliculatus_F_contig274.8975.1	M1PDH
Hapterophycus canaliculatus (F)	prot_H-canaliculatus_F_contig5095.13841.1	HK
Hapterophycus canaliculatus (F)	prot_H-canaliculatus_F_contig5126.13902.1	M1Pase
Hapterophycus canaliculatus (F)	prot_H-canaliculatus_F_contig5308.14208.1	M1PDH
Hapterophycus canaliculatus (F)	prot_H-canaliculatus_F_contig5315.14220.1	M2DH
Halopteris paniculata	prot_H-paniculata_contig13.1885.1	M2DH
Halopteris paniculata	prot_H-paniculata_contig21120.5520.1	M1Pase
Halopteris paniculata	prot_H-paniculata_contig288.7849.1	M1PDH
Halopteris paniculata	prot_H-paniculata_contig4285.10958.1	HK
Laminaria digitata (M)	prot_L-digitata_M_contig1329.2.1	M2DH
Laminaria digitata (M)	prot_L-digitata_M_contig151560.1.1	HK
Laminaria digitata (M)	prot_L-digitata_M_contig17860.1.1	M1PDH
Laminaria digitata (M)	prot_L-digitata_M_contig23180.1.1	HK
Laminaria digitata (M)	prot_L-digitata_M_contig2774.4.1	M1Pase
Laminaria digitata (M)	prot_L-digitata_M_contig28840.1.1	M1PDH
Laminaria digitata (M)	prot_L-digitata_M_contig44346.1.1	M1Pase
Laminaria digitata (M)	prot_L-digitata_M_contig74651.2.1	HK
Laminaria digitata (M)	prot_L-digitata_M_contig84871.1.1	M2DH
Macrocystis pyrifera	prot_M-pyrifera_M_contig14954.6414.1	M1PDH
Macrocystis pyrifera	prot_M-pyrifera_M_contig18791.7499.1	M2DH
Macrocystis pyrifera	prot_M-pyrifera_M_contig23175.8533.1	HK
Macrocystis pyrifera	prot_M-pyrifera_M_contig54040.13906.1	M1Pase
Macrocystis pyrifera	prot_M-pyrifera_M_contig5787.14598.1	M1PDH
Macrocystis pyrifera	prot_M-pyrifera_M_contig75088.17735.1	HK
Porterinema fluviatile	prot_P-fluviatile_contig1.510.1	M1Pase
Porterinema fluviatile	prot_P-fluviatile_contig1.511.1	M1PDH
Porterinema fluviatile	prot_P-fluviatile_contig18.3344.1	M1PDH
Porterinema fluviatile	prot_P-fluviatile_contig24.5314.1	M2DH
Porterinema fluviatile	prot_P-fluviatile_contig25.5569.1	HK
Porterinema fluviatile	prot_P-fluviatile_contig35.8201.1	M1PDH
Porterinema fluviatile	prot_P-fluviatile_contig76.14114.1	M1Pase
Pleurocladia lacustris	prot_P-lacustris_contig1115.945.1	M1PDH
Pleurocladia lacustris	prot_P-lacustris_contig1277.1999.1	M1PDH
Pleurocladia lacustris	prot_P-lacustris_contig341.9163.1	M1PDH
Pleurocladia lacustris	prot_P-lacustris_contig341.9164.1	M1Pase
Pleurocladia lacustris	prot_P-lacustris_contig378.9683.1	HK
Pleurocladia lacustris	prot_P-lacustris_contig585.12335.1	M1Pase
Pleurocladia lacustris	prot_P-lacustris_contig636.12917.1	M2DH
Pylaiella littoralis	prot_P-littoralis_Contig233.33.3	M1PDH
Pylaiella littoralis	prot_P-littoralis_Contig30.113.1	HK
Pylaiella littoralis	prot_P-littoralis_Contig383.42.1	M2DH
Pylaiella littoralis	prot_P-littoralis_Contig39.49.1	M1Pase
Pylaiella littoralis	prot_P-littoralis_Contig39.52.2	M1PDH
Pylaiella littoralis	prot_P-littoralis_Contig81.151.1	M1Pase
Phaeothamnion wetherbeei	prot_P-wetherbeei_contig12471.1.1	M1PDH
Phaeothamnion wetherbeei	prot_P-wetherbeei_contig1818.2.9	M1PDH
Phaeothamnion wetherbeei	prot_P-wetherbeei_contig24364.1.1	M2DH
Phaeothamnion wetherbeei	prot_P-wetherbeei_contig4123.1.7	M1Pase
Phaeothamnion wetherbeei	prot_P-wetherbeei_contig4535.1.1	M1Pase
Phaeothamnion wetherbeei	prot_P-wetherbeei_contig460.1.1	M2DH
Phaeothamnion wetherbeei	prot_P-wetherbeei_contig5180.1.1	HK
Phaeothamnion wetherbeei	prot_P-wetherbeei_contig8749.2.1	M1PDH
Saccorhiza dermatodea	prot_S-dermatodea_contig18851.4525.1	M1PDH
Saccorhiza dermatodea	prot_S-dermatodea_contig20021.4982.1	M1PDH
Saccorhiza dermatodea	prot_S-dermatodea_contig36180.9707.1	M1PDH
Saccorhiza dermatodea	prot_S-dermatodea_contig44829.11575.1	M1PDH
Saccorhiza dermatodea	prot_S-dermatodea_contig53474.13010.1	M1PDH
Saccorhiza dermatodea	prot_S-dermatodea_contig7384.15597.1	M2DH
Saccorhiza dermatodea	prot_S-dermatodea_contig75189.15715.1	M1Pase
Saccorhiza dermatodea	prot_S-dermatodea_contig8852.16974.1	M1Pase
Schizocladia ischiensis	prot_S-ischiensis_contig10.1553.1	M1Pase
Schizocladia ischiensis	prot_S-ischiensis_contig37.11363.1	M1PDH
Schizocladia ischiensis	prot_S-ischiensis_contig5.14113.1	M1Pase
Schizocladia ischiensis	prot_S-ischiensis_contig5.14116.1	M1PDH
Schizocladia ischiensis	prot_S-ischiensis_contig59.16155.1	M2DH
Saccharina latissima (F)	prot_S-latissima_F_contig1096.781.1	M1Pase
Saccharina latissima (F)	prot_S-latissima_F_contig1096.782.1	M1PDH
Saccharina latissima (F)	prot_S-latissima_F_contig2629.8218.1	M1Pase
Saccharina latissima (F)	prot_S-latissima_F_contig302.9315.1	M2DH
Saccharina latissima (F)	prot_S-latissima_F_contig44.11762.1	M1PDH
Saccharina latissima (F)	prot_S-latissima_F_contig513.12802.1	HK
Saccorhiza polyschides (F)	prot_S-polyschides_F_contig102979.271.1	M1Pase
Saccorhiza polyschides (F)	prot_S-polyschides_F_contig20222.5771.1	M1PDH
Saccorhiza polyschides (F)	prot_S-polyschides_F_contig23210.6877.1	M2DH
Saccorhiza polyschides (F)	prot_S-polyschides_F_contig25070.7488.1	M1Pase
Saccorhiza polyschides (F)	prot_S-polyschides_F_contig40531.11926.1	M1PDH
Saccorhiza polyschides (F)	prot_S-polyschides_F_contig49931.13889.1	HK
Saccorhiza polyschides (F)	prot_S-polyschides_F_contig61391.15889.1	M1Pase
Saccorhiza polyschides (F)	prot_S-polyschides_F_contig95016.19968.1	M1Pase
Scytosiphon promiscuus (M)	prot_S-promiscuus_M_contig25.7232.1	M1PDH
Scytosiphon promiscuus (M)	prot_S-promiscuus_M_contig28.8276.1	HK
Scytosiphon promiscuus (M)	prot_S-promiscuus_M_contig30.9692.1	M1PDH
Scytosiphon promiscuus (M)	prot_S-promiscuus_M_contig4.12147.1	M1Pase
Scytosiphon promiscuus (M)	prot_S-promiscuus_M_contig57.15758.1	M2DH
Scytosiphon promiscuus (M)	prot_S-promiscuus_M_contig6.16135.1	M1Pase
Scytosiphon promiscuus (M)	prot_S-promiscuus_M_contig6.16136.1	M1PDH
Sphacelaria rigidula (F)	prot_S-rigidula_F_contig10477.1.1	M2DH
Sphacelaria rigidula (F)	prot_S-rigidula_F_contig23231.1.1	M1Pase
Sphacelaria rigidula (F)	prot_S-rigidula_F_contig3760.3.1	M1PDH
Sargassum fusiforme	S-fusiforme_g101.t1	M1PDH
Sargassum fusiforme	S-fusiforme_g102.t1	M1PDH
Sargassum fusiforme	S-fusiforme_g103.t1	M1Pase
Sargassum fusiforme	S-fusiforme_g11144.t1	HK
Sargassum fusiforme	S-fusiforme_g11502.t1	M1PDH
Sargassum fusiforme	S-fusiforme_g11502.t2	M1PDH
Sargassum fusiforme	S-fusiforme_g4471.t1	M1Pase
Sargassum fusiforme	S-fusiforme_g5804.t1	M2DH
Saccharina japonica	SJ07911	M1Pase
Saccharina japonica	SJ15139	M1PDH
Saccharina japonica	SJ20112	M1Pase
Saccharina japonica	SJ20113	M1PDH
Saccharina japonica	SJ22304	M2DH
Tribonema minus	Trimin1|167513|e_gw1.51.66.1	M1PDH
Tribonema minus	Trimin1|200571|estExt_Genewise1Plus.C_Ctg_470036	M1PDH
Tribonema minus	Trimin1|203789|estExt_Genewise1Plus.C_Ctg_940124	M1PDH
Tribonema minus	Trimin1|258490|fgenesh1_pm.Ctg_59_5	M1Pase
Tribonema minus	Trimin1|271277|estExt_fgenesh1_pm.C_Ctg_1130009	M1Pase
Tribonema minus	Trimin1|272089|estExt_fgenesh1_pm.C_Ctg_2580006	HK
Tribonema minus	Trimin1|347486|estExt_Genemark1.C_Ctg_120122	M2DH
Tribonema minus	Trimin1|349541|estExt_Genemark1.C_Ctg_450049	M2DH
Undaria pinnatifida	UNPIN0018CG0360|len:1125|ori:+|TentativeLG12 type:complete +1	HK
Undaria pinnatifida	UNPIN0049CG0120|len:1797|ori:+|TentativeLG17 type:complete +1	M1PDH
Undaria pinnatifida	UNPIN0164CG0060|len:2028|ori:+|TentativeLG13 type:complete +1	M2DH
Undaria pinnatifida	UNPIN0197CG0050|len:984|ori:+|TentativeLG15 type:complete +1	M1Pase
Undaria pinnatifida	UNPIN0503CG0110|len:1224|ori:-|TentativeLG25 type:complete +1	M1Pase
Undaria pinnatifida	UNPIN0503CG0120|len:2064|ori:+|TentativeLG25 type:complete +1	M1PDH
Undaria pinnatifida	UNPIN1164CG0010|len:945|ori:-|TentativeLG12 type:complete +1	M1PDH
