## Supplementary material for "Evolutionary genomics of the emergence of brown algae as key components of coastal ecosystems": Table S16

### Sheet: A. Query_sequences
Channel	Protein	Species
Nav / Cav	Ec-14_000820	Ectocarpus species 7
Nav / Cav	Ec-22_000400	Ectocarpus species 7
Nav / Cav	Ec-14_003650	Ectocarpus species 7
Nav / Cav	Ec-11_003910	Ectocarpus species 7
TPC	Ec-28_003610	Ectocarpus species 7
TPC	Ec-04_001620	Ectocarpus species 7
NavBac	666124	Mv
NavBac	2433	Thalassiosira pseudonana
NavBac	54164	Phaeodactylum tricornutum
GLR	Ec-04_001070	Ectocarpus species 7
GLR	Ec-04_001060	Ectocarpus species 7
cys-less pLGIC	F0XZA2	Aureococcus anophagefferens
P2XR	XP_003083450.1	Ostreococcus tauri
P2XR	XP_005768477.1	Emiliania huxleyi CCMP1516
IP3R	Ec-09_002780	Ectocarpus species 7
TRP	Ec-24_001090	Ectocarpus species 7
TRP	Ec-24_001100	Ectocarpus species 7
TRP	Ec-24_001110	Ectocarpus species 7
TRP	Ec-18_000650	Ectocarpus species 7
TRP	Ec-10_004600	Ectocarpus species 7
TRP	Ec-15_001590	Ectocarpus species 7
TRP	Ec-05_006560	Ectocarpus species 7
TRP	Ec-08_003920	Ectocarpus species 7
TRP	Ec-07_007860	Ectocarpus species 7
TRP	Ec-15_004990	Ectocarpus species 7
TRP	Ec-05_000810	Ectocarpus species 7
TRP	Ec-08_005010	Ectocarpus species 7
TRP	Ec-06_009280	Ectocarpus species 7
TRP	Ec-06_009240	Ectocarpus species 7
TRP	Ec-06_009250	Ectocarpus species 7
TRP	Ec-09_004640	Ectocarpus species 7
TRP	Ec-21_004080	Ectocarpus species 7
TRP	Ec-06_002400	Ectocarpus species 7
CNGC	634711	Mv
CNGC	23036	Thalassiosira pseudonana
MscS	Ec-10_004140	Ectocarpus species 7
OSCA	Ec-10_004150	Ectocarpus species 7
OSCA	Ec-22_002670	Ectocarpus species 7
OSCA	39402	Phaeodactylum tricornutum
OSCA	43772	Phaeodactylum tricornutum
OSCA	36310	Phaeodactylum tricornutum
OSCA	36312	Phaeodactylum tricornutum
OSCA	1473	Phaeodactylum tricornutum
OSCA	43394	Phaeodactylum tricornutum
OSCA	46639	Phaeodactylum tricornutum
OSCA	23262	Thalassiosira pseudonana
OSCA	13740	Thalassiosira pseudonana
OSCA	22168	Thalassiosira pseudonana
MCU	AT1G09575.1	Arabidopsis thaliana
MCU	Ec-14_006600	Ectocarpus species 7

### Sheet: B. Full_results
Taxonomy ID	Nav / Cav (4 Domain)		TPC		EukCat		GLR		cys-less pLGIC		P2XR		IP3R		TRP			CNGC		MscS		OSCA		MCU
Ectocarpus species 7 (M)	Ec-14_000820		Ec-28_003610				Ec-04_001070						Ec-09_002780.1		Ec-24_001090	Ec-15_004990	Ec-06_009240	Ec-05_003460.2		Ec-10_004140		Ec-16_003890.1		Ec-14_006600.1
	Ec-22_000400		Ec-04_001620				Ec-04_001060						Ec-09_002780.2		Ec-24_001100	Ec-05_000810	Ec-06_009250			Ec-10_004150		Ec-01_008930.1
	Ec-14_003650						Ec-12_005170								Ec-24_001110	Ec-08_005010	Ec-09_004640			Ec-22_002670		Ec-07_002900.1
	Ec-11_003910														Ec-18_000650	Ec-06_009280						Ec-26_005450.1
															Ec-10_004600	Ec-21_004080						Ec-09_002680.1
															Ec-15_001590	Ec-06_002400
															Ec-05_006560	Ec-10_004640.1
															Ec-08_003920	Ec-05_006660.1
															Ec-07_007860	Ec-23_001280.1
Ectocarpus siliculosus (M)	prot_E-siliculosus-1a_M_contig166.4472.1		prot_E-siliculosus-1a_M_contig132.2740.1				prot_E-siliculosus-1a_M_contig296.8834.1						prot_E-siliculosus-1a_M_contig25.7761.1		prot_E-siliculosus-1a_M_contig65.14620.1	prot_E-siliculosus-1a_M_contig97.17655.1	prot_E-siliculosus-1a_M_contig270.8271.1	prot_E-siliculosus-1a_M_contig118.1791.1		prot_E-siliculosus-1a_M_contig220.6916.1		prot_E-siliculosus-1a_M_contig96.17559.1	prot_E-siliculosus-1a_M_contig231.7228.1	prot_E-siliculosus-1a_M_contig4.10853.1
	prot_E-siliculosus-1a_M_contig11.1297.1		prot_E-siliculosus-1a_M_contig91.17202.1				prot_E-siliculosus-1a_M_contig131.2704.1								prot_E-siliculosus-1a_M_contig65.14622.1	prot_E-siliculosus-1a_M_contig2.5983.1	prot_E-siliculosus-1a_M_contig97.17655.1			prot_E-siliculosus-1a_M_contig2.5943.1		prot_E-siliculosus-1a_M_contig6.13894.1		prot_E-siliculosus-1a_M_contig4.10845.1
	prot_E-siliculosus-1a_M_contig24.7411.1		prot_E-siliculosus-1a_M_contig111.1409.1				prot_E-siliculosus-1a_M_contig5.12561.1								prot_E-siliculosus-1a_M_contig8.16208.1	prot_E-siliculosus-1a_M_contig139.2972.1	prot_E-siliculosus-1a_M_contig13.2521.1			prot_E-siliculosus-1a_M_contig16.4174.1		prot_E-siliculosus-1a_M_contig6.13894.1
	prot_E-siliculosus-1a_M_contig49.12345.1		prot_E-siliculosus-1a_M_contig19.5373.1												prot_E-siliculosus-1a_M_contig8.16205.1	prot_E-siliculosus-1a_M_contig71.15324.1	prot_E-siliculosus-1a_M_contig122.2138.1					prot_E-siliculosus-1a_M_contig25.7748.1
															prot_E-siliculosus-1a_M_contig65.14621.1	prot_E-siliculosus-1a_M_contig139.2971.1	prot_E-siliculosus-1a_M_contig65.14622.1					prot_E-siliculosus-1a_M_contig110.1338.1
															prot_E-siliculosus-1a_M_contig65.14621.1	prot_E-siliculosus-1a_M_contig8.16208.1	prot_E-siliculosus-1a_M_contig139.2988.1					prot_E-siliculosus-1a_M_contig64.14473.1
															prot_E-siliculosus-1a_M_contig201.6261.1	prot_E-siliculosus-1a_M_contig148.3495.1	prot_E-siliculosus-1a_M_contig40.11134.1					prot_E-siliculosus-1a_M_contig6.13894.1
															prot_E-siliculosus-1a_M_contig65.14620.1	prot_E-siliculosus-1a_M_contig200.6246.1	prot_E-siliculosus-1a_M_contig97.17657.1
															prot_E-siliculosus-1a_M_contig13.2521.1	prot_E-siliculosus-1a_M_contig221.6928.1	prot_E-siliculosus-1a_M_contig40.11136.1
															prot_E-siliculosus-1a_M_contig65.14624.1	prot_E-siliculosus-1a_M_contig84.16526.1	prot_E-siliculosus-1a_M_contig97.17659.1
															prot_E-siliculosus-1a_M_contig8.16205.1	prot_E-siliculosus-1a_M_contig186.5316.1	prot_E-siliculosus-1a_M_contig97.17658.1
Ectocarpus crouaniorum (M)	prot_E-crouaniorum-2c_M_contig5.14098.1		prot_E-crouaniorum-2c_M_contig27.8112.1				prot_E-crouaniorum-2c_M_contig1.519.1						prot_E-crouaniorum-2c_M_contig45.13026.1		prot_E-crouaniorum-2c_M_contig47.13434.1	prot_E-crouaniorum-2c_M_contig19.4687.1	prot_E-crouaniorum-2c_M_contig25.7539.1	prot_E-crouaniorum-2c_M_contig36.10923.1		prot_E-crouaniorum-2c_M_contig23.6827.1		prot_E-crouaniorum-2c_M_contig14.2902.1		prot_E-crouaniorum-2c_M_contig9.17664.1
	prot_E-crouaniorum-2c_M_contig9.17357.1		prot_E-crouaniorum-2c_M_contig5.14314.1				prot_E-crouaniorum-2c_M_contig27.8055.1								prot_E-crouaniorum-2c_M_contig20.5877.1	prot_E-crouaniorum-2c_M_contig25.7537.1	prot_E-crouaniorum-2c_M_contig4.11776.1			prot_E-crouaniorum-2c_M_contig37.11128.1		prot_E-crouaniorum-2c_M_contig45.13051.1		prot_E-crouaniorum-2c_M_contig9.17657.1
	prot_E-crouaniorum-2c_M_contig53.14744.1		prot_E-crouaniorum-2c_M_contig28.8415.1												prot_E-crouaniorum-2c_M_contig41.12361.1	prot_E-crouaniorum-2c_M_contig67.16095.1	prot_E-crouaniorum-2c_M_contig21.6079.1			prot_E-crouaniorum-2c_M_contig21.6123.1		prot_E-crouaniorum-2c_M_contig6.15558.1
			prot_E-crouaniorum-2c_M_contig1.326.1												prot_E-crouaniorum-2c_M_contig25.7541.1	prot_E-crouaniorum-2c_M_contig25.7537.1	prot_E-crouaniorum-2c_M_contig25.7539.1			prot_E-crouaniorum-2c_M_contig23.6827.1		prot_E-crouaniorum-2c_M_contig31.9803.1
			prot_E-crouaniorum-2c_M_contig5.14314.1												prot_E-crouaniorum-2c_M_contig3.8974.1	prot_E-crouaniorum-2c_M_contig4.11773.1	prot_E-crouaniorum-2c_M_contig4.11776.1			prot_E-crouaniorum-2c_M_contig4.11823.1		prot_E-crouaniorum-2c_M_contig35.10653.1
															prot_E-crouaniorum-2c_M_contig34.10322.1	prot_E-crouaniorum-2c_M_contig67.16095.1	prot_E-crouaniorum-2c_M_contig39.11434.1					prot_E-crouaniorum-2c_M_contig23.7046.1
															prot_E-crouaniorum-2c_M_contig3.8873.1	prot_E-crouaniorum-2c_M_contig4.11773.1	prot_E-crouaniorum-2c_M_contig30.9514.1					prot_E-crouaniorum-2c_M_contig45.13051.1
															prot_E-crouaniorum-2c_M_contig25.7541.1	prot_E-crouaniorum-2c_M_contig65.15969.1	prot_E-crouaniorum-2c_M_contig67.16094.1
															prot_E-crouaniorum-2c_M_contig29.8573.1	prot_E-crouaniorum-2c_M_contig39.11446.1	prot_E-crouaniorum-2c_M_contig67.16093.1
															prot_E-crouaniorum-2c_M_contig16.3302.1	prot_E-crouaniorum-2c_M_contig29.8573.1	prot_E-crouaniorum-2c_M_contig54.14787.1
Ectocarpus fasciculatus (M)	prot_E-fasciculatus_M_contig176.5217.1		prot_E-fasciculatus_M_contig117.1828.1				prot_E-fasciculatus_M_contig323.10761.1						prot_E-fasciculatus_M_contig388.11929.1		prot_E-fasciculatus_M_contig269.8944.1	prot_E-fasciculatus_M_contig75.17173.1	prot_E-fasciculatus_M_contig86.18184.1	prot_E-fasciculatus_M_contig21.7042.1		prot_E-fasciculatus_M_contig359.11406.1		prot_E-fasciculatus_M_contig12.2004.1		prot_E-fasciculatus_M_contig7.16516.1
	prot_E-fasciculatus_M_contig18.5399.1 (2D)		prot_E-fasciculatus_M_contig67.16232.1				prot_E-fasciculatus_M_contig1.283.1						prot_E-fasciculatus_M_contig388.11930.1		prot_E-fasciculatus_M_contig2.6406.1	prot_E-fasciculatus_M_contig71.16894.1	prot_E-fasciculatus_M_contig100.734.1			prot_E-fasciculatus_M_contig359.11405.1		prot_E-fasciculatus_M_contig4.12452.1		prot_E-fasciculatus_M_contig7.16524.1
	prot_E-fasciculatus_M_contig18.5398.1 (2D)		prot_E-fasciculatus_M_contig33.10877.1												prot_E-fasciculatus_M_contig5.14080.1	prot_E-fasciculatus_M_contig116.1787.1	prot_E-fasciculatus_M_contig6.15484.1			prot_E-fasciculatus_M_contig244.8163.1		prot_E-fasciculatus_M_contig12.2003.1
			prot_E-fasciculatus_M_contig3.9836.1												prot_E-fasciculatus_M_contig9.18524.1	prot_E-fasciculatus_M_contig2.6408.1	prot_E-fasciculatus_M_contig6.15487.1			prot_E-fasciculatus_M_contig171.5084.1		prot_E-fasciculatus_M_contig8.17613.1
															prot_E-fasciculatus_M_contig2.6408.1	prot_E-fasciculatus_M_contig28.9317.1						prot_E-fasciculatus_M_contig70.16802.1
															prot_E-fasciculatus_M_contig9.18524.1	prot_E-fasciculatus_M_contig75.17173.1						prot_E-fasciculatus_M_contig10.562.1
															prot_E-fasciculatus_M_contig28.9317.1	prot_E-fasciculatus_M_contig6.15296.1
															prot_E-fasciculatus_M_contig134.2988.1	prot_E-fasciculatus_M_contig2.6406.1
Pleurocladia lacustris	prot_P-lacustris_contig225.6679.1		prot_P-lacustris_contig144.3043.1				prot_P-lacustris_contig265.7939.1						prot_P-lacustris_contig747.14087.1		prot_P-lacustris_contig4.9962.1	prot_P-lacustris_contig245.7365.1		prot_P-lacustris_contig2180.6430.1		prot_P-lacustris_contig277.8148.1		prot_P-lacustris_contig882.15310.1		prot_P-lacustris_contig45.10653.1
	prot_P-lacustris_contig311.8709.1 (3D)		prot_P-lacustris_contig326.8950.1				prot_P-lacustris_contig265.7940.1								prot_P-lacustris_contig40.10024.1			prot_P-lacustris_contig347.9224.1		prot_P-lacustris_contig1632.4070.1		prot_P-lacustris_contig52.11592.1
	prot_P-lacustris_contig49.11178.1 (3D)		prot_P-lacustris_contig646.13033.1				prot_P-lacustris_contig298.8475.1								prot_P-lacustris_contig485.11138.1					prot_P-lacustris_contig373.9613.1		prot_P-lacustris_contig2433.7324.1
							prot_P-lacustris_contig26.7791.1								prot_P-lacustris_contig156.3680.1					prot_P-lacustris_contig1709.4469.1		prot_P-lacustris_contig65.13070.1
							prot_P-lacustris_contig1013.223.1								prot_P-lacustris_contig2633.7901.1					prot_P-lacustris_contig373.9612.1		prot_P-lacustris_contig364.9495.1
															prot_P-lacustris_contig1179.1352.1
															prot_P-lacustris_contig276.8133.1
Scytosiphon promiscuus (M)	prot_S-promiscuus_M_contig4.12389.1		prot_S-promiscuus_M_contig35.10959.1				prot_S-promiscuus_M_contig5.14492.1						prot_S-promiscuus_M_contig15.3330.1		prot_S-promiscuus_M_contig61.16715.1	prot_S-promiscuus_M_contig12.1848.1	prot_S-promiscuus_M_contig29.8656.1	prot_S-promiscuus_M_contig20.5945.1		prot_S-promiscuus_M_contig9.18916.1		prot_S-promiscuus_M_contig23.6767.1		prot_S-promiscuus_M_contig4.12018.1
	prot_S-promiscuus_M_contig4.12647.1		prot_S-promiscuus_M_contig7.17007.1				prot_S-promiscuus_M_contig35.10881.1						prot_S-promiscuus_M_contig15.3331.1		prot_S-promiscuus_M_contig7.17302.1	prot_S-promiscuus_M_contig61.16714.1	prot_S-promiscuus_M_contig40.12879.1			prot_S-promiscuus_M_contig9.18917.1		prot_S-promiscuus_M_contig2.5374.1		prot_S-promiscuus_M_contig4.12025.1
	prot_S-promiscuus_M_contig10.1164.1		prot_S-promiscuus_M_contig5.14692.1												prot_S-promiscuus_M_contig1.44.1	prot_S-promiscuus_M_contig15.3166.1	prot_S-promiscuus_M_contig26.7710.1			prot_S-promiscuus_M_contig39.11930.1		prot_S-promiscuus_M_contig15.3343.1
	prot_S-promiscuus_M_contig37.11355.1		prot_S-promiscuus_M_contig35.10979.1												prot_S-promiscuus_M_contig3.9372.1	prot_S-promiscuus_M_contig50.15105.1	prot_S-promiscuus_M_contig29.8650.1			prot_S-promiscuus_M_contig3.9205.1		prot_S-promiscuus_M_contig14.2958.1
															prot_S-promiscuus_M_contig29.8542.1	prot_S-promiscuus_M_contig29.8652.1	prot_S-promiscuus_M_contig26.7762.1					prot_S-promiscuus_M_contig24.7115.1
															prot_S-promiscuus_M_contig20.5721.1	prot_S-promiscuus_M_contig3.8851.1	prot_S-promiscuus_M_contig3.8853.1
															prot_S-promiscuus_M_contig7.17166.1	prot_S-promiscuus_M_contig28.8098.1	prot_S-promiscuus_M_contig34.10608.1
															prot_S-promiscuus_M_contig26.7768.1	prot_S-promiscuus_M_contig15.3165.1	prot_S-promiscuus_M_contig17.3778.1
															prot_S-promiscuus_M_contig26.7764.1	prot_S-promiscuus_M_contig50.15102.1
															prot_S-promiscuus_M_contig30.9784.1	prot_S-promiscuus_M_contig11.1342.1
Pylaiella littoralis	prot_P-littoralis_Contig603.16.2		prot_P-littoralis_Contig127.23.1				prot_P-littoralis_Contig231.31.1						prot_P-littoralis_Contig216.62.1		prot_P-littoralis_Contig255.52.3	prot_P-littoralis_Contig3.1.1				prot_P-littoralis_Contig153.77.2		prot_P-littoralis_Contig39.226.1		prot_P-littoralis_Contig32.200.2
	prot_P-littoralis_Contig28.104.7		prot_P-littoralis_Contig197.8.5				prot_P-littoralis_Contig231.11.3								prot_P-littoralis_Contig470.2.2	prot_P-littoralis_Contig89.103.1				prot_P-littoralis_Contig38.108.15		prot_P-littoralis_Contig837.11.3		prot_P-littoralis_Contig165.102.1
	prot_P-littoralis_Contig13.196.1		prot_P-littoralis_Contig251.56.1				prot_P-littoralis_Contig937.2.3								prot_P-littoralis_Contig162.51.3					prot_P-littoralis_Contig1102.17.1		prot_P-littoralis_Contig216.33.19
	prot_P-littoralis_Contig50.31.1 (1D)		prot_P-littoralis_Contig276.39.1				prot_P-littoralis_Contig231.7.1								prot_P-littoralis_Contig305.67.1					prot_P-littoralis_Contig38.136.1		prot_P-littoralis_Contig671.18.3
	prot_P-littoralis_Contig50.31.1 (1D)		prot_P-littoralis_Contig80.107.10												prot_P-littoralis_Contig673.37.11							prot_P-littoralis_Contig494.1.1
															prot_P-littoralis_Contig522.2.9							prot_P-littoralis_Contig109.28.1
															prot_P-littoralis_Contig23.179.1							prot_P-littoralis_Contig675.14.14
Chordaria linearis	prot_C-linearis_contig42.10467.1	prot_C-linearis_contig8.15670.1 (1D)	prot_C-linearis_contig51.12028.1				prot_C-linearis_contig48.11224.1						prot_C-linearis_contig9.16750.1		prot_C-linearis_contig82.16017.1	prot_C-linearis_contig79.15438.1		prot_C-linearis_contig30.8120.1		prot_C-linearis_contig37.9276.1		prot_C-linearis_contig11.1200.1		prot_C-linearis_contig8.15486.1
	prot_C-linearis_contig8.15662.1	prot_C-linearis_contig39.9682.1 (1D)	prot_C-linearis_contig15.3225.1				prot_C-linearis_contig15.3151.1								prot_C-linearis_contig52.12167.1	prot_C-linearis_contig187.4399.1				prot_C-linearis_contig10.619.1		prot_C-linearis_contig4.9844.1		prot_C-linearis_contig8.15498.1
	prot_C-linearis_contig83.16072.1 (3D)	prot_C-linearis_contig8.15668.1 (1D)	prot_C-linearis_contig114.1624.1												prot_C-linearis_contig1.209.1	prot_C-linearis_contig79.15440.1				prot_C-linearis_contig73.14952.1		prot_C-linearis_contig16.3669.1
	prot_C-linearis_contig127.2154.1 (2D)	prot_C-linearis_contig39.9684.1 (1D)	prot_C-linearis_contig77.15318.1												prot_C-linearis_contig37.9367.1	prot_C-linearis_contig9.16468.1				prot_C-linearis_contig73.14954.1		prot_C-linearis_contig7.14573.1
	prot_C-linearis_contig127.2153.1 (2D)	prot_C-linearis_contig8.15667.1 (1D)	prot_C-linearis_contig48.11244.1												prot_C-linearis_contig34.8853.1							prot_C-linearis_contig43.10714.1
	prot_C-linearis_contig39.9683.1 (1D)	prot_C-linearis_contig39.9685.1 (1D)													prot_C-linearis_contig35.8971.1							prot_C-linearis_contig9.16742.1
															prot_C-linearis_contig103.856.1
Porterinema fluviatile	prot_P-fluviatile_contig23.5082.1		prot_P-fluviatile_contig1.545.1				prot_P-fluviatile_contig13.1901.1						prot_P-fluviatile_contig24.5501.1		prot_P-fluviatile_contig5.11033.1					prot_P-fluviatile_contig5.11206.1		prot_P-fluviatile_contig80.14712.1		prot_P-fluviatile_contig9.15159.1
	prot_P-fluviatile_contig27.6096.1		prot_P-fluviatile_contig1.560.1									B.			prot_P-fluviatile_contig75.14009.1					prot_P-fluviatile_contig3.6920.1		prot_P-fluviatile_contig11.988.1		prot_P-fluviatile_contig9.15168.1
	prot_P-fluviatile_contig9.15321.1 (3D)		prot_P-fluviatile_contig10.636.1												prot_P-fluviatile_contig64.13043.1					prot_P-fluviatile_contig5.11215.1		prot_P-fluviatile_contig2.3929.1
	prot_P-fluviatile_contig25.5686.1 (2D)		prot_P-fluviatile_contig13.1617.1												prot_P-fluviatile_contig58.12211.1					prot_P-fluviatile_contig42.9968.1		prot_P-fluviatile_contig24.5491.1
	prot_P-fluviatile_contig85.14899.1 (2D)		prot_P-fluviatile_contig8.14615.1												prot_P-fluviatile_contig7.13474.1					prot_P-fluviatile_contig3.6921.1		prot_P-fluviatile_contig24.5488.1
															prot_P-fluviatile_contig71.13796.1					prot_P-fluviatile_contig3.6919.1		prot_P-fluviatile_contig66.13245.1
															prot_P-fluviatile_contig5.11034.1							prot_P-fluviatile_contig4.9117.1
Saccharina latissima (F)	prot_S-latissima_F_contig28.8701.1	prot_S-latissima_F_contig1257.1949.1 (1D)	prot_S-latissima_F_contig23.7142.1				prot_S-latissima_F_contig1338.2516.1						prot_S-latissima_F_contig691.14714.1		prot_S-latissima_F_contig129.2186.1	prot_S-latissima_F_contig74.15255.1				prot_S-latissima_F_contig110.858.1		prot_S-latissima_F_contig868.16535.1		prot_S-latissima_F_contig441.11798.1
	prot_S-latissima_F_contig125.1903.1 (3D)		prot_S-latissima_F_contig953.17267.1				prot_S-latissima_F_contig303.9328.1								prot_S-latissima_F_contig682.14657.1	prot_S-latissima_F_contig919.16942.1				prot_S-latissima_F_contig723.15122.1		prot_S-latissima_F_contig19.5479.1		prot_S-latissima_F_contig441.11804.1
	prot_S-latissima_F_contig713.14994.1 (3D)		prot_S-latissima_F_contig52.12879.1												prot_S-latissima_F_contig1274.2074.1	prot_S-latissima_F_contig266.8306.1				prot_S-latissima_F_contig684.14671.1		prot_S-latissima_F_contig2176.6637.1
	prot_S-latissima_F_contig713.14993.1 (2D)														prot_S-latissima_F_contig251.7888.1							prot_S-latissima_F_contig443.11827.1
	prot_S-latissima_F_contig1257.1951.1 (2D)														prot_S-latissima_F_contig3.9245.1							prot_S-latissima_F_contig1440.3224.1
	prot_S-latissima_F_contig125.1904.1 (1D)
	prot_S-latissima_F_contig1257.1952.1 (1D)
Undaria pinnatifida	ISG|UNPIN0002CG0450|len:6333|ori:-|TentativeLG15 type:complete +1		ISG|UNPIN0001CG0730|len:3456|ori:-|TentativeLG25 type:complete +1				ISG|UNPIN0001CG0330|len:2925|ori:+|TentativeLG25 type:complete +1						ISG|UNPIN0037CG0120|len:564|ori:+|TentativeLG13 type:complete +1		ISG|UNPIN0030CG0380|len:2931|ori:+|TentativeLG21 type:complete +1	ISG|UNPIN0101CG0070|len:4770|ori:-|TentativeLG10 type:complete +1				ISG|UNPIN2396CG0020|len:2193|ori:+|TentativeLG00 type:complete +1		ISG|UNPIN0904CG0030|len:2088|ori:+|TentativeLG12 type:complete +1		ISG|UNPIN0671CG0080|len:1329|ori:+|TentativeLG15 type:complete +1
	ISG|UNPIN0233CG0150|len:3231|ori:-|TentativeLG1 type:complete +1 (1D)		ISG|UNPIN0088CG0120|len:3042|ori:-|TentativeLG1 type:complete +1				ISG|UNPIN0188CG0010|len:993|ori:+|TentativeLG21 type:complete +1						ISG|UNPIN0037CG0140|len:306|ori:+|TentativeLG13 type:complete +1		ISG|UNPIN0321CG0160|len:4020|ori:-|TentativeLG17 type:complete +1	ISG|UNPIN0101CG0110|len:3972|ori:-|TentativeLG10 type:complete +1				ISG|UNPIN0154CG0170|len:2964|ori:+|TentativeLG29 type:complete +1		ISG|UNPIN1612CG0010|len:2598|ori:-|TentativeLG00 type:complete +1		ISG|UNPIN0671CG0140|len:1377|ori:+|TentativeLG15 type:complete +1
	ISG|UNPIN0031CG0440|len:1617|ori:-|TentativeLG15 type:complete +1 (1D)		ISG|UNPIN0451CG0130|len:681|ori:+|TentativeLG22 type:complete +1				ISG|UNPIN0001CG0350|len:2052|ori:+|TentativeLG25 type:complete +1						ISG|UNPIN0037CG0130|len:10650|ori:+|TentativeLG13 type:complete +1		ISG|UNPIN0048CG0370|len:3042|ori:-|TentativeLG10 type:complete +1	ISG|UNPIN0350CG0050|len:750|ori:-|TentativeLG22 type:complete +1				ISG|UNPIN0029CG0170|len:1707|ori:+|TentativeLG7 type:complete +1		ISG|UNPIN1601CG0010|len:2598|ori:+|TentativeLG00 type:complete +1
			ISG|UNPIN0156CG0100|len:2271|ori:-|TentativeLG2 type:complete +1				ISG|UNPIN0001CG0360|len:2901|ori:+|TentativeLG25 type:complete +1								ISG|UNPIN0289CG0100|len:3405|ori:-|TentativeLG29 type:complete +1	ISG|UNPIN0101CG0090|len:3783|ori:-|TentativeLG10 type:complete +1				ISG|UNPIN0454CG0130|len:2529|ori:+|TentativeLG28 type:complete +1		ISG|UNPIN0597CG0080|len:3123|ori:-|TentativeLG00 type:complete +1
															ISG|UNPIN0364CG0170|len:2793|ori:-|TentativeLG12 type:complete +1	ISG|UNPIN0030CG0410|len:2580|ori:+|TentativeLG21 type:complete +1
															ISG|UNPIN0571CG0020|len:3222|ori:+|TentativeLG10 type:complete +1	ISG|UNPIN0030CG0360|len:2673|ori:-|TentativeLG21 type:complete +1
															ISG|UNPIN0571CG0030|len:3177|ori:-|TentativeLG10 type:complete +1	ISG|UNPIN0030CG0390|len:2445|ori:+|TentativeLG21 type:complete +1
Fucus serratus	prot_F-serratus_M_contig805.19452.1	prot_F-serratus_M_contig95.20859.1 (1D)	prot_F-serratus_M_contig501.14862.1				prot_F-serratus_M_contig213.6612.1						prot_F-serratus_M_contig524.15280.1		prot_F-serratus_M_contig169.4447.1	prot_F-serratus_M_contig1853.5249.1	prot_F-serratus_M_contig2121.6566.1	prot_F-serratus_M_contig116.1319.1		prot_F-serratus_M_contig62.17024.1		prot_F-serratus_M_contig785.19105.1
	prot_F-serratus_M_contig95.20860.1 (2D)	prot_F-serratus_M_contig95.20858.1 (1D)	prot_F-serratus_M_contig451.13718.1				prot_F-serratus_M_contig341.10950.1						prot_F-serratus_M_contig524.15279.1		prot_F-serratus_M_contig1117.1078.1	prot_F-serratus_M_contig317.10233.1	prot_F-serratus_M_contig2716.8729.1			prot_F-serratus_M_contig2275.7118.1		prot_F-serratus_M_contig4169.12867.1
	prot_F-serratus_M_contig331.10629.1 (2D)	prot_F-serratus_M_contig95.20857.1 (1D)	prot_F-serratus_M_contig459.13871.1										prot_F-serratus_M_contig524.15278.1		prot_F-serratus_M_contig20.5982.1	prot_F-serratus_M_contig324.10431.1	prot_F-serratus_M_contig401.12478.1			prot_F-serratus_M_contig62.17017.1		prot_F-serratus_M_contig1966.5747.1
	prot_F-serratus_M_contig95.20860.1 (2D)	prot_F-serratus_M_contig4781.14321.1 (1D)													prot_F-serratus_M_contig4786.14325.1	prot_F-serratus_M_contig317.10237.1	prot_F-serratus_M_contig840.19791.1			prot_F-serratus_M_contig29.9278.1		prot_F-serratus_M_contig291.9425.1
	prot_F-serratus_M_contig331.10630.1 (2D)														prot_F-serratus_M_contig647.17415.1	prot_F-serratus_M_contig989.21168.1	prot_F-serratus_M_contig5032.14899.1			prot_F-serratus_M_contig808.19481.1		prot_F-serratus_M_contig3453.11066.1
	prot_F-serratus_M_contig815.19565.1 (2D)														prot_F-serratus_M_contig317.10234.1	prot_F-serratus_M_contig3046.9879.1	prot_F-serratus_M_contig3998.12382.1			prot_F-serratus_M_contig3231.10416.1		prot_F-serratus_M_contig410.12695.1
	prot_F-serratus_M_contig4781.14318.1 (1D)														prot_F-serratus_M_contig1702.4539.1	prot_F-serratus_M_contig7077.18278.1	prot_F-serratus_M_contig2617.8418.1			prot_F-serratus_M_contig29.9280.1
															prot_F-serratus_M_contig49.14571.1	prot_F-serratus_M_contig4374.13388.1				prot_F-serratus_M_contig62.17019.1
	prot_F-serratus_M_contig4781.14320.1 (1D)														prot_F-serratus_M_contig697.18074.1	prot_F-serratus_M_contig1260.1966.1				prot_F-serratus_M_contig62.17025.1
Ascophyllum nodosum	prot_A-nodosum_M_contig711.11.2		prot_A-nodosum_M_contig922.34.1				prot_A-nodosum_M_contig308.19.1						prot_A-nodosum_M_contig544.35.64		prot_A-nodosum_M_contig3253.4.1	prot_A-nodosum_M_contig4083.1.1	prot_A-nodosum_M_contig564.1.4	prot_A-nodosum_M_contig425.28.3		prot_A-nodosum_M_contig669.2.1		prot_A-nodosum_M_contig1541.2.2	prot_A-nodosum_M_contig742.4.6
	prot_A-nodosum_M_contig12.20.1		prot_A-nodosum_M_contig974.11.3				prot_A-nodosum_M_contig250.15.8								prot_A-nodosum_M_contig6068.6.1	prot_A-nodosum_M_contig3600.3.1	prot_A-nodosum_M_contig76.60.1			prot_A-nodosum_M_contig669.1.2		prot_A-nodosum_M_contig787.16.1	prot_A-nodosum_M_contig544.11.10
	prot_A-nodosum_M_contig125.45.2		prot_A-nodosum_M_contig4499.1.2				prot_A-nodosum_M_contig250.11.1								prot_A-nodosum_M_contig10884.2.1	prot_A-nodosum_M_contig1718.1.1	prot_A-nodosum_M_contig2433.8.1			prot_A-nodosum_M_contig669.11.1		prot_A-nodosum_M_contig4779.2.1	prot_A-nodosum_M_contig9.51.5
	prot_A-nodosum_M_contig1291.1.1 (3D)														prot_A-nodosum_M_contig8071.4.1	prot_A-nodosum_M_contig2085.1.1	prot_A-nodosum_M_contig297.14.1			prot_A-nodosum_M_contig80.82.2		prot_A-nodosum_M_contig544.11.10	prot_A-nodosum_M_contig1541.5.1
	prot_A-nodosum_M_contig1291.2.1 (1D)														prot_A-nodosum_M_contig8356.1.1	prot_A-nodosum_M_contig1109.15.1	prot_A-nodosum_M_contig3065.2.1			prot_A-nodosum_M_contig646.34.1		prot_A-nodosum_M_contig570.22.1
															prot_A-nodosum_M_contig3249.6.6	prot_A-nodosum_M_contig1871.3.1	prot_A-nodosum_M_contig2201.2.1			prot_A-nodosum_M_contig142.11.1		prot_A-nodosum_M_contig84.107.2
															prot_A-nodosum_M_contig456.19.1	prot_A-nodosum_M_contig453.13.1	prot_A-nodosum_M_contig572.5.1					prot_A-nodosum_M_contig345.25.1
															prot_A-nodosum_M_contig461.24.1	prot_A-nodosum_M_contig106.23.1	prot_A-nodosum_M_contig71.13.7
															prot_A-nodosum_M_contig1011.16.1	prot_A-nodosum_M_contig964.18.4	prot_A-nodosum_M_contig34.69.17
															prot_A-nodosum_M_contig573.31.6	prot_A-nodosum_M_contig2662.1.1	prot_A-nodosum_M_contig34.74.3
															prot_A-nodosum_M_contig3191.4.1	prot_A-nodosum_M_contig231.26.1	prot_A-nodosum_M_contig56.94.1
															prot_A-nodosum_M_contig572.1.1	prot_A-nodosum_M_contig1202.6.1
															prot_A-nodosum_M_contig3945.22.1	prot_A-nodosum_M_contig2218.1.1
Sargassum fusiforme	S-fusiforme_g12464.t1		S-fusiforme_g1914.t1				S-fusiforme_g8875.t1						S-fusiforme_g3581.t1		S-fusiforme_g4458.t1	S-fusiforme_g3646.t1	S-fusiforme_g16015.t1			S-fusiforme_g10925.t1		S-fusiforme_g1120.t1
	S-fusiforme_g4930.t1 (3D)		S-fusiforme_g1913.t1				S-fusiforme_g7422.t1						S-fusiforme_g3583.t1		S-fusiforme_g5223.t1	S-fusiforme_g7356.t1	S-fusiforme_g13474.t1			S-fusiforme_g16588.t1		S-fusiforme_g1177.t2
	S-fusiforme_g9787.t1 (2D)		S-fusiforme_g11724.t2				S-fusiforme_g7419.t1						S-fusiforme_g3582.t1		S-fusiforme_g3854.t1	S-fusiforme_g10054.t1	S-fusiforme_g9776.t1			S-fusiforme_g4410.t1		S-fusiforme_g3564.t1
	S-fusiforme_g9786.t1 (2D)		S-fusiforme_g11404.t1				S-fusiforme_g12645.t1								S-fusiforme_g7577.t1	S-fusiforme_g8806.t2	S-fusiforme_g8806.t1			S-fusiforme_g15952.t1		S-fusiforme_g10599.t1
	S-fusiforme_g4931.t2 (1D)		S-fusiforme_g11724.t1												S-fusiforme_g5073.t2	S-fusiforme_g10724.t1	S-fusiforme_g15281.t1			S-fusiforme_g10922.t1		S-fusiforme_g1177.t1
	S-fusiforme_g4931.t1 (1D)		S-fusiforme_g7402.t1												S-fusiforme_g5073.t1	S-fusiforme_g15884.t1	S-fusiforme_g12148.t2			S-fusiforme_g17326.t1		S-fusiforme_g1120.t2
															S-fusiforme_g9650.t1	S-fusiforme_g9261.t1	S-fusiforme_g9623.t1			S-fusiforme_g5725.t1		S-fusiforme_g9487.t1
															S-fusiforme_g12148.t1	S-fusiforme_g17328.t1	S-fusiforme_g17252.t1			S-fusiforme_g17372.t1
															S-fusiforme_g16224.t1	S-fusiforme_g8693.t1	S-fusiforme_g13042.t1			S-fusiforme_g1120.t1
															S-fusiforme_g9778.t1	S-fusiforme_g8992.t1	S-fusiforme_g15278.t1
															S-fusiforme_g11126.t1	S-fusiforme_g13063.t1	S-fusiforme_g15886.t1
															S-fusiforme_g10724.t2	S-fusiforme_g15456.t1	S-fusiforme_g8692.t1
															S-fusiforme_g13472.t1	S-fusiforme_g13044.t1	S-fusiforme_g8805.t1
															S-fusiforme_g15883.t1	S-fusiforme_g16225.t1	S-fusiforme_g9774.t1
															S-fusiforme_g15480.t1	S-fusiforme_g10349.t1	S-fusiforme_g12803.t1
															S-fusiforme_g8092.t1	S-fusiforme_g13942.t1	S-fusiforme_g9259.t1
															S-fusiforme_g6004.t1	S-fusiforme_g13410.t1	S-fusiforme_g6115.t1
Desmarestia herbacea (M)	prot_D-herbacea_M_contig290.7877.1		prot_D-herbacea_M_contig62.13491.1				prot_D-herbacea_M_contig5.11915.1						prot_D-herbacea_M_contig24.6440.1		prot_D-herbacea_M_contig182.4329.1	prot_D-herbacea_M_contig349.9157.1				prot_D-herbacea_M_contig43.10757.1		prot_D-herbacea_M_contig59.13122.1		prot_D-herbacea_M_contig133.2099.1
	prot_D-herbacea_M_contig49.11658.1		prot_D-herbacea_M_contig267.7225.1				prot_D-herbacea_M_contig46.11247.1						prot_D-herbacea_M_contig24.6441.1		prot_D-herbacea_M_contig949.15983.1	prot_D-herbacea_M_contig35.9183.1				prot_D-herbacea_M_contig143.2561.1		prot_D-herbacea_M_contig6.13300.1		prot_D-herbacea_M_contig133.2106.1
	prot_D-herbacea_M_contig2.4944.1 (2D)		prot_D-herbacea_M_contig5.11876.1				prot_D-herbacea_M_contig273.7422.1								prot_D-herbacea_M_contig195.4675.1	prot_D-herbacea_M_contig319.8514.1				prot_D-herbacea_M_contig41.10431.1		prot_D-herbacea_M_contig181.4286.1
	prot_D-herbacea_M_contig2.4945.1 (1D)		prot_D-herbacea_M_contig101.426.1												prot_D-herbacea_M_contig35.9168.1	prot_D-herbacea_M_contig35.9169.1						prot_D-herbacea_M_contig159.3252.1
			prot_D-herbacea_M_contig2.5036.1												prot_D-herbacea_M_contig675.13932.1	prot_D-herbacea_M_contig4.10191.1						prot_D-herbacea_M_contig438.10872.1
															prot_D-herbacea_M_contig551.12687.1	prot_D-herbacea_M_contig182.4330.1
															prot_D-herbacea_M_contig34.8973.1
Dictyota dichotoma (M)	prot_D-dichotoma_M_contig896.19719.1		prot_D-dichotoma_M_contig1825.5409.1				prot_D-dichotoma_M_contig262.9038.1						prot_D-dichotoma_M_contig1017.235.1		prot_D-dichotoma_M_contig569.16456.1	prot_D-dichotoma_M_contig653.17462.1	prot_D-dichotoma_M_contig12.1609.1			prot_D-dichotoma_M_contig7.17887.1		prot_D-dichotoma_M_contig418.13596.1
	prot_D-dichotoma_M_contig5909.16772.1 (2D)		prot_D-dichotoma_M_contig4021.13225.1				prot_D-dichotoma_M_contig380.12644.1						prot_D-dichotoma_M_contig1616.4306.1		prot_D-dichotoma_M_contig4884.15037.1	prot_D-dichotoma_M_contig308.10650.1	prot_D-dichotoma_M_contig118.1459.1			prot_D-dichotoma_M_contig235.7983.1		prot_D-dichotoma_M_contig1272.2107.1
	prot_D-dichotoma_M_contig596.16812.1 (1D)		prot_D-dichotoma_M_contig1612.4284.1				prot_D-dichotoma_M_contig23.7773.1						prot_D-dichotoma_M_contig1616.4302.1		prot_D-dichotoma_M_contig2724.9418.1	prot_D-dichotoma_M_contig47.14664.1	prot_D-dichotoma_M_contig644.17388.1					prot_D-dichotoma_M_contig951.20234.1
	prot_D-dichotoma_M_contig596.16811.1 (1D)		prot_D-dichotoma_M_contig1496.3548.1				prot_D-dichotoma_M_contig380.12639.1								prot_D-dichotoma_M_contig4980.15222.1	prot_D-dichotoma_M_contig10.47.1	prot_D-dichotoma_M_contig1342.2598.1					prot_D-dichotoma_M_contig2354.8000.1
							prot_D-dichotoma_M_contig64.17352.1								prot_D-dichotoma_M_contig1964.6078.1	prot_D-dichotoma_M_contig3242.11185.1	prot_D-dichotoma_M_contig1069.618.1					prot_D-dichotoma_M_contig1272.2105.1
															prot_D-dichotoma_M_contig1589.4075.1	prot_D-dichotoma_M_contig2967.10245.1	prot_D-dichotoma_M_contig1069.619.1					prot_D-dichotoma_M_contig53.15815.1
															prot_D-dichotoma_M_contig28.9680.1	prot_D-dichotoma_M_contig12.1607.1
Discosporangium mesarthrocarpum	prot_D-mesarthrocarpus_Contig529.5.2 (2D)	prot_D-mesarthrocarpus_Contig856.4.1 (1D)	prot_D-mesarthrocarpus_Contig275.11.1				prot_D-mesarthrocarpus_Contig5661.2.1		prot_D-mesarthrocarpus_Contig535.1.2				prot_D-mesarthrocarpus_Contig87.4.3		prot_D-mesarthrocarpus_Contig1142.1.11	prot_D-mesarthrocarpus_Contig5155.3.1		prot_D-mesarthrocarpus_Contig10217.1.1		prot_D-mesarthrocarpus_Contig5291.3.1	prot_D-mesarthrocarpus_Contig18988.1.1	prot_D-mesarthrocarpus_Contig4702.1.1	prot_D-mesarthrocarpus_Contig190.1.4	prot_D-mesarthrocarpus_Contig12739.1.1
	prot_D-mesarthrocarpus_Contig1234.2.1 (2D)	prot_D-mesarthrocarpus_Contig5367.1.3 (1D)	prot_D-mesarthrocarpus_Contig361.6.1				prot_D-mesarthrocarpus_Contig11679.1.1						prot_D-mesarthrocarpus_Contig4527.1.3		prot_D-mesarthrocarpus_Contig12985.1.1	prot_D-mesarthrocarpus_Contig965.3.1				prot_D-mesarthrocarpus_Contig5048.1.1	prot_D-mesarthrocarpus_Contig326.2.1	prot_D-mesarthrocarpus_Contig15207.1.1	prot_D-mesarthrocarpus_Contig4878.4.2
	prot_D-mesarthrocarpus_Contig856.5.1 (1D)	prot_D-mesarthrocarpus_Contig5492.4.1 (1D)	prot_D-mesarthrocarpus_Contig2343.6.1										prot_D-mesarthrocarpus_Contig19156.1.1		prot_D-mesarthrocarpus_Contig7473.1.1	prot_D-mesarthrocarpus_Contig1189.4.1				prot_D-mesarthrocarpus_Contig1011.7.1		prot_D-mesarthrocarpus_Contig3372.2.1	prot_D-mesarthrocarpus_Contig10896.3.1
	prot_D-mesarthrocarpus_Contig1243.2.1 (1D)		prot_D-mesarthrocarpus_Contig361.3.1												prot_D-mesarthrocarpus_Contig15039.1.1					prot_D-mesarthrocarpus_Contig13794.1.1		prot_D-mesarthrocarpus_Contig5330.1.3	prot_D-mesarthrocarpus_Contig10896.1.1
	prot_D-mesarthrocarpus_Contig856.6.1 (1D)														prot_D-mesarthrocarpus_Contig3165.1.1					prot_D-mesarthrocarpus_Contig15038.1.1		prot_D-mesarthrocarpus_Contig3921.1.4
	prot_D-mesarthrocarpus_Contig1667.1.1 (1D)														prot_D-mesarthrocarpus_Contig6390.1.3					prot_D-mesarthrocarpus_Contig18968.1.1		prot_D-mesarthrocarpus_Contig2494.3.1
	prot_D-mesarthrocarpus_Contig253.9.1 (1D)														prot_D-mesarthrocarpus_Contig84.3.1					prot_D-mesarthrocarpus_Contig14849.1.1		prot_D-mesarthrocarpus_Contig444.2.1
Schizocladia ischiensis	prot_S-ischiensis_contig1.184.1	prot_S-ischiensis_contig1.838.1 (1D)	prot_S-ischiensis_contig11.2234.1				prot_S-ischiensis_contig65.17313.1		prot_S-ischiensis_contig23.6957.1				prot_S-ischiensis_contig9.20731.1		prot_S-ischiensis_contig42.12728.1	prot_S-ischiensis_contig95.21038.1				prot_S-ischiensis_contig2.5284.1		prot_S-ischiensis_contig74.18776.1	prot_S-ischiensis_contig9.20613.1	prot_S-ischiensis_contig77.18996.1
	prot_S-ischiensis_contig10.1554.1	prot_S-ischiensis_contig4.11973.1 (1D)	prot_S-ischiensis_contig40.12365.1				prot_S-ischiensis_contig45.13377.1						prot_S-ischiensis_contig9.20737.1		prot_S-ischiensis_contig13.3064.1	prot_S-ischiensis_contig21.6347.1				prot_S-ischiensis_contig4.12135.1		prot_S-ischiensis_contig46.13511.1	prot_S-ischiensis_contig46.13510.1	prot_S-ischiensis_contig10.1579.1
	prot_S-ischiensis_contig1.837.1 (2D)		prot_S-ischiensis_contig20.6133.1				prot_S-ischiensis_contig30.9737.1						prot_S-ischiensis_contig9.20724.1		prot_S-ischiensis_contig14.3316.1					prot_S-ischiensis_contig43.13013.1		prot_S-ischiensis_contig106.1888.1	prot_S-ischiensis_contig6.16262.1
	prot_S-ischiensis_contig4.11975.1 (2D)	prot_S-ischiensis_contig15.3794.1 (1D)	prot_S-ischiensis_contig40.12366.1				prot_S-ischiensis_contig39.11680.1						prot_S-ischiensis_contig6.16440.1		prot_S-ischiensis_contig10.1266.1					prot_S-ischiensis_contig78.19062.1		prot_S-ischiensis_contig74.18773.1
	prot_S-ischiensis_contig40.12306.1 (2D)		prot_S-ischiensis_contig12.2530.1				prot_S-ischiensis_contig65.17314.1						prot_S-ischiensis_contig9.20725.1									prot_S-ischiensis_contig23.7076.1
	prot_S-ischiensis_contig40.12305.1 (2D)												prot_S-ischiensis_contig1.300.1									prot_S-ischiensis_contig6.16261.1
	prot_S-ischiensis_contig1.839.1 (1D)												prot_S-ischiensis_contig9.20726.1									prot_S-ischiensis_contig13.2938.1
Chrysoparadoxa australica	prot_C-australica_Contig_539.5.8	prot_C-australica_Contig_31.18.1 (1D)	prot_C-australica_Contig_1640.1.2				prot_C-australica_Contig_119.12.23						prot_C-australica_Contig_29.22.1		prot_C-australica_Contig_9.17.1			prot_C-australica_Contig_185.5.2		prot_C-australica_Contig_15546.1.1	prot_C-australica_Contig_6237.2.1	prot_C-australica_Contig_946.1.1		prot_C-australica_Contig_246.14.1
	prot_C-australica_Contig_270.6.5	prot_C-australica_Contig_777.2.1 (1D)	prot_C-australica_Contig_232.10.1										prot_C-australica_Contig_637.4.1		prot_C-australica_Contig_94.1.3			prot_C-australica_Contig_95.2.1		prot_C-australica_Contig_9468.1.1	prot_C-australica_Contig_14336.1.1	prot_C-australica_Contig_1729.1.3		prot_C-australica_Contig_269.13.2
	prot_C-australica_Contig_336.2.1 (3D)	prot_C-australica_Contig_1172.2.1 (1D)	prot_C-australica_Contig_59.7.1												prot_C-australica_Contig_255.18.1					prot_C-australica_Contig_129.19.1		prot_C-australica_Contig_405.4.1
	prot_C-australica_Contig_231.7.1 (3D)		prot_C-australica_Contig_232.12.1																	prot_C-australica_Contig_871.1.1		prot_C-australica_Contig_422.4.2
	prot_C-australica_Contig_336.3.1 (1D)		prot_C-australica_Contig_208.3.1																	prot_C-australica_Contig_11159.1.1		prot_C-australica_Contig_1207.1.1
	prot_C-australica_Contig_1172.1.1 (1D)		prot_C-australica_Contig_208.2.1																	prot_C-australica_Contig_1419.2.1		prot_C-australica_Contig_255.15.1
	prot_C-australica_Contig_777.1.1 (1D)																			prot_C-australica_Contig_16610.1.1
Tribonema minus	Trimin1|294184|MIX2947_12_11		Trimin1|335441|MIX44204_40_31										Trimin1|304976|MIX13739_6_37		Trimin1|161047|e_gw1.15.133.1					Trimin1|266639|estExt_fgenesh1_pg.C_Ctg_1180040	Trimin1|276726|gm1.4570_g	Trimin1|262665|estExt_fgenesh1_pg.C_Ctg_220014	Trimin1|310724|MIX19487_22_49	Trimin1|243012|fgenesh1_pg.Ctg_13_25
	Trimin1|327877|MIX36640_2_6																			Trimin1|130634|gw1.128.5.1	Trimin1|243888|fgenesh1_pg.Ctg_18_140	Trimin1|284659|gm1.12503_g	Trimin1|251447|fgenesh1_pg.Ctg_114_30
																				Trimin1|284560|gm1.12404_g	Trimin1|326968|MIX35731_7_34	Trimin1|298334|MIX7097_93_19	Trimin1|276679|gm1.4523_g
																				Trimin1|251631|fgenesh1_pg.Ctg_117_47	Trimin1|201480|estExt_Genewise1Plus.C_Ctg_580053	Trimin1|352053|estExt_Genemark1.C_Ctg_1070028
																				Trimin1|315618|MIX24381_6_12	Trimin1|244817|fgenesh1_pg.Ctg_26_13	Trimin1|311601|MIX20364_522_1
																				Trimin1|241038|fgenesh1_pg.Ctg_2_228	Trimin1|272874|gm1.718_g	Trimin1|262622|estExt_fgenesh1_pg.C_Ctg_210023
																				Trimin1|146591|gw1.62.142.1	Trimin1|333239|MIX42002_1_4	Trimin1|251446|fgenesh1_pg.Ctg_114_29
Heterosigma akashiwo	prot_H-akashiwo_Contig60.25.1	prot_H-akashiwo_Contig120.10.1 (1D)													prot_H-akashiwo_Contig279.1.1			prot_H-akashiwo_Contig415.4.1		prot_H-akashiwo_Contig1136.13.1		prot_H-akashiwo_Contig66.7.1
	prot_H-akashiwo_Contig22.93.1 (2D)	prot_H-akashiwo_Contig1259.11.1 (1D)													prot_H-akashiwo_Contig1134.5.1					prot_H-akashiwo_Contig1011.16.1		prot_H-akashiwo_Contig1256.5.1
	prot_H-akashiwo_Contig331.3.1 (2D)	prot_H-akashiwo_Contig1259.13.1 (1D)													prot_H-akashiwo_Contig490.6.1							prot_H-akashiwo_Contig307.9.1
	prot_H-akashiwo_Contig331.3.1 (2D)	prot_H-akashiwo_Contig1202.3.1 (1D)																				prot_H-akashiwo_Contig966.6.1
	prot_H-akashiwo_Contig63.14.1 (1D)	prot_H-akashiwo_Contig1202.5.1 (1D)																				prot_H-akashiwo_Contig66.6.1
	prot_H-akashiwo_Contig120.13.1 (1D)	prot_H-akashiwo_Contig1081.5.1 (1D)
	prot_H-akashiwo_Contig120.15.1 (1D)	prot_H-akashiwo_Contig63.15.1 (1D)

### Sheet: C. Summary_table
	Nav / Cav	TPC	NavBac	GLR	cys-less pLGIC	P2XR	IP3R	TRP	CNGC	MscS	OSCA	MCU
Phaeodactylum tricornutum		2	3					4		7	7				None present
Thalassiosira pseudonana	2	1	4	2				5	3	6	3
Heterosigma akashiwo	1							3	1	2	5
Chrysoparadoxa australica	2	5		1			2	3	2	9	6	2
Tribonema minus	2	1					1	1		14	10	1
Schizocladia ischiensis	2	5		5	1		6	6		4	10	1
Discosporangium mesarthrocarpum		4		2	1		1	10	1	9	9	1
Dictyota dichotoma (M)	1	4		5			3	20		2	6
Desmarestia herbacea (M)	3	4		3			2	13		3	5	2
Sargassum fusiforme	1	5		4			3	51		9	7
Ascophyllum nodosum	3	3		3			1	37	1	6	9
Fucus serratus	1	3		2			3	24	1	9	6
Undaria pinnatifida	1	4		4			3	14		4	4	2
Saccharina latissima (F)	1	3		2			1	5		3	5	2
Pylaiella littoralis	3	4		4			1	9		4	7	2
Porterinema fluviatile	2	4		1			1	7		6	7	2
Chordaria linearis	2	4		2			1	11	1	4	6	2
Scytosiphon promiscuus (M)	4	3		2			2	27	1	4	5	2
Pleurocladia lacustris	1	3		5			1	8	2	4	5	1
Ectocarpus fasciculatus (M)	1	4		2			2	20	1	4	6	2
Ectocarpus crouaniorum (M)	3	4		2			1	30	1	5	7	2
Ectocarpus siliculosus (M)	4	4		3			1	33	1	3	7	2
Ectocarpus species 7 (M)	4	2		3			2	21	1	3	5	1
