## Supplementary material for "Evolutionary genomics of the emergence of brown algae as key components of coastal ecosystems": Table S18

### Sheet: Sheet1
	Ectocarpus sp.7 versus
	E.siliculosus	E.crouaniorum	E.subulatus	E.fasciculatus
Median dS	0.0921	0.1198	0.1403	0.2462
Mean dS	0.1256	0.1523	0.1881	0.2993
Median dN	0.0192	0.0254	0.0314	0.0425
Mean dN	0.05588	0.0525	0.07784	0.08926
