## Supplementary material for "Evolutionary genomics of the emergence of brown algae as key components of coastal ecosystems": Table S21

### Sheet: Sheet1
1	Genome (public genomes in blue)	Strain	Reference genome	Orthogroups	Gene Family gain and loss (Dollo)	Phylostratigraphy	Gene family amplifications - binomial tests	Gene family amplifications - CAFE	Composite genes	HGT	Intron conservation	Gene structure analyses	Viral insertions	Organellar genomes	Metabolic networks	Mannitol cycle	Sugar transporters	Haloperoxidases	LHCX genes	CAZymes	TAPs	Ion channels	Receptor kinases	Histidine kinases	EsV-1-7 proteins	IMMEDIATE UPRIGHT	Integrins	DEK1-like	Fasciclins	Tetraspanins	Flagella proteins	DNA methyltransferases	Spliceosome	lncRNAs	Generation-biased genes	Gene evolution (dN, dS)	- Filamentous study set	- Parenchymatous study set	- Elaborate thallus study set	- Haploid-diploid study set	- Diploid study set	Ectocarpus intron conservation	Ectocarpus phylogeny
79	Aphanomyces euteiches			Y					Y	Y		Y			Y	Y	Y						Y	Y	Y		Y	Y	Y	Y
52	Ascophyllum nodosum	n/a	Yes	Y	Y		Y	Y	Y		Y		Y	Y	Y	Y	Y	Y		Y	Y	Y	Y	Y	Y	Y	Y	Y	Y	Y	Y	Y	Y	Y		Y			Y		Y
74	Aureococcus anophagefferens			Y					Y	Y		Y			Y	Y	Y						Y	Y	Y		Y	Y	Y	Y
31	Chordaria linearis	ClinC8C	Yes	Y	Y		Y	Y	Y	Y	Y		Y	Y	Y	Y	Y	Y	Y	Y	Y	Y	Y	Y	Y	Y	Y	Y	Y	Y		Y	Y			Y	Y			Y
65	Choristocarpus tenellus	KU-1152		Y	Y								Y	Y	Y	Y	Y	Y		Y	Y		Y	Y			Y	Y	Y	Y						Y	Y
69	Chrysoparadoxa australica	CS-1217	Yes	Y	Y		Y		Y	Y	Y		Y		Y	Y	Y	Y		Y		Y	Y	Y	Y	Y	Y	Y	Y	Y		Y	Y
32	Cladosiphon okamuranus	S-strain		Y						Y			Y		Y	Y	Y	Y		Y	Y		Y	Y			Y	Y	Y	Y			Y
58	Desmarestia dudresnayi	DdudBR16		Y						Y		Y	Y	Y	Y	Y	Y	Y		Y	Y		Y	Y			Y	Y	Y	Y			Y			Y		Y		Y
60	Desmarestia herbacea (F)	DmunF		Y						Y		Y	Y			Y	Y				Y		Y	Y		Y	Y	Y	Y	Y
59	Desmarestia herbacea (M)	DmunM	Yes	Y	Y	Y	Y	Y	Y	Y	Y		Y	Y	Y	Y	Y	Y	Y	Y	Y	Y	Y	Y	Y	Y	Y	Y	Y	Y	Y	Y	Y			Y		Y		Y
64	Dictyota dichotoma (M)	ODC1387m	Yes	Y	Y	Y	Y	Y	Y	Y	Y	Y	Y	Y	Y	Y	Y	Y	Y	Y	Y	Y	Y	Y	Y	Y	Y	Y	Y	Y	Y	Y	Y	Y	Y	Y		Y		Y
66	Discosporangium mesarthrocarpum	MT 17 79	Yes	Y			Y		Y		Y	Y	Y	Y	Y	Y	Y	Y		Y		Y	Y	Y	Y	Y	Y	Y	Y	Y		Y	Y	Y		Y	Y
11	Ectocarpus species 1 (M2)	Ec03m		Y						Y		Y	Y								Y		Y	Y			Y	Y	Y	Y			Y
16	Ectocarpus crouaniorum (2c, M)	Ec862m	Yes	Y	Y		Y	Y	Y	Y	Y		Y	Y	Y	Y	Y	Y	Y	Y	Y	Y	Y	Y	Y	Y	Y	Y	Y	Y		Y	Y			Y	Y			Y		Y	Y
17	Ectocarpus crouaniorum (2c,F)	Ec861f		Y						Y		Y	Y							Y	Y		Y	Y			Y	Y	Y	Y			Y
20	Ectocarpus fasciculatus (F)	Ec846f		Y						Y		Y	Y								Y		Y	Y			Y	Y	Y	Y			Y
19	Ectocarpus fasciculatus (M)	Ec847m	Yes	Y	Y		Y	Y	Y	Y	Y		Y		Y	Y	Y	Y	Y	Y	Y	Y	Y	Y	Y	Y	Y	Y	Y	Y		Y	Y	Y		Y	Y			Y		Y	Y
21	Ectocarpus fasciculatus (SP1)	EfasUO1		Y						Y		Y	Y								Y		Y	Y			Y	Y	Y	Y			Y
22	Ectocarpus fasciculatus (SP2)	EfasUO2		Y						Y			Y								Y		Y	Y			Y	Y	Y	Y			Y
8	Ectocarpus siliculosus ( F)	Ec 863f		Y						Y			Y							Y	Y		Y	Y			Y	Y	Y	Y			Y
7	Ectocarpus siliculosus (M)	Ec864m	Yes	Y	Y		Y	Y	Y	Y	Y	Y	Y	Y	Y	Y	Y	Y		Y	Y	Y	Y	Y	Y	Y	Y	Y	Y	Y		Y	Y	Y		Y	Y			Y		Y	Y
12	Ectocarpus species 1 (F)	Ec sil Puy CHCH Z9 G5f		Y						Y			Y								Y		Y	Y			Y	Y	Y	Y			Y
10	Ectocarpus species 1 (M)	Ec sil Puy CHCH Z9 G3m		Y						Y		Y	Y	Y	Y			Y			Y		Y	Y			Y	Y	Y	Y			Y			Y	Y			Y		Y	Y
25	Ectocarpus species 12 (dF)	Ec fas CH92 Nie 2f		Y						Y		Y	Y								Y		Y	Y			Y	Y	Y	Y
24	Ectocarpus species 12 (SP)	Ec fas CH92 Nie 3		Y						Y		Y	Y	Y	Y						Y		Y	Y			Y	Y	Y	Y
13	Ectocarpus species 13 (SP)	EcNAP12-S#4-19m		Y						Y			Y	Y	Y			Y			Y		Y	Y			Y	Y	Y	Y			Y			Y	Y			Y
9	Ectocarpus species 2 (M)	Ec06m		Y						Y			Y	Y	Y			Y			Y		Y	Y			Y	Y	Y	Y			Y			Y	Y			Y		Y	Y
15	Ectocarpus species 3 (F)	Ec10f		Y						Y			Y		Y						Y		Y	Y			Y	Y	Y	Y			Y
14	Ectocarpus species 3 (M)	Ec11m		Y						Y		Y	Y	Y				Y			Y		Y	Y			Y	Y	Y	Y			Y			Y	Y			Y		Y	Y
4	Ectocarpus species 5 (F)	Ec13f		Y						Y		Y	Y		Y						Y		Y	Y			Y	Y	Y	Y			Y
3	Ectocarpus species 5 (M)	Ec12m		Y						Y			Y	Y				Y		Y	Y		Y	Y			Y	Y	Y	Y			Y			Y	Y			Y		Y	Y
5	Ectocarpus species 6 (SP)	EcLAC-371		Y						Y			Y	Y	Y			Y		Y	Y		Y	Y	Y	Y	Y	Y	Y	Y			Y			Y	Y			Y		Y	Y
2	Ectocarpus species 7	Ec32	Yes	Y	Y	Y	Y	Y	Y	Y	Y		Y	Y	Y	Y	Y	Y	Y	Y	Y	Y	Y	Y	Y	Y	Y	Y	Y	Y		Y	Y		Y	Y	Y			Y		Y	Y
23	Ectocarpus species 8 (SP)	EcLAC-412		Y						Y		Y	Y	Y	Y						Y		Y	Y			Y	Y	Y	Y
6	Ectocarpus species 9 (F)	EcSCA-722f		Y						Y			Y	Y	Y			Y			Y		Y	Y			Y	Y	Y	Y			Y			Y	Y			Y		Y	Y
18	Ectocarpus subulatus	Bft15b		Y						Y			Y		Y	Y	Y						Y	Y			Y	Y	Y													Y	Y
41	Feldmannia mitchelliae	KU-2106 Giff mitch BNC GA		Y						Y			Y	Y	Y	Y	Y	Y			Y		Y	Y			Y		Y	Y			Y			Y	Y			Y
50	Fucus distichus	n/a		Y						Y			Y		Y	Y	Y	Y			Y		Y	Y		Y	Y	Y	Y	Y		Y				Y			Y		Y
49	Fucus serratus	n/a	Yes	Y	Y	Y	Y	Y	Y	Y	Y	Y	Y	Y	Y	Y	Y	Y	Y	Y	Y	Y	Y	Y	Y	Y	Y	Y	Y	Y	Y	Y	Y			Y			Y		Y
61	Halopteris paniculata	Hal grac a UBK		Y	Y					Y			Y	Y	Y	Y	Y	Y			Y		Y	Y			Y	Y	Y	Y						Y		Y		Y
30	Hapterophycus canaliculatus (F)	Oshoro5f		Y						Y		Y	Y			Y	Y	Y			Y		Y	Y			Y	Y	Y	Y			Y
29	Hapterophycus canaliculatus (M)	Oshoro7m		Y									Y		Y	Y	Y						Y	Y				Y	Y							Y		Y		Y
63	Heribaudiella fluviatilis	SAG. 13.90		Y						Y			Y	Y	Y	Y	Y	Y			Y		Y	Y			Y	Y	Y	Y		Y	Y			Y	Y
71	Heterosigma akashiwo	CCMP452	Yes	Y	Y		Y	Y	Y		Y				Y	Y	Y	Y		Y		Y	Y	Y	Y	Y	Y	Y	Y	Y		Y	Y	Y
53	Himanthalia elongata	Himel1		Y						Y			Y	Y	Y	Y	Y	Y			Y		Y	Y			Y	Y	Y	Y			Y			Y			Y		Y
45	Laminaria digitata (M)	LdigPH10-18mv		Y									Y		Y	Y	Y	Y			Y		Y	Y			Y	Y	Y	Y						Y			Y	Y
38	Laminarionema elsbetiae	ELsaHSoW15		Y						Y		Y	Y	Y	Y	Y	Y	Y		Y	Y		Y	Y			Y	Y	Y	Y			Y			Y	Y			Y
44	Macrocystis pyrifera (M)	P11B4		Y						Y		Y	Y		Y	Y	Y	Y			Y		Y	Y			Y	Y	Y	Y		Y			Y	Y			Y	Y
37	Myriotrichia clavaeformis (F)	Myr cla04 female		Y						Y			Y		Y	Y	Y			Y	Y		Y	Y			Y	Y	Y	Y			Y
36	Myriotrichia clavaeformis (M)	Myr cla05 male		Y						Y		Y	Y	Y		Y	Y	Y		Y	Y		Y	Y			Y	Y	Y	Y		Y	Y		Y	Y		Y		Y
73	Nannochloropsis gaditana									Y		Y			Y								Y	Y	Y
72	Nannochloropsis oceanica	CCMP1779 v2.0		Y					Y	Y					Y	Y	Y						Y	Y	Y		Y	Y	Y	Y
35	Nemacystus_decipiens	Onna-1		Y									Y					Y			Y		Y	Y			Y		Y	Y			Y
51	Pelvetia canaliculata	n/a		Y						Y		Y	Y	Y	Y	Y	Y	Y			Y		Y	Y			Y	Y	Y	Y		Y	Y			Y			Y		Y
76	Phaeodactylum tricornutum			Y					Y	Y		Y			Y	Y	Y						Y	Y	Y		Y	Y	Y	Y
70	Phaeothamnion wetherbeei	SAG 119.79		Y	Y							Y	Y		Y	Y	Y	Y		Y	Y		Y	Y			Y	Y	Y	Y
77	Phytophthora infestans			Y					Y	Y					Y	Y	Y						Y	Y	Y		Y	Y	Y	Y
26	Pleurocladia lacustris	SAG 25.93	Yes	Y	Y		Y	Y	Y	Y	Y	Y	Y		Y	Y	Y	Y		Y	Y	Y	Y	Y	Y	Y	Y	Y	Y	Y		Y	Y			Y	Y			Y
39	Porterinema fluviatile	SAG 2381	Yes	Y	Y		Y	Y	Y	Y	Y		Y	Y	Y	Y	Y	Y	Y	Y	Y	Y	Y	Y	Y	Y	Y	Y	Y	Y		Y	Y			Y	Y
40	Pylaiella littoralis	U1.48	Yes	Y	Y		Y	Y	Y		Y	Y	Y	Y	Y	Y	Y	Y			Y	Y	Y	Y	y	Y	Y	Y	Y	Y		Y	Y		Y	Y	Y			Y
78	Pythium ultimum			Y					Y	Y		Y			Y	Y	Y						Y	Y	Y		Y	Y	Y	Y			Y
43	Saccharina japonica			Y						Y			Y		Y	Y	Y	Y		Y	Y		Y	Y		Y	Y	Y	Y	Y			Y		Y	Y			Y
42	Saccharina latissima (F)	SLPER63f7	Yes	Y	Y		Y	Y	Y	Y	Y		Y		Y	Y	Y	Y	Y	Y	Y	Y	Y	Y	Y	Y	Y	Y	Y	Y	Y	Y		Y	Y	Y			Y	Y
57	Saccorhiza dermatodea	SderLü1190fm		Y						Y		Y	Y	Y	Y	Y	Y	Y			Y		Y	Y			Y	Y	Y	Y		Y	Y			Y			Y	Y
56	Saccorhiza polyschides (F)	SpolBR94f		Y						Y		Y	Y			Y	Y				Y		Y	Y			Y	Y	Y	Y				Y
55	Saccorhiza polyschides (M)	SpolBR94m		Y	Y	Y				Y			Y	Y	Y	Y	Y	Y			Y		Y	Y			Y	Y	Y	Y		Y		Y	Y	Y			Y	Y
80	Saprolegnia parasitica			Y					Y	Y					Y	Y	Y						Y	Y	Y		Y	Y	Y	Y
54	Sargassum fusiforme		Yes	Y	Y		Y	Y	Y	Y	Y		Y	Y	Y	Y	Y	Y			Y	Y	Y	Y	Y	Y	Y	Y	Y	Y	Y	Y	Y			Y			Y		Y
67	Schizocladia ischiensis	KU333	Yes	Y	Y		Y	Y	Y	Y	Y		Y		Y	Y	Y	Y	Y	Y	Y	Y	Y	Y	Y	Y	Y	Y	Y	Y		Y	Y	Y		Y	Y
28	Scytosiphon promiscuus (F)	000310-Muroran-5-female		Y								Y	Y	Y		Y	Y						Y	Y			Y	Y	Y	Y			Y
27	Scytosiphon promiscuus (M)	110409 Ot110409-Otamoi-16-male	Yes	Y	Y		Y	Y	Y	Y	Y		Y		Y	Y	Y	Y	Y	Y	Y	Y	Y	Y	Y	Y	Y	Y	Y	Y		Y	Y		Y	Y		Y				Y	Y
62	Sphacelaria rigidula (F)	Sph rig Cal Mo 4-1-68b (KU-MACC1312)		Y		Y						Y	Y	Y	Y	Y	Y	Y		Y	Y		Y	Y			Y	Y	Y	Y			Y	Y	Y	Y		Y		Y
34	Sphaerotrichia firma (F)	ET2 F		Y						Y		Y	Y			Y	Y				Y		Y	Y			Y	Y	Y	Y		Y	Y
33	Sphaerotrichia firma (M)	Sfir 13m		Y						Y			Y	Y	Y	Y	Y	Y			Y		Y	Y			Y	Y	Y	Y						Y	Y			Y
75	Thalassiosira pseudonana			Y					Y	Y					Y	Y	Y						Y	Y	Y		Y	Y	Y	Y
68	Tribonema minus	UTEX B 3156	Yes	Y	Y		Y	Y	Y		Y	Y	Y		Y	Y	Y	Y		Y		Y	Y	Y	Y	Y	Y	Y	Y	Y		Y	Y
46	Undaria pinnatifida	Kr2015	Yes	Y	Y	Y	Y	Y	Y	Y	Y		Y		Y	Y	Y	Y		Y	Y	Y	Y	Y	Y	Y	Y	Y	Y	Y	Y	Y	Y			Y			Y	Y
48	Undaria pinnatifida (F)	Un1f											Y										Y				Y			Y
47	Undaria pinnatifida (M)	Un1m											Y								Y		Y				Y		Y	Y			Y
	N° of genomes analysed:			76	24	7	21	19	29	65	21	35	69	35	60	56	56	49	11	32	62	21	79	77	31	25	77	74	77	76	7	29	54	11	10	43	22	8	13	30	6	12	12
