## Supplementary material for "Evolutionary genomics of the emergence of brown algae as key components of coastal ecosystems": Table S22

### Sheet: Freshwater reaction loss
Species exhibiting loss of activity	Metacyc ID	enzymatic activity (with EC numbers when available)	Pathway
Pleurocladia lacustris and Porterinema fluviatile	RXN-16302	ubiquitin-conjugating enzyme E2 (EC 2.3.2.24)	protein degradation by ubiquitination
Pleurocladia lacustris and Porterinema fluviatile	RXN-16313	ubiquitin-conjugating enzyme E2 (EC 2.3.2.24)	protein degradation by ubiquitination
Pleurocladia lacustris and Porterinema fluviatile	RXN-16314	ubiquitin-conjugating enzyme E2 (EC 2.3.2.24)	protein degradation by ubiquitination
Pleurocladia lacustris and Porterinema fluviatile	2.4.1.155-RXN	α-1,6-mannosyl-glycoprotein 6-β-N-acetylglucosaminyltransferase, GT18 family (EC 2.4.1.155)	complex N-linked glycan biosynthesis
Only Pleurocladia lacustris	RXN-9971	polyprenol reductase (EC 1.3.1.94)
Only Pleurocladia lacustris	SARCOSINE-DEHYDROGENASE-RXN	sarcosine dehydrogenase (EC 1.5.8.3)
Only Pleurocladia lacustris	RXN-22741	sarcosine dehydrogenase (EC 1.5.8.3)
Only Pleurocladia lacustris	RXN-17523	heme oxygenase (biliverdin-producing, ferredoxin) (EC 1.14.15.20)
Only Pleurocladia lacustris	DNA-CYTOSINE-5--METHYLTRANSFERASE-RXN	DNA (cytosine-5-)-methyltransferase (EC 2.1.1.37)
Only Pleurocladia lacustris	2.1.1.85-RXN	S-adenosylmethionine:protein-histidine N-methyltransferase (EC 2.1.1.85)
Only Pleurocladia lacustrisOnly Pleurocladia lacustrisOnly Pleurocladia lacustrisOnly Pleurocladia lacustris	RXN-11598	16S rRNA (uracil1498-N3)-methyltransferase (EC 2.1.1.193)
Only Pleurocladia lacustrisOnly Pleurocladia lacustrisOnly Pleurocladia lacustrisOnly Pleurocladia lacustris	RXN-11855	tRNA (cytosine38-C5)-methyltransferase (EC 2.1.1.204)
Only Pleurocladia lacustrisOnly Pleurocladia lacustrisOnly Pleurocladia lacustrisOnly Pleurocladia lacustris	2.4.1.125-RXN	1,6-alpha-D-glucan 6-alpha-D-glucosyltransferase, GT28 family (EC 2.4.1.125)
Only Pleurocladia lacustrisOnly Pleurocladia lacustrisOnly Pleurocladia lacustrisOnly Pleurocladia lacustris	GLYCEROL-KIN-RXN	glycerol kinase (EC 2.7.1.30)
Only Pleurocladia lacustrisOnly Pleurocladia lacustrisOnly Pleurocladia lacustrisOnly Pleurocladia lacustris	2.7.7.14-RXN	ethanolamine-phosphate cytidylyltransferase (EC 2.7.7.14)
Only Pleurocladia lacustrisOnly Pleurocladia lacustrisOnly Pleurocladia lacustrisOnly Pleurocladia lacustris	2.7.7.44-RXN	glucuronate-1-phosphate uridylyltransferase (EC 2.7.7.44)
Only Pleurocladia lacustrisOnly Pleurocladia lacustrisOnly Pleurocladia lacustrisOnly Pleurocladia lacustris	2.7.11.4-RXN	[3-methyl-2-oxobutanoate dehydrogenase (acetyl-transferring)] kinase (EC 2.7.11.4)
Only Pleurocladia lacustrisOnly Pleurocladia lacustrisOnly Pleurocladia lacustrisOnly Pleurocladia lacustris	RXN3DJ-25	sphingosine phosphatase (EC 3.1.3.4)
Only Pleurocladia lacustrisOnly Pleurocladia lacustrisOnly Pleurocladia lacustrisOnly Pleurocladia lacustris	3.4.21.26-RXN	prolyl oligopeptidase (EC 3.4.21.26)
Only Pleurocladia lacustrisOnly Pleurocladia lacustrisOnly Pleurocladia lacustrisOnly Pleurocladia lacustris	RXN-11136	HslU—HslV peptidase (EC 3.4.25.2)
Only Pleurocladia lacustrisOnly Pleurocladia lacustrisOnly Pleurocladia lacustrisOnly Pleurocladia lacustris	3.5.1.27-RXN	peptide deformylase (EC 3.5.1.27)
Only Pleurocladia lacustrisOnly Pleurocladia lacustrisOnly Pleurocladia lacustrisOnly Pleurocladia lacustris	3.5.1.88-RXN	N-formylmethionylaminoacyl-tRNA deformylase (EC 3.5.1.88)
Only Pleurocladia lacustrisOnly Pleurocladia lacustrisOnly Pleurocladia lacustrisOnly Pleurocladia lacustris	RXN-13997	tRNA(adenine34) deaminase (EC 3.5.4.33)
Only Pleurocladia lacustrisOnly Pleurocladia lacustrisOnly Pleurocladia lacustrisOnly Pleurocladia lacustris	FAD-PYROPHOSPHATASE-RXN	FAD diphosphatase (EC 3.6.1.18)
Only Pleurocladia lacustrisOnly Pleurocladia lacustrisOnly Pleurocladia lacustrisOnly Pleurocladia lacustris	RXN-17131	phosphohistidine phosphatase ( EC 3.9.1.3)
Only Pleurocladia lacustrisOnly Pleurocladia lacustrisOnly Pleurocladia lacustrisOnly Pleurocladia lacustris	RXN-17132	phosphohistidine phosphatase ( EC 3.9.1.3)
Only Pleurocladia lacustrisOnly Pleurocladia lacustrisOnly Pleurocladia lacustris	RXN-17133	phosphohistidine phosphatase ( EC 3.9.1.3)
Only Pleurocladia lacustrisOnly Pleurocladia lacustrisOnly Pleurocladia lacustris	4.1.1.84-RXN	D-dopachrome decarboxylase (EC 4.1.1.84)
Only Pleurocladia lacustrisOnly Pleurocladia lacustrisOnly Pleurocladia lacustris	4.1.3.17-RXN	4-hydroxy-4-methyl-2-oxoglutarate aldolase (EC 4.1.3.17)
Only Pleurocladia lacustrisOnly Pleurocladia lacustrisOnly Pleurocladia lacustris	RXN-2464	4-hydroxy-4-methyl-2-oxoglutarate aldolase (EC 4.1.3.17)
Only Pleurocladia lacustrisOnly Pleurocladia lacustrisOnly Pleurocladia lacustris	RXN-12074	4-hydroxy-4-methyl-2-oxoglutarate aldolase (EC 4.1.3.17)
Only Pleurocladia lacustrisOnly Pleurocladia lacustrisOnly Pleurocladia lacustris	RXN-10771	(6-4)DNA photolyase (EC 4.1.99.13)
Only Pleurocladia lacustrisOnly Pleurocladia lacustrisOnly Pleurocladia lacustris	RXN-19239	(6-4)DNA photolyase (EC 4.1.99.13)
Only Pleurocladia lacustrisOnly Pleurocladia lacustrisOnly Pleurocladia lacustris	RXN-19240	(6-4)DNA photolyase (EC 4.1.99.13)
Only Pleurocladia lacustrisOnly Pleurocladia lacustrisOnly Pleurocladia lacustris	RXN-19241	(6-4)DNA photolyase (EC 4.1.99.13)
Only Porterinema fluviatileOnly Porterinema fluviatileOnly Porterinema fluviatile	1.11.1.12-RXN	phospholipid-hydroperoxide glutathione peroxidase (EC 1.11.1.12)
Only Porterinema fluviatileOnly Porterinema fluviatileOnly Porterinema fluviatile	11-BETA-HYDROXYSTEROID-DEHYDROGENASE-RXN	11β-hydroxysteroid dehydrogenase (EC 1.1.1.146)
Only Porterinema fluviatileOnly Porterinema fluviatileOnly Porterinema fluviatile	MONOPHENOL-MONOOXYGENASE-RXN	tyrosinase (EC 1.14.18.1)
Only Porterinema fluviatileOnly Porterinema fluviatileOnly Porterinema fluviatile	RXN-18851	o-diphenol:O2 oxidoreductase (EC 1.14.18.1)
Only Porterinema fluviatileOnly Porterinema fluviatileOnly Porterinema fluviatile	RXN0-2301	isovaleryl-CoA dehydrogenase (EC 1.3.8.4)
Only Porterinema fluviatileOnly Porterinema fluviatileOnly Porterinema fluviatile	RXN-11592	23S rRNA (pseudouridine1915-N3)-methyltransferase (EC 2.1.1.177)
Only Porterinema fluviatileOnly Porterinema fluviatileOnly Porterinema fluviatile	RXN-11637	16S rRNA (cytidine1402-2′-O)-methyltransferase (EC 2.1.1.198)
Only Porterinema fluviatileOnly Porterinema fluviatile	RXN-20784	tetraacyldisaccharide 4′-kinase (EC 2.7.1.130)
Only Porterinema fluviatileOnly Porterinema fluviatile	RXN-22238	tetraacyldisaccharide 4′-kinase (EC 2.7.1.130)
Only Porterinema fluviatileOnly Porterinema fluviatile	RXN-22485	tetraacyldisaccharide 4′-kinase (EC 2.7.1.130)
Only Porterinema fluviatileOnly Porterinema fluviatile	RXN2B4Q-53	tetraacyldisaccharide 4′-kinase (EC 2.7.1.130)
Only Porterinema fluviatileOnly Porterinema fluviatile	RXN2DNV-3	tetraacyldisaccharide 4′-kinase (EC 2.7.1.130)
Only Porterinema fluviatileOnly Porterinema fluviatile	TETRAACYLDISACC4KIN-RXN	tetraacyldisaccharide 4′-kinase (EC 2.7.1.130)
Only Porterinema fluviatileOnly Porterinema fluviatile	DNA-NUCLEOTIDYLEXOTRANSFERASE-RXN	DNA nucleotidylexotransferase (EC 2.7.7.31)
Only Porterinema fluviatileOnly Porterinema fluviatile	3.4.23.27-RXN	physarolisin (peptidase S53) (EC 3.4.23.27)
Only Porterinema fluviatileOnly Porterinema fluviatile	3.4.24.7-RXN	matrix metalloproteinase (EC 3.4.24.7)
Only Porterinema fluviatileOnly Porterinema fluviatile	TRANS-RXN-250	P-type Mg2+ transporter (EC 7.2.2.14)
Only Porterinema fluviatileOnly Porterinema fluviatile	RXN-8483	non-enzymatic reaction (dopaquinone metabolism)
Only Porterinema fluviatileOnly Porterinema fluviatile	RXN-11369	non-enzymatic reaction (dopaquinone metabolism)
Only Porterinema fluviatile	RXN-11403	non-enzymatic reaction (dopaquinone metabolism)
Only Porterinema fluviatile	RXN-14185	non-enzymatic reaction (dopaquinone metabolism)
Only Porterinema fluviatile	RXN-18894	non-enzymatic reaction (dopaquinone metabolism)
Only Porterinema fluviatile	RXN-18895	non-enzymatic reaction (dopaquinone metabolism)
Only Porterinema fluviatile	RXN-18896	non-enzymatic reaction (dopaquinone metabolism)
Only Porterinema fluviatile	RXN-18897	non-enzymatic reaction (dopaquinone metabolism)
Only Porterinema fluviatile	RXN-18899	non-enzymatic reaction (dopaquinone metabolism)
