## Supplementary material for "Evolutionary genomics of the emergence of brown algae as key components of coastal ecosystems": Table S27

### Sheet: statistics
strain name	Number of contigs	Number of contigs > 200bp	Mean length (bp)	Median length (bp)	Shortest length (bp)	Longest length (bp)	Number of coding-like	Number of lncRNA-like	Number of high-confidence	Number of good-confidence	Number of medium-confidence	Median transcript length for coding-like (bp)	Median transcript length for lncRNA-like (bp)	Median maximum ORF length per transcript for coding-like (bp)	Median maximum ORF length per transcript for lncRNA-like (bp)	Median GC content for coding-like	Median GC content for lncRNA-like	Mean transcript length for coding-like (bp)	Mean transcript length for lncRNA-like (bp)	Mean maximum ORF length per transcript for coding-like (bp)	Mean maximum ORF length per transcript for lncRNA-like (bp)	Mean GC content for coding-like	Mean GC content for lncRNA-like
Ascophyllum nodosum (M)	196600	196222	947.043	461	197	23106	62914	133308	46620	63003	23685	1249.5	385	516	138	0.54	0.49	1848.59	522.497	919.992	143.691	0.541591	0.490215
Dictyota dichotoma (M)	312206	309948	981.814	442	197	32446	88818	221130	59830	112539	48761	1109	381	402	141	0.53	0.5	2042.45	561.451	617.931	146.428	0.527795	0.493771
Discosporangium mesarthrocarpum	126068	125430	794.566	387	197	25598	36231	89199	53041	26367	9791	1282	336	513	126	0.54	0.48	1633.14	456.191	777.75	134.524	0.547589	0.469336
Ectocarpus fasciculatus (M)	82608	82166	1097.75	526	197	23476	31362	50804	12875	27367	10562	1662	385	483	153	0.57	0.53	2020.83	532.011	749.901	154.84	0.576327	0.534528
Ectocarpus siliculosus (M)	122120	121938	1041.24	563	197	31809	52405	69533	15963	36479	17091	1084	418	465	159	0.55	0.53	1681.69	559.834	710.475	159.461	0.556171	0.529596
Saccharina latissima (F)	322646	210828	554.023	259	111	22544	98725	112103	25962	47761	38380	594	300	393	129	0.57	0.52	1032.92	424.066	633.71	133.299	0.568166	0.520532
Saccorhiza polyschides (F)	80181	78768	745.445	461	196	37793	24207	54561	17766	27485	9310	997	382	441	141	0.58	0.52	1316.65	504.168	650.059	144.779	0.574333	0.519244
Saccorhiza polyschides (M)	128754	127772	758.285	478	196	25109	41116	86656	28265	43184	15207	908	395	453	144	0.55	0.5	1279.32	516.735	679.332	147.485	0.543992	0.502624
Schizocladia ischiensis	184749	184749	703.294	444	201	16007	62269	122480	30403	65189	26888	970	340	447	135	0.62	0.55	1220.31	440.44	567.012	139.684	0.62445	0.562846
Sphacelaria rigidula (F)	269210	266782	863.004	407	153	33752	66814	199968	52880	105774	41314	1169	361	387	144	0.53	0.5	1937.85	509.134	617.277	148.839	0.53054	0.50158
Heterosigma akashiwo	49093	43810	764.3	574	50	19908	18656	25154	7313	12008	5833	1023	463.5	492	153	0.521	0.398	1184.42	578.532	655.384	153.914	0.4591	0.290678
