## Supplementary material for "Evolutionary genomics of the emergence of brown algae as key components of coastal ecosystems": Table S28

### Sheet: Genome_characteristics
Species	Order	Family	Plastid genome				Mitochondria genome
			Genome size (bp)	GC contents (%)	number of CDS	number of tRNAs	Genome size (bp)	GC contents (%)	Number of CDS	Number of tRNAs
Chrysoparadoxa australica	Chrysoparadoxales	Chrysoparadoxaceae	122514	29.3	136	29	30922	28.2	18	24
Desmarestia dudresnayi	Desmarestiales	Desmarestiaceae	128712	30.3	141	28	42481	37.1	35	25
Desmarestia herbacea	Desmarestiales	Desmarestiaceae	128665	30.3	141	28	38347	36.6	35	25
Dictyota dichotoma	Dictyotales	Dictyotaceae	123024	29.9	140	28	31618	36.5	35	25
Choristocarpus tenellus	Discosporangiales	Choristocarpaceae	120356	26.5	139	28	32342	30.6	35	24
Discosporangium mesarthrocarpum	Discosporangiales	Discosporangiaceae	131317	28.1	139	28	34661	33.5	35	24
Feldmannia mitchelliae	Ectocarpales	Acinetosporaceae	132529	30.4	141	28	35073	32.3	35	25
Pylaiella littoralis	Ectocarpales	Acinetosporaceae	138249	31	141	28	56962	38	35	25
Chordaria linearis	Ectocarpales	Chordariaceae	136247	30.7	144	30	36968	34.9	35	24
Laminarionema elsbetiae	Ectocarpales	Chordariaceae	136739	31.9	139	28	39694	33.7	35	24
Myriotrichia clavaeformis	Ectocarpales	Chordariaceae	140296	30.5	141	29	41236	32.9	35	24
Sphaerotrichia firma	Ectocarpales	Chordariaceae	135622	30.9	140	29	45206	33.9	35	25
Ectocarpus crouaniorum	Ectocarpales	Ectocarpaceae	139339	30.7	144	30	40681	33.5	35	24
Ectocarpus siliculosus	Ectocarpales	Ectocarpaceae	139648	30.7	144	33	38513	33.3	35	24
Ectocarpus species 1	Ectocarpales	Ectocarpaceae	139057	30.6	144	31	39212	33.3	35	25
Ectocarpus species 2	Ectocarpales	Ectocarpaceae	139455	30.5	144	31	42923	33.4	35	24
Ectocarpus species 3	Ectocarpales	Ectocarpaceae	140089	30.5	144	30	41063	33.4	35	25
Ectocarpus species 5	Ectocarpales	Ectocarpaceae	143046	30.7	144	31	38431	33.8	35	25
Ectocarpus species 6	Ectocarpales	Ectocarpaceae	139671	30.6	144	31	38045	33.1	35	25
Ectocarpus species 8	Ectocarpales	Ectocarpaceae	139516	30.6	144	31	39870	33.5	35	24
Ectocarpus species 9	Ectocarpales	Ectocarpaceae	139618	30.8	144	30	36944	34	35	25
Ectocarpus species 12	Ectocarpales	Ectocarpaceae	145046	30.3	144	33	47811	33.3	35	26
Ectocarpus species 13	Ectocarpales	Ectocarpaceae	137504	30.7	144	31	42095	33	35	25
Porterinema fluviatile	Ectocarpales	Incertae sedis	136252	31	141	28	38117	35.2	35	22
Ascophyllum nodosum	Fucales	Fucaceae	125192	28.9	140	28	35953	34.5	35	25
Fucus serratus	Fucales	Fucaceae	125242	28.8	140	28	36407	34.3	35	25
Pelvetia canaliculata	Fucales	Fucaceae	125270	29	140	28	36406	34.5	35	25
Himanthalia elongata	Fucales	Himanthaliaceae	125097	29.6	140	28	36071	33.5	35	25
Sargassum natans	Fucales	Sargassaceae	124557	30.4	140	28	34727	36.2	35	25
Heribaudiella fluviatilis	Sphacelariales	Lithodermataceae	128595	29.6	140	28	38,806 (fragmented)	30	30	20
Sphacelaria rigidula	Sphacelariales	Sphacelariaceae	131808	29.5	141	28	38,553 (fragmented)	29.8	34	25
Halopteris paniculata	Sphacelariales	Stypocaulaceae	128143	29.7	140	28	39,142 (fragmented)	30.2	34	24
Saccorhiza dermatodea	Tilopteridales	Phyllariaceae	128980	30.8	140	29	38205	36.1	35	25
Saccorhiza polyschides	Tilopteridales	Phyllariaceae	128653	30.5	140	29	40152	34.6	35	25
