## Supplementary material for "Evolutionary genomics of the emergence of brown algae as key components of coastal ecosystems": Table S32

### Sheet: DEK1
Species code	Species	Strain	LocusID	Definition	Protein sequence
Esp7	Ectocarpus species 7	Ec32m	Ec-01_007845.1	DEK1-like membrane-localised C2 calpain cysteine proteinase	MTSSAGVNSFTGRRWILHRSRMAAHVRVGFFSVLLVAASRLQASQAAFTCSGGYTSCPDKNLQSHSSGGRVHAILHRAINLPDADIHQQSGLSDPYVKFSVGANAAQSSVVDGNLNPQWQEEIDLGFHNSGEVVTIEVVDSDSGLEFGDDLLYSVDVRVPWCSAFHANATTADCGEEYAYNCDVQGMAWAMPTQPWCNETSWVYLGSTSDSDGGEADCGDDQTEFSCLWLEFTIIPFQVEVENTYEGDQFLVTVADYDGDFANDPAYDDYGVVYRNIPQLLDVNGGLFDEIRGGIMVRPDNTVAGTSGGGKVVDFSINADSTVWVCKWDEDTTTYGDPSWLTEEGWQSTSAVRGYLLEYDGFFACWSKAFPATQRNHWGGLESDPVTLYTNGVNGGESW…
Esp6_S	Ectocarpus species 6	EcLAC-371	prot_Ecto-sp6_S_contig39.11052.1	DEK1-like membrane-localised C2 calpain cysteine proteinase	MTSSAGMNSFTGRRWILHRSRMVAHVRVGFFSVLLVAASRLQASQAAFTCSGGYTSCPDKNLQSHSSGGRVHAILHRAINLPDADIHQQSGLSDPYVKFSVGATAAQSSVVDENLNPQWQEEIDLGFHNSGEVVTIEVVDSDSGLEFGDDLLYSVDVRVPWCSAFHANATTADCGEEYAYNCDVQGMAWAMPTQPWCSETSWVYLGSTSDSDGGEADCGDDQAEFSCLWLEFTIIPFQVEVENTYEGDQFLVTVADYDGDFANDPAYDDYGVVYRNIPQLLDVNGGLFDEIRGGIMVRPDNTVAGTSGGGKVVDFSINADSTVWVCKWDEDTTTYGDPSWLTEGGWQSTSSVRGYLLEYDGFFACWSKAFPATQRNHWGGLESDPVTLYTNGVNGGESW…
Esp5_M	Ectocarpus species 5	Ec12m	prot_Ecto-sp5_M_contig504.15250.1-prot_Ecto-sp5_M_contig2488.8894.1	DEK1-like protein	VRGYLLEYDGFFACWSKAFPATQRNHWGGLESDPVTLYTNGVNGGESWMYMVIVVPAVNTEESLTGYSHNLDSKAFWNRFLEHIFPVLFFAWLSAGFLARKEFRVDLTEAHLMETAVAQGKQRSVLRHLLATHGKSEKNAVFRRNLCLAAFSTRLSLLVPVVALWAWGPAIVITVNPPAVGFLFCFIGTSLIMGWNGYNHWKSRGWMMTWPSLVCILGAVFFLMASLAAEVFVDPAAYFGSGDLDFCGLTGIFLTLDMFPLVFLLFSNDAKLQRSVNKLGAVVGQVTRLEELKGTNSKFSPTLKRTLSEEMMLNMGEVERPGPKGDDAGDAGELMAKNPFYSLLGDCYTIVASIKTFRFSDLLSATMRTSLTKKKRRDRSLYALSVLFLLAYLTVSAAR…
Esp5_F	Ectocarpus species 5	Ec13f	prot_Ecto-sp5_F_contig413.10102.1	DEK1-like membrane-localised calpain cysteine proteinase	VRGYLLEYDGFFACWSKAFPATQRNHWGGLESDPVTLYTNGVNGGESWMYMVIVVPAVNTEESLTGYSHNLDSKAFWNRFLEHIFPVLFFAWLSAGFLARKEFRVDLTEAHLMETAVAQGKQRSVLRHLLATHGKSEKNAVFRRNLCLAAFSTRLSLLVPVVALWAWGPAIVITVNPPAVGFLFCFIGTSLIMGWNGYNHWKSRGWMMTWPSLVCILGAVFFLMASLAAEVFVDPAAYFGSGDLDFCGLTGIFLTLDMFPLVFLLFSNDAKLQRSVNKLGAVVGQVTRLEELKGTNSKFSPTLKRTLSEEMMLNMGEVERPGPKGDDAGDAGELMAKNPFYSLLGDCYTIVASIKTFRFSDLLSATMRTSLTKKKRRDRSLYALSVLFLLAYLTVSAAR…
Esp8_S	Ectocarpus species 8	EcLAC-412	prot_Ecto-sp8_S_contig14976.4960.1-prot_Ecto-sp8_S_contig5318.22260.1prot_Ecto-sp8_S_contig55488.22834.1-prot_Ecto-sp8_S_contig15850.5645.1	DEK1-like membrane-localised calpain cysteine proteinase	VNPPAVGFLFCFIGTSLIMGWNGYNHWKSRGWMMTWPSLVCILGAVFFLMAFLAAEVFVDPAAYFGSGDLDFCGLTGIFLTLDMLPLVFLLFSNDAKVXXXMSNLWIVGYSIAFVIYGGALIRAVVTHRLPRLNQEEAGAVVFLGHDPKGIKCDDIAANPELVLGYTSLYFVLVLVVLAYAEPSGLPTPSIRVWGQEWPAYIFTLAGVLVVMSSGLFVACLRSLSLGKQGLLPAKLGAAYMWHPAVRLPTILAAATGLSVLCTGLLVWAATGSSAAFKVSLCLPAIVLLGRSTYSRWVKNEYELVRWPPDVEKDKAAGIHVAGEEQEDDTIDAAQLAAGMLGDLFSPGDFGASDSGGFKDEGGAKTGIILPEFRPTGDAFTGDIQMPVLPLKSALQRTR…
Esp9_F	Ectocarpus species 9	EcSCA-722f	prot_Ecto-sp9_F_contig2472.6913.1-prot_Ecto-sp9_F_contig2861.7915.1	DEK1-like membrane-localised calpain cysteine proteinase	VRGYLLEYDGFFACWSKAFPATQRNHWGGLESDPVTLYTNGVNGGESWMYMVIVVPAVNAEESLTGYSHNLDSKAFWNRFLEHIFAVLFFAWLSAGFLARKEFRVDLTEAHLMETAVAQGKQRSVLRHLLATHGKSEKNAVFRRNLCLAAFSTRLSLLVPVVALWAWGLAIVITVNPPAVGFLFCFIGTSLIMGWNGYNHWKSRGWMMTWPSLVCILGAVFFLMAFLAAEVFVDPAAYFGSGDLDFCGLTGIFLTLDMFPLVFLLFSNDAKLQRSVNKLGAVVGQVTRLEELKGTNSKFSPTLKRTLSEEMMLNMGEVERPGPKGDDAGDAGELMAKNPFYSLLGDCYTIVASIKTFRFSDLLSATMRTSLTKKKRRDRSLYALSVLFLLAYLTVSAAR…
Ecsil_M	Ectocarpus siliculosus	Ec864m	prot_E-siliculosus-1a_M_contig31.9374.1	DEK1-like membrane-localised C2 calpain cysteine proteinase	MTSSAGITACTGRRWILHRSRMAAHVRAGFFSVLLVAASRLQASQAAFTCSGGYTSCPDKNLQSHSSGGRVHAILHRAINLPDADIHQQSGLSDPYVKFSVGANAAQSSVVDENLNPQWQEEIDLGFHNSGEVVTIEVVDSDSGLEFGDDLLYSVDVRVPWCSAFHANATTADCGEEYAYNCDVQGMAWAMPTQPWCNETSWVYLGSTSDSDGGEADCGDDQAEFSCLWLEFTIIPFQVEVENTYEGDQFLVTVADYDGDFANDPAYDDYGVVYRNIPQLLDVNGGLFDEIRGGIMVRPDNTVAGTSGGGKVVDFSINADSTVWVCKWDEDTTTYGDPSWLTEEGWQSTSAVRGYLLEYDGFFACWSKAFPATQRNHWGGLESDPVTLYTNGVNGGESW…
Ecsil_F	Ectocarpus siliculosus	Ec863f	prot_E-siliculosus-1a_F_contig1341.2052.1	DEK1-like protein	MTSSAGITACTGRRWILHRSRMAAHVRAGFFSVLLVAASRLQASQAAFTCSGGYTSCPDKNLQSHSSGGRVHAILHRAINLPDADIHQQSGLSDPFVKFSVGANAAQSSVVDENLNPQWQEEIDLGFHNSGEVVTIEVVDSDSGLEFGDDLLYSVDVRVPWCSAFHANATTADCGEEYAYNCDVQGMAWAMPTQPWCNETSWVYLGSTSDSDGGEADCGDDQAEFSCLWLEFTIIPFQVEVENTYEGDQFLVTVADYDGDFANDPAYDDYGVVYRNIPQLLDVNGGLFDEIRGGIMVRPDNTVAGTSGGGKVVDFSINADSTVWVCKWDEDTTTYGDPSWLTEEGWQSTSAVRGYLLEYDGFFACWSKAFPATQRNHWGGLESDPVTLYTNGVNGGESW…
Esp3_M	Ectocarpus species 3	Ec11m	prot_Ecto-sp3_M_contig2554.7647.1-prot_Ecto-sp3_M_contig8030.16267.1	DEK1-like membrane-localised calpain cysteine proteinase	RSLSLGKQGLLPAKLGAAYMWHPAVRLPTILAAATGLSVLCTGLLVWAATGSSATLKVSLCLPAIVLLGRSTYSRWVKNDYELVHWPPDVEKDKAAGIHVAGEEQEDDTPDAAQLAAGMLGDLFSPGDFGASDGGGFKDERGGKPGIILPEFRPTGDAFTGDIQMPVLPLKSALQRTRAAQQRGVRPGGGGNEGAGLLHNEAYDGDGDEGVGAAFAQSEEKALVRPKYVRKQQGDYAAAGAAGDVGREGGAGGEEVGVWIRAGVALSRFLDGKGSLGVLCRKCRRRNKIGAFEGGVDGEGEIMEGDVGYGTLPGSDGNGGGNDGDNADEELGEVRVDSLSFRRAFLEGYLLPHEYRACYGFAACVVLTVVMGLLLSREHQGWVGHLLWTGMLVGAFTFI…
Esp3_F	Ectocarpus species 3	Ec10f	prot_Ecto-sp3_F_contig8369.16557.1-prot_Ecto-sp3_F_contig41310.11018.1	DEK1-like membrane-localised calpain cysteine proteinase	RSLSLGKQGLLPAKLGAAYMWHPAVRLPTILAAATGLSVLCTGLLVWAATGSSATLKVSLCLPAIVLLGRSTYSRWVKNDYELVHWPPDVEKDKAAGIHVAGEEQEDDTPDAAQLAAGMLGDLFSPGDFGASDGGGFKDERGGKPGIILPEFRPTGDAFTGDIQMPVLPLKSALQRTRAAQQRGVRPGGGGNEGAGLLHNEAYDGDGDEGVGAAFAQSEEKALVRPKYVRKQQGDYAAAGAAGDVGREGGAGGEEVGVWIRAGVALSRFLDGKGSLGVLCRKCRRRNKIGAFEGGVDGEGEIMEGDVGYGTLPGSDGNGGGNDGDNADEELGEVRVDSLSFRRAFLEGYLLPHEYRACYGFAACVVLTVVMGLLLSREHQGWVGHLLWTGMLVGAFTFI…
Eccro_M	Ectocarpus crouaniorum	Ec862m	prot_E-crouaniorum-2c_M_contig60.15826.1	DEK1-like membrane-localised C2 calpain cysteine proteinase	MTSSAGINTCTGRRWILRRSRMAAHVRAGFFSVLLVAASRLQASQAAFTCSGGYTSCPDKNLQSHSSGGRVHAILHRAINLPDADIHQQSGLSDPYVKFSVGAIAAQSSVVDENLNPQWQEEIDLGFHNSGEVVTIEVVDSDSGLEFGDDLLYSVDVRVPWCSAFHANATTADCGEEYAYNCDVQGMAWAMPTQPWCNETSWVYLGSTSDSDGGEADCGDDQAEFSCLWLAFTIIPFQVEVENTYEGDHFLVTVADYDGDFANDPAYDDYGVVYRNIPQLLDVNGGLFDEIRGGIMVRPDNTVAGTSGGGKVVDFSINADSTVWVCKWDEDTTSYGDPSWLTEEGWQSTSAVRGYLLEYDGFFACWNKAFPATQRNHWGGLESDPVTLYTNGVTGAESW…
Eccro_F	Ectocarpus crouaniorum	Ec861f	prot_E-crouaniorum-2c_F_contig108.743.1-prot_E-crouaniorum-2c_F_contig5733.13248.1-prot_E-crouaniorum-2c_F_contig5733.13249.1	DEK1-like membrane-localised C2 calpain cysteine proteinase	MTSSAGINTCTGRRWILRRSRMAAHVRAGFFSVLLVAASRLQASQAAFTCSGGYTSCPDKNLQSHSSGGRVHAILHRAINLPDADIHQQSGLSDPYVKFSVGAIAAQSSVVDENLNPQWQEEIDLGFHNSGEVVTIEVVDSDSGLEFGDDLLYSVDVRVPWCSAFHANATTADCGEEYAYNCDVQGMAWAMPTQPWCNETSWVYLGSTSDSDGGEADCGDDQAEFSCLWLAFTIIPFQVEVENTYEGDHFLVTVADYDGDFANDPAYDDYGVVYRNIPQLLDVNGGLFDEIRGGIMVRPDNTVAGTSGGGKVVDFSINADSTVWVCKWDEDTTSYGDPSWLTEEGWQSTSAVRGYLLEYDGFFACWNKAFPATQRNHWGGLESDPVTLYTNGVTGAESW…
Esp12_S	Ectocarpus species 12	Ec fas CH92 Nie 3	prot_Ecto-sp12_S_contig684.37005.1	DEK1-like membrane-localised calpain cysteine proteinase	LVRLVHKTSVNNDEMRQAAVAQGKQRNVLRHLLATHGKSEKNAIFRRNLCLAAFSTRLSLLVPVVALWAWGLAMVITVNPPAVGFLFCFIGTSLIMGWYGYNYWKSRGWMMTWPSLVCILGAVFFLMASLAAEVFVDPAAYFGSGDLDFCGLTGIFFTLDMLPLVFLLFSNDAKLQRSVNKLGAVVGQATRLEELKGTNSKFSPTLKRTLSEEMMLNMGEMERPGLKRDDAGDAGELMAKNPFYSLLGDCYTIVASINTFRFSDLLSATMRTSLTKKKRRNRSLYALSVLFMLAYLTVSAARTSHAHLSLLNIITLVLLDSCHYSIHRGSTYWSPGYGVMLMATARVSIIAFMSNLWIVGYSIAFVIYGGALIRAVVTHRLPRLNQEEAGAVVFLGHDP…
Esp12_S	Ectocarpus species 12	Ec fas CH92 Nie 3	prot_Ecto-sp12_S_contig3803.22700.1-prot_Ecto-sp12_S_contig3803.22699.1-prot_Ecto-sp12_S_contig30338.18492.1	DEK1-like protein	VNPPAVGFLFCFVGTSLIMGWYGYSHWKSRGWMMTWPSLVCILGAVLFLMASLAAEVFVDPAAYFGSGDLDFCGLTGIFFTLDMLPLVFLLFSNDAKVSRXXXMVGLIIRDYLSQGSMVSRSNIRGTVRLFADTVMIACLAAALWGVGAEAFCLTVFFVVWILRIALPVATRWLEAEPDTVIYFAPWVFPAYTYDARTGNLVDEXXXFADSWLLSALSIISAASVGDGGVDEQIAQLFVSPIGGDGRPVLESYTGAYAVKITVGGKWQVVIVDDYFPALETSQADDDNKGLAVGHSYG
Esp13_S	Ectocarpus species 13	EcNAP12-S#4-19m	prot_Ecto-sp13_S_contig238.8194.1-prot_Ecto-sp13_S_contig5115.15099.1-prot_Ecto-sp13_S_contig755.18740.1-prot_Ecto-sp13_S_contig755.18739.1	DEK1-like membrane-localised C2 calpain cysteine proteinase	MTSSAGINVCTGRRWILRRSRMAAHVRAGFFSVLLIAASRLQTSQAAFTCSGGYTSCPDKNLQSHSSGGRVHAILHRAINLPDADIHQQSGLSDPYVKFSVGAIAAQSSVVDENLNPQWQEEIDLGFHNSGEVVTIEVVDSDSGLEFGDDLLYSVDVRVPWCSAFHANATTADCGEEYAYNCDVQGMAWAMPTQPWCNETSWVYLGSTSDSDGGEADCGDDQADFSCLWLEFTIIPFQVEVENTYEGDQFLVTVADYDGDFANDPAYDGYGVVYRNIPQLLDVNGGLFDEIRGGIMVRPDNTVAGTSGGGKVVDFSINADSTVWVCKWDEDTTSYGDPSWLTEEGWQSTSAVRGYLLEYDGFFACWSKAFPATQRNHWGGLESDPVTLYTNGVTGAESW…
Ecsub	Ectocarpus subulatus	Bft15b	EsuBft365_18-EsuBft365_17-EsuBft365_16	DEK1-like protein	MTSSAGIYACTGRRWILRRSRMVAHVRAGFFSVLLVTVSQLQASQAAFTCSGGYTSCPDKNLQVGGGGRVHAILHRAINLPDADIHQQSGLSDPYVKFSVGAIAAQSSVVDETLNPQWQEEIDLGFHNSGEVVTIEVVDSDSGLEFGDDLLYSVDVRVPWCSAFHANATTADCGEEYAYNCDVQGMAWAMPTQPWCNETSWVYLGSTSDSDGGEADCGDDQAEFSCLWLEFTIIPFQGPQCSPQGEHEVEVENTYEGDQFLVTVADYDGDFANDPAYDDYGVVYRNIPQVKHVVHHNTLK
Esp1_M	Ectocarpus species 1	Ec sil Puy CHCH Z9 G3m	prot_Ecto-sp1_M_contig74.15685.1	DEK1-like membrane-localised C2 calpain cysteine proteinase	MTSSAGINTCTGRRWILRRSRMAAHVRAGFFLVLLVAASRLQASQAAFTCSGGYTLCPDKNLQSHSSGGRVHAILHRAINLPDADIHQQSGLSDPYVKFSVGANAAQSSVVDENLNPQWQEEIDLGFHNSGEVVTIEVVDSDSGLEFGDDLLYSVDVRVPWCSAFHANATTADCGEEYAYNCDVQGMAWAMPTQPWCNETSWVYLGSTSDSDGGEADCGDDQAEFSCLWLEFTIIPFQVEVENTYEGDQFLVTVADYDGDFANDQAYDDYGVVYRNIPQLLDVNGGLFDEIRGGIMVRPDNTVAGTSGGGKVVDFSINADSTVWVCKWDEDTTSYGDPSWLTEEGWQSTSAVRGYLLEDDGFFACWSKAFPATQRNHWGGLESDPVTLYTNGVNGAESW…
Esp1_M2	Ectocarpus species 1	Ec03m	prot_Ecto-sp1_M2_contig5838.15017.1-prot_Ecto-sp1_M2_contig5838.15016.1-prot_Ecto-sp1_M2_contig2271.6831.1	DEK1-like membrane-localised calpain cysteine proteinase	MGLLVWAATGSSATFKVSLCLPAIVLLGRSTHSRWVKNDYELVRWPPDVDKDKSAGIHVAGEEQEDDTPDAAQVXXXXIKDEGGGKPGIILPEFRPTGDAFTGDIQMPVLPLKSALQRTRAAQQRGAGPRGCGNEGADLLHNEVYDGDGDEXXXSAKSFGSHQVDTTMKLSLWLAGIILTTTCALTFVLLLDAEAFRDQSLAVLNAFLAYPIVAYSAFSCYQAMDGPTPEKVSSNFDENGDEMEEPPSKCATLYHKTVGRFMSLKALLAVVTALWLWQSFLWGGMYTGCGLTVAVAVVGMVGLIIRDYLSQGSMVSRSNIRGTVRLFADTVMIACLAAALWGVGAEAFCLTVFFVVWILRIALPVATRWLEAEPDTVIYFAPWVFPAYTYDARTGNLVD…
Esp1_F	Ectocarpus species 1	Ec sil Puy CHCH Z9 G5f	prot_Ecto-sp1_F_contig412.11127.1	DEK1-like membrane-localised C2 calpain cysteine proteinase	MTSSAGINTCTGRRWILRRSRMAAHVRAGFFLVLLVAASRLQASQAAFTCSGGYTLCPDKNLQSHSSGGRVHAILHRAINLPDADIHQQSGLSDPYVKFSVGANAAQSSVVDENLNPQWQEEIDLGFHNSGEVVTIEVVDSDSGLEFGDDLLYSVDVRVPWCSAFHANATTADCGEEYAYNCDVQGMAWAMPTQPWCNETSWVYLGSTSDSDGGEADCGDDQAEFSCLWLEFTIIPFQVEVENTYEGDQFLVTVADYDGDFANDQAYDDYGVVYRNIPQLLDVNGGLFDEIRGGIMVRPDNTVAGTSGGGKVVDFSINADSTVWVCKWDEDTTSYGDPSWLTEEGWQSTSAVRGYLLEDDGFFACWSKAFPATQRNHWGGLESDPVTLYTNGVNGAESW…
Esp2_M	Ectocarpus species 2	Ec06m	prot_Ecto-sp2_M_contig51.11541.1	DEK1-like membrane-localised C2 calpain cysteine proteinase	MAAHVRTGFFLVLLVAASRLQASQAAFTCSGGYTLCPDKNLQSHSSGGRVHAILHRAINLPNADIHQQSGLSDPYVKFSVGANAAQSSVVDENLNPQWREEIDLGFHNSGEVVTIEVVDSDSGLEFGDDLLYSVDVRVPWCSAFHANATTADCGEEYAYNCDVQEMAWAMPTQPWCNETSWVYLGSTSDSDGGEADCGDDQVEFSCLWLEFTIIPFQVEVENTYEGDQFLVTVANYDGDFANDPAYDDYGVVYRNIPQLLDVNGGLFDEIRGGIMVRPDNTVAGTSGGGKVVDFSINADSTVWVCKWDEDTTSYGDPSWLTEEGWQSTSAVRGYLLEDDGFFACWSKAFPATQRNHWGGLESDPVTLYTNGVNGAESWMYMVIIVPVVNREESSTGYSH…
Ecfas_M	Ectocarpus fasciculatus	Ec847m	prot_E-fasciculatus_M_contig4.12349.1	DEK1-like protein	MNTFTGRRWILHRSRTAASGFFPVLLVAAARLQASQAAFTCSGGYTSCPDKNLQSHSSGGRVHAILHRAINLPDADNHQQSGLSDPYVKFSVGANAAKSSVVDESLNPQWQEEIDLGFHNSGEVVTIEVVDSDSGLEFGDDLLYSVDVRVPWCSAFHANATTADCGEEYAYNCDVQGMAWAMPTQPWCSETSWVYLGSTSDSDGGEADCGDDQAEFSCLWLEFTIIPFQVEVENTYEGDQFLVTVADYDGDFANDPAYDDYGVVYRNIPQLLDVNGGLFDEIRGGIMVRSDNTVAGTTGGGKVVDFSINADSTVWVCKWDEDTTSYGDPSWLMEEGWQSTSAVRGYLLEYDGFFACWSKAFPATQRNHWGGLESDPVTLYTNGVNGGRAGCTWSLSYRRX
Ecfas_F	Ectocarpus fasciculatus	Ec846f	prot_E-fasciculatus_F_contig124.1843.1-prot_E-fasciculatus_F_contig12986.2261.1-prot_E-fasciculatus_F_contig12986.2260.1-prot_E-fasciculatus_F_contig1001.29.1	DEK1-like membrane-localised calpain cysteine proteinase	MGEVERPGPKGADTGDAGELMAKNPFYSLLGDCYTIVASIKTFRFSDLLSATMKTSLTKKKRRNRSLYALSVLFLLAYLTVSASRTSHAHLSLLNIITLIVLDSCHYSIHRGSTYWSPGYGVMLMAAARVSIVALSRFLDGKGALGLLCRKCRRRKKIGAFEGGVDGEGEIGDGGVGYNTLPGSDGNGGGNGGDNADEELGEERVDSLSFRRAFLEGYLLPHEYGACYGFAACVALTVVMGLLLMKLSLWLAGIILTTTCALTFVLLLDAEAFRDQSLAVLNAFLAYPIVAYSAFSCYQAIDGPTPEKLGSKFDENGDERMEEPPSKCAMLYHKTVGRFVSFKALLTVVTLLWLWQSFLWGGMYMGCGLTVAVAVAGMVGLIIRDYLSQGSMVSRSNVR…
Ecfas_S1	Ectocarpus fasciculatus	EfasUO1	prot_E_fasciculatus_S1_contig380.13353.1	DEK1-like membrane-localised C2 calpain cysteine proteinase	MNTFTGRRWILHRSRTAASGFFPVLLVAAARLQASQAAFTCSGGYTSCPDKNLQSHSSGGRVHAILHRAINLPDADNHQQSGLSDPYVKFSVGANAAKSSVVDESLNPQWQEEIDLGFHNSGEVVTIEVVDSDSGLEFGDDLLYSVDVRVPWCSAFHANATTADCGEEYAYNCDVQGMAWAMPTQPWCSETSWVYLGSTSDSDGGEADCGDDQAEFSCLWLEFTIIPFQVEVENTYEGDQFLVTVADYDGDFANDPAYDDYGVVYRNIPQLLDVNGGLFDEIRGGIMVRSDNTVAGTTGGGKVVDFSINADSTVWVCKWDEDTTSYGDPSWLMEEGWQSTSAVRGYLLEYDGFFACWSKAFPATQRNHWGGLESDPVTLYTNGVNGGESWMYMVIVVPA…
Ecfas_S2	Ectocarpus fasciculatus	EfasUO2	prot_E_fasciculatus_S2_contig38.10664.1	DEK1-like membrane-localised C2 calpain cysteine proteinase	MNTFTGRRWILHRSRTAASGFFPVLLVAAARLQASQAAFTCSGGYTSCPDKNLQSHSSGGRVHAILHRAIKLPDADNHQQSGLSDPYVKFSVGANAAKSSVVDESLNPQWQEEIDLGFHNSGEVVTIEVVDSDSGLEFGDDLLYSVDVRVPWCSAFHANATTADCGEEYAYNCDVQGMAWAMPTQPWCSETSWVYLGSTSDSDGGEADCGDDQAEFSCLWLEFTIIPFQVEVENTYEGDQFLVTVADYDGDFANDPAYDDYGVVYRNIPQLLDVNGGLFDEIRGGIMVRSDNTVAGTTGGGKVVDFSINADSTVWVCKWDEDTTSYGDPSWLMEEGWQSTSAVRGYLLEYDGFFACWSKAFPATQRNHWGGLESDPVTLYTNGVNGGESWMYMVIVVPA…
Pllac	Pleurocladia lacustris	SAG 25.93	prot_P-lacustris_contig923.15670.1	DEK1-like membrane-localised calpain cysteine proteinase	MLPLVFLLFSNDAKLQRSVNKLGDVVGRVTRLEELKGTSSKLSPTLKRTLSEEMMLNIGEAKRPAVKGADTGDAGELMAKNPFYSLLGDCYTIVDSVKMFRFSDLLSATMRTSPSRKKRRNRSLYALSLLFLLVYLTVSASRTSHGHLSLLNSITLIVLDSCHFSLHRGSTYWSPGYGIMLMAAARVSITSFMSDLWIVGYSIAFVVYGGALIREVVTHRLPRLNHEEAGAVVFLGHNPKGIKCDDIAANPELVLGYTTLYFVLVLVVLAYAEPSGLPTPSIPVWGQEWPAYIFTLTGILVVMSSGLFVAWLRSLSLGRQGLLSSEFFAAYLCHRWMRLPAILAIATGLSVLCTGMLVWAATGSSASFKVSFCLPAIVLLGRSTYSRWVKNDYELVRWP…
Scpro_M	Scytosiphon promiscuus	110409 Ot110409-Otamoi-16-male	prot_S-promiscuus_M_contig2.5250.1	DEK1-like protein	MMKRRRTNNTGRDPQQWAHRVFSCSSSGRTSSNCCCCCSFRAVMKGFPTDRWISLRSKNAAHFVVRAKGCLVLLIILSLLQPSQAAFTCSGGYASCPDNNLQAQSSGGRVHAILQRAINLPDADNHQQSGLSDPYVKFSVGATTAQSSVVDESLNPRWQEEIDLGFHHSGDLVNIQVMDSDSGLEFGDDLLYSADVRVPWCSAFHADTVTAECEEDYAHSCDVQGMAWAMPTQPWCNETSWIYLGGSGDAEGEEEDCDNPQDEFSCLRLQFTIIPFQVEVENTYAGDDFLVTVANYDAEFVNYAAYEDYGKVYRNLEQLLDYTPTLSFFDELRGGIMVRPDSTLGGLTGEERIVDFSINADSAVWVCRWNDDTVSYGTPLWLTDGSWESVSTVDAYLLD…
Scpro_F	Scytosiphon promiscuus	000310-Muroran-5-female	prot_S-promiscuus_F_Contig2273.1.1-prot_S-promiscuus_F_Contig2273.2.1	DEK1-like protein	KVGAHEGGIDGEAEGGGGDVGYSTLPDDIGQGGAEHNDEEQGEIRVDSLPFRRAFLEGYLLPHEYRACYGFAASLGLTILMGLLLSRENQGWIGHLVWTGTLVVTFTFIPAAKWFGTYEVDAGMKLALWLAGILLTATCVLTYVLLLDAEAFQDQSLAVLNAFLAYPIIAYSAFSVYQAVDGPTPQRLSGNFDESGAEIMDGPPSKCAVIYHKTAGRFVSFKALLVVVTALWLWQSFLWGGMYLGCGLAVAVSVTGMAGLVLRDYVSQGSMVSRSSIRGIVRLFADMIMIACLLAALWGVGAEAFCLTVFFVVWILRIALPVATRWLESDPDTVIYFAPWVFPAFTYDARTGNLVDETLVTRKAFTGMLVGVAWGIAVAIFVEPLGVGVVIACVFMMAL…
Hacan_M	Hapterophycus canaliculatus	Oshoro7m	prot_H-canaliculatus_M_contigs38004.1.1-prot_H-canaliculatus_M_contigs38004.1.1-prot_H-canaliculatus_M_contigs3330.1.1-prot_H-canaliculatus_M_contigs10486.1.1-prot_H-canaliculatus_M_contigs10486.2.1-prot_H-canaliculatus_M_contigs5971.1.1-prot_H-canaliculatus_M_contigs5971.2.1-prot_H-canaliculatus_M_contigs1608.1.1-prot_H-canaliculatus_M_contigs1608.2.2-prot_H-canaliculatus_M_contigs22609.1.1-prot…	DEK1-like protein	QSSGGRVHVVLQRAINLPDADNHQQSGLSDPYVKFSVGAIAAQSSVVDESLNPVXXXEIDLGFHHSGDLVNMQVMDSDSGLEFGDDLLYSADVRVPWCSAFHADTGTAECEEDYAYNCDGMAWAMPTQPWCNETSWIYLGSSSDSEGAEADCEEIQDEVSCLRLQFMIIPFQVGWXXXXEIDLGFHHSGDLVNMQVMDSDSGLEFGDDLLYSADVRVPWCSAFHADTGTAECEEDYAYNCDGMAWAMPTQPWCNETSWIYLGSSSDSEGAEADCEEIQDEVSCLRLQFMIIPFQVGWXXXXMMTCSSLVYILGSIVFLLAFLAAVVFVDPAVYFGSEDLDFCGLTSVFFTLDMLPLVFLLFSNDAKVRRESNESLXXXNVTKPLLLCHLHEKASIKTFR…
Hacan_F	Hapterophycus canaliculatus	Oshoro5f	prot_H-canaliculatus_F_contig1405.3212.1-prot_H-canaliculatus_F_contig1405.3211.1	DEK1-like membrane-localised calpain cysteine proteinase	SHWVKNDYELVRWPPDVEKDRVAGIHVAGTEEEEDTPDAAQLAAGMLGDLFSPGDFGDANIGGAIGEAARKPGISLPEFRPTGDAFAGDIQMPVLPLKSALQRTRAAQQRAVGSGAENEKSDFLSNTHNGDEDEAIATNFAQSEGCALVRPKYVRRQGINVAARGRGDGGGGGGTTGDRQELSVWIRTGVAVSRFLDGKGAGGVLCRICRRRKKQQVGAYEGGVDSEGEGAGGDVGYKTLPDDDGQDGGENADEEQGEVRVDSLPFRRAFLEGYLLPHEYRACYGFMACLGLTVLMGLLLSRENQGWIGHLVWTGTLVVTFTFIPAAKWFGTYEVDAGMKMSLWLAGILLTTTCVLTYVFLLDAEAFQDQSLAVLNAFLAYPIVAYSAFSVYQAFDGPT…
Chlin	Chordaria linearis	ClinC8C	prot_C-linearis_contig88.16368.1	DEK1-like membrane-localised C2 calpain cysteine proteinase	MARARSFLVLLLALSLLQLSGAAFTCSGGASSCPDNNLQEHSSGGRVHAFVHRAVNLPDADSHQQSGLSDPYVKLSVGATVARSTVVDESLNPEWEQDIDLGFHYSGDAVTIEVFDSDSGLEFGDDLLYTANVNVPWCSAFHANTTTADCGEEYAYDCDVQGVAWGMPIQPWCNETSWVYLGSTSDAEGGEAYCDGEQDEFSCLQLQFMIVPFQVNVENTYEGDPFLVTVADYDASFTGDSSYDDYGIVYSDRSQLLGYARNPSMFEDIRGGIMVRPGSTLAGTTSGRKMVDFSINAASTVWVCKWNEDTLAYGDPTWLEEGGWEATSTVRAYLDTYLDSSQFFACWSKDFPATQRNYWGGLESDPVTLYANGVDGGEDWMYMIVVVPAVDDKESSIAY…
Cloka	Cladosiphon okamuranus	S-strain	Cok_S_s057_8353.t1	DEK1-like membrane-localised calpain cysteine proteinase	LLYTANVNVPWCSAFHANTTTADCGEEYAYDCDVQGMAWGMPIQPSCNETSWVYLGSTSNAEGGEANCGGHQDEFSCLQLQFRIVPFQVNVENTYEGDPFLVTVADYDASFISDSSYDDYGIVYNDRSQLLDYTRNPSMFDDIRGGIMVRPGSVLAGTTGGGKMVDFSINAASTVWVCKWNEDTLAYGDPSWLEEGGWEATSTVRAYLDTYLDSTQFFACWSKDFPATQRNYWGGLESDPVTLYTNGVDGGEDWMYMIVVVPAVDDKESSVAYSRTLDSTAFWTRLIEHIFVVAFFLWLSAGYLVRKEFRVDLTEAHLMETAVAQGKPRSVLRHLLTTHGKSQRNAIFRRNLCLAAFATRLSLLVPVFGLWAWGLANIATVNPPAVGFLFCFVGTSWLV…
Spfir_M	Sphaerotrichia firma	Sfir 13m	prot_S-firma_M_contig732.17882.1	DEK1-like membrane-localised C2 calpain cysteine proteinase	MKVTTSRRWTPVLSRCVASARARSYLVLLLALSLLQLSAAAFTCSGGSSSCPDNNLQDHSSGGRVHAFVHRAVNLPDADNHQQSGLSDPYVKFSVGATVAKSTVMDESLNPEWEEEVDLGFHYSGDAVTIEVLDSDSGLEFGDDLLHTANVNVPWCSAFHANITTADCEEDYAYACDVQEMAWRMPTQPWCSETSWVYLGSTSDAEGGEADCDGDQDEFSCLQLKFTIIPFQVNVENTYEGDPFLVTVADYDTDFTSDPAYDDYGIVYNDRSQLLASRSMFDDIRGGILVRPGSTLAGTTGGGKMVDFSINAASTVWVCKWNEDTLAYGDPTWLTEEGWKATSTVRAYLDTYLDSTQFFACWSKAFPATQRNYWGGLESDPVTLYANGVDGGEDWMYMI…
Spfir_F	Sphaerotrichia firma	ET2 F	prot_S-firma_F_contig1383.4509.1-prot_S-firma_F_contig8088.25173.1-prot_S-firma_F_contig9233.26878.1	DEK1-like membrane-localised calpain cysteine proteinase	VVTHRLPRLNQEEAGAVVFLGHDPKGVKCDDIAANPELVLGYTTLYFVLVLVVLGYAEPSGLPTPTIPVWGQEWPTYIFTLAGILVVMSSGLFVACLRSLSLGKQGLLPAKLGAAYLWHHSVRLPAILAVATALSVLCTGLLVWAATGSSASFKVSLCLPAFVLLGRSTYSRWVKNDYELVRWPPDVEKDKAAGIHVAGEEQEDDTPDAAQLAAGMLGDLFSPGDFGDPDGGGGAAGESGGKPGITLPEFRPTGDAFAGDIQMPVLPLKSALQRTRAAQQRAAGPGVGQNEGVLLSGDEGEGVTEAFAQSESNALTRPKYVRRQDLLSGDYAAGEGGEGGEGQELGMWIRVGVAISRLLERKGAVWALFRKCRKGKKGQIGALESAVDGEEGGELGDVG…
Mycla_M	Myriotrichia clavaeformis	Myr cla05 male	prot_M-clavaeformis_M_contig556.19792.1	DEK1-like membrane-localised C2 calpain cysteine proteinase	SGAAFTCAGGPSSCPDNNLQDHSSGGRVHAFVHGAVNLPDADNHQQSGLSDPYVKFSVGATVAKSSVVDESLNPEWEEEVDLGFHNSGDAVTIEVVDSDSGLEFGDDVLYTVTVSVPWCSAFHADTAMADCDEEYAYDCDIKGMAWAMPIQPWCNETSWVYLGSTSDAEGGEADCGGDQEEFSCLQLQFNIVPFQVNVEKTYEGDPFLVTVADYDADFISDSAYSDYGIVYNDRLQLLDYSRNPSMFDDIRGGIMVRPGSDLAVKTGGEKMVDFSINADSTVWVCKWNEDTLAYGDPTWLTEGGWEVTSTVRAYLDTYLDSSQFFACWSKAFPATQRNYWGGLESDPVTLFANGVDGGEVWMYMIVVVPTVDSKESSTTYSRTLDSTAFWNRLIEHIFV…
Mycla_F	Myriotrichia clavaeformis	Myr cla04 female	prot_M-clavaeformis_F_contig468.13926.1	DEK1-like membrane-localised C2 calpain cysteine proteinase	MKVITPRRWTPARSSCVPQDAHTRSLVLLLALSLLQLSGAAFTCAGGPSSCPDNNLQDHSSGGRVHAFVHGAVNLPDADNHQQSGLSDPYVKFSVGATVAKSSVVDESLNPEWEEEVDLGFHNSGDAVTIEVVDSDSGLEFGDDVLYTVTVSVPWCSAFHADTAMADCDEEYAYDCDIKGMAWAMPIQPWCNETSWVYLGSTSDAEGGEADCGGDQEEFSCLQLQFNIVPFQVNVEKTYEGDPFLVTVADYDADFISDSAYSDYGIVYNDRLQLLDYSRNPSMFDDIRGGIMVRPGSDLAVKTGGEKMVDFSINADSTVWVCKWNEDTLAYGDPTWLTEGGWEVTSTVRAYLDTYLDSSQFFACWSKAFPATQRNYWGGLESDPVTLFANGVDGGEVWM…
Laels	Laminarionema elsbetiae	ELsaHSoW15	prot_L-elsbetiae_contig427.11808.1	DEK1-like membrane-localised calpain cysteine proteinase	MATLHRHETPTRKEWEQEVDLGYHYSGDAVTIEVIDSDSGLEFGDDLLYTVDVSVPWCSAFHADAATADCEAGYAYDCDVQEMAWAMPVQPWCNETSWVYLGSTNDAEGEEADCDDDQDEFSCLRLQFTIVPFQVNVEKTYQGDPFLVTVADYDADFAGFPAYDDYGIVYNDRSQLLDYTRDPSLFDDIRGGIMVRPGSTLAGTTGGGKMVDFSINAPSTVWVCKWNEDTLSYGDPTWLAKGGWEASSTVRAYLDTYLDSTQFFACWSKDFPATQRNYWGGLESDPVTLYANGVDGGEDWMYMIVVVPAVDNKENLTAYSRKLDSAAFWNRLMEHIFVVAFFAWLSAGFLTRKEFRVDLTETHLMEAAVAQGKRRSVLRHLLATHGKSERNAVFRRNLC…
Poflu	Porterinema fluviatile	SAG 2381	prot_P-fluviatile_contig33.7918.1	DEK1-like membrane-localised C2 calpain cysteine proteinase	MMVGSAARRRTPQRARNARARSCVVVLVGPSLLQISQAAFTCSGGASSCPDNNLQEHSSGGRVHAFLHRAVNLPDADSYPQSGLSDPYVKFSIGSTSAKSSVVDESLDPDWEEELDLGFHNSGDLVTIDVLDSDSGLEFGDDLLHSVTVRVPWCSAFHADDASADCDGDYAYNCDVKGMAWAMPIQPFCNETSWVYLGSASDAEGGEADCGDDQLDFSCLRLQFEIVPFQVNVEKTYAGNPFLVSVADYDADFTSYPAYDDYGVVYNDRSQLLDYTREPSMFDDIRGGILVRPSNSLAGTTGGGKMVDFSINADSTVWVCKWNEDTLSYGNPSWLTEGGWKTTSTVRSYLDTYLDSTEFFACWSKAFPATRRNYWGGLESDPVTLYANGVDGGETWMYM…
Pylit	Pylaiella littoralis	U1.48	prot_P-littoralis_Contig108.94.15	DEK1-like membrane-localised C2 calpain cysteine proteinase	MKAFVGKVRISSQQTRRAAHITRGGGYLILLAVPSLLQLSQAVFTCSGGSSSCPDENLQEHSSGGRVHAILHRAVNLPDTDNRQQSLSDPFVRFSVGATVAKSSVVDDSLNPEWQQEIDLGFHNSGDLVTIEVMDSDSGLEFGDDLLYSVGVPVPWCSAFHANTTTADCDEDYAYNCDVKGMAWAMPTQPWCNETSWVYLGSVSGTEGAEGDCSDDQNDLSCLWLQFAIIPFQVEVEKTYVGNPFLVTVANYDASFTDDPAYDDYGIVYNDRLQLLDHTRGSGMFDEIRGGIMVRSGSGLAGTTDGTAIVDFSINADSTVWVCKWNEDTIEYGDPSWLTEGGWESVSTVRAYLNTYLDSSEFFVCWRKAFPATQRNYWGGLESDPVTLYANGVDGGEDW…
Femit	Feldmannia mitchelliae	KU-2106 Giff mitch BNC GA	prot_F-mitchelliae_contig318.8448.1	DEK1-like membrane-localised C2 calpain cysteine proteinase	MEGFAGAVLACQQSRHAAKAGTFLLLLVVPSVLKVSRAVFTCSGGPTSCPDANMQDHSSGGRVHAILHKAVNLPDSDSQKRSLSDPYVKFSVGSTAVSSSVQDDNLDPEWQQEIDLGFHNSGDLVTIEVMDSDSGLEFGDDLLYSVTVFVPWCSAFHANSSTTACDEDYAYSCDVKEMAWEMPTQPWCNETSWVYLGSASDDEGDENDCSDDQDGFACLWLQFTIIPFQVEVEKTYVGDPFLVTVADYDSRFTSIPAYSNYGMVYNDRLQLLDYTRGNGMFDEIRGGIMVRTGSTLAGETGGEKIVDFSINADSTIWVCKWNEDTVSYGDPSWLTEGGWEPSSTVRAYLNTYIESTEFFACWSKEFPATQRNYWGGLTSDPVTLYANGVDGREAWMYMI…
Salat_F	Saccharina latissima	SLPER63f	prot_S-latissima_F_contig432.11693.1	DEK1-like membrane-localised C2 calpain cysteine proteinase	LHPSRAAFTCSTGPGSCPDSNLQAASSGGRVHAIVHRAVNLPDADSYPLSGLSDPYVRLQVGSTVASTSVADETLDPVWTEELDLGFHHSGDKVTVAVKDSDSGLEFQDDLLYSTDVYVPWCSAFHADAAAAECEGGYAYECDVKGMAWSMPSQPWCNEKSWVYLGGASDGGGGESGCGVQSDHSCLWLQFTIIPFQVNVEQTYTGDPFLVTVADYDTEFISDAAYEDYGLAYNTGSQLLDYAETRTMFDALRGGVLVRTDPGVKSTADGSKAVDFSINAASTVWVCKWNPDALDHGNPSWLVAEGWELNTTVSADVYYSTYFKCWHKFFPATERNYWGGLESEPVTLYANGVDGSETQMYVVVVVPAVDDEETSTAYTRELDSSVFWTIMAEHAFVAV…
Sajap	Saccharina japonica		SJ15407-SJ15406-SJ15405	DEK1-like membrane-localised calpain cysteine proteinase	MMTWPSLFCVLGSVLLLLAFLAAVIFVDPAAYFGSEDLDFCGLTSIFFTLGMLPLAFLLFSNDAKLQRSVKKLGTLVGEVTRLEEMKGTSAAKFSPTLKRTLSEEMMLNPGGNSVGRLATKREDAGHTGELMAKNPFYSLLGDCYTIVGSIKTFRFSDVLSATLATSASAKKRRSRSLYGLSVMFLLAYIAVSGSRTKYGNLAVVNIVTLLVLDSCHFSIHRGSIYWSPGYGIMLMASARVAMMAFMAELWMVGYSIAFVVYGGALVREVVTHRLPQLNKEEAGAVVFLGHDPKGTKCDDIAANPEGILPERLGAAFLWHRSVRLPAILATATALSVLCTGLLVWAATGSSASFKISLCLPAIVLTGISTYSRWAKNDYELVRWPPDAEKDKAVGIFVA…
Mapyr_M	Macrocystis pyrifera	P11B4	prot_M-pyrifera_M_contig481.12920.1-prot_M-pyrifera_M_contig38642.11502.1	DEK1-like membrane-localised calpain cysteine proteinase	VNVEQTYSGTPFLVTVADYDTEFLNDTAYEDYGLAYNTGSQLLDYAETLTTLDALRGGILVRTDPGVAGTADGSKAADFSINAASTVWVCKWNPDALEHGNPSWLQAEGWELNTTVMAYLDSSDSGTGEYFKCWHKFFPATERNYWGGLESEPVTLYANGVDGSETQMYVVVVVPDVDDEETSSAYTRELDSSVFWIIMAEHVFVAALFGWISCAFLAGKSFRVDLTEALLMQTAVSVGKQKSVLRHLLASHGKSEKNAIFRRNLCLAAFATRVSLLVPVFILWAWGLSTIITVNPPAVGFLLCFVGTACVMGWFGHNHWRARGWMMTWPSLFCVMGSVLLLLAFLAAVVFVDPAAYFESEDLDFCGLTSFFFTIGMLPLAFLLFSNDAKLQRSVKKLG…
Ladig_M	Laminaria digitata	LdigPH10-18mv	prot_L-digitata_M_contig7162.1.1-prot_L-digitata_M_contig20712.1.1-prot_L-digitata_M_contig14824.1.1-prot_L-digitata_M_contig31717.1.1-prot_L-digitata_M_contig13811.1.1-prot_L-digitata_M_contig20354.1.1-prot_L-digitata_M_contig19137.1.1	DEK1-like membrane-localised calpain cysteine proteinase	MMTWTSLFCVLGSVLLLLAFLAAVVFVDPVAYFGSEDLDFCGLTSVFFTLGMLPLAFLLFSNDAKVTLTIPKTLFRLLFXXXXIVTLLVLDSCHFSIHRGSIYWSPGYGILLMASARVAMIAFMANLWMVGYSIAFVVYGGALVREVVTHRLPQLNKEEAGAVVFLGHDPKGTKCDDIAANPEVXXXXLRSLFLLFSIKKIKTRSLSLGKQGILPERLGAAFLWHRNVRLPAILATATALSVLCTGLLVWAATGSSASFKMSLCLPAIVLAGSSTYRLVAAKGXXXXIVHLPHIFPFCAQVFPVSTYDARTANLVDETHVTRLAFCGMLIGVVWGVALAIFVEPLGLGVXXXSDRDAEVIKADEACDTAATELEKGRKTKGRAAWRKQREAFGRRRAER…
Unpin	Undaria pinnatifida	Un1f bizeux (St. Malo)	UNPIN3416CG0010-UNPIN0118CG0350	DEK1-like membrane-localised protein	MRDGAQGAGPGLEADLAHLGKRADPSLPVGAYQMLAGERVGVGSSAPVAVGEMPGENSLPKTAAAAVVVVVVVVVVREEVMGGSGVGSAVIDPNASAEEILASMGLKSGLSLGPDGVTGGVAAAPLGAKTPAEMMAESRGGGGGDGQDAGGGGAREGLFGRLWKGKEKGEIAAVSSGGRVHAVVHRAINLPDADGSPLSGLSDPYVRLQVGSTVASTSVADETLNPVTVSVKDSDSGLEFEDDLLYSADVYVPWCSAFHANVTTADCEDGYSYECDVKGMAWSMPSQPWCNETSWVYLGGASDGGGEESGCDVETDYSCLWLQFTVIPFQVSVEHTYAGDPFLVTVANYDTAFISDAAYDDYGLVYNTGTQLLDYAASRTLFDALRGGLLVRTDPDVAG…
Fuser_M	Fucus serratus	Fuc.ser1, Fuc.ser2	prot_F-serratus_M_contig619.16986.1-prot_F-serratus_M_contig619.16985.1	DEK1-like membrane-localised C2 calpain cysteine proteinase	MRLVERQRSWNSRSTANEVVLSVKLFVLAGLVQASYAGFTCEGGYLSCPDKNVQAASSGGRVHAMLYRAINLPDQDRFKESGLSDPYVKIEVGSIVATSSVLDETLNPVWQEELDLGFHNSGDIVSITILDADSGLELRDDVLYSTRVRVPWCSMFHADVVTARCEDGHNHECDSQDKAWPMPKQPHCNETSWVYLGGASEGEGGERGCDVNDNHYYSCLELGFSIVPFQVEVLKTYSDDPLSVTVAGFHVSLACTPAYDDYGIVYNDQAQRLGYDTTQTMFDELRGGLMVRTNSYEAGIVGGGKTVDFVINADSTVWVCKWNEDTTAFGDPSWLNDDGWEQNTTVRAYLNGHSHPMEYFACWSKRFPATERNYWGGLESKPITLFANGVKGREERMYA…
Fudis	Fucus distichus	170829_NB501461_0032_AHYKTWBGXY	prot_F-distichus_contig390.11585.1-prot_F-distichus_contig390.11586.1	DEK1-like protein	MMLFHILLLHSAEARLQREGVLFRKFLKHKHSELLSNRVAPPSTIFRKSSFASVDISMVTVWLSGLTIEERVRFQMLRRQYAEIQSDRDAVVMRADDARQYTAKVLEEDNKLRGKAKSKKQRKNFVKRRTERADAWTAQLSAQDQKAFAGLRTRWLKHDNAAVHPTNLVSYXXXXMPRYAPRRVFKLSQEVLIASSGPPVRARERNVYVTLETGVYVVMCAAFMAGVEGSFKVKVTANSPHVEFLKLWPPASPDELAKAFSDGKRAQKKKTAVKWSQIKRRGGRYARKAKAAKTLRRSSTMPX
Pecan	Pelvetia canaliculata	Pelv.cana1	prot_P-canaliculata_contig24295.11645.1-prot_P-canaliculata_contig4987.17652.1-prot_P-canaliculata_contig17844.9035.1	DEK1-like membrane-localised calpain cysteine proteinase	IAYKYLTKKNFRVDLIEFYLMQVLLDRTKLKRFLSGKHRNILWFLLAGHGKTENNAEFRRNLCLAAFATRLSLLLPIFVLWAWGLAAITTVVPPAVGLFLCFVGTSCAVGWFGFNHWRARSWMMDSLSLCSILASVLFLLTFLASVVFVGPAELFTSEDLDFRGLTGVFFTLDMLPFVLLLVSNDAKVXXXRCLFLGKQGLLPARFDAAYFWIHSSRLSVILAVATWFSILCVGLLGWVLNGSSAELKVCLFLPPIVLLGFATYSRWVKNDYALVNWPPDANKDKAAGIKVAGEEGDDDLPDTARVATDVLGEPFQPQKFCDESSGRFNLILPEFHLIGDGFGGKTQIPLLPLKSALQSTRAAQQIHATRSEGTIDMIDTGGNEDVTGGEDESNASRSA…
Asnod_M	Ascophyllum nodosum	Asc.nod1	prot_A-nodosum_M_contig1408.1.217	DEK1-like membrane-localised calpain cysteine proteinase	MPTQPFCNETSWVYLGGASKGMGGESGCDVNSNHSSCLELGFTIVPFQVEVLKTYSSHPLSVTVAGFHVSLACTPAYDDYGVVYNDQAQRLGYDTTQTMFDDLRGGLMVRTNSYEAGIVDGSRMVDFAINAESTVWVCKWNKDTNSFGDPSWLKDDGWEQKPTVRAYLNGYSKPMEYFACWSKQFPATERNYWGGLQSGPVTLFANGVDGREAWMYTVIIVPEVDDQVSSTSSTILSRMVASIAFRSRLLEHIFIGAYFAFISYKYLTEKNFRVDLIELYLMQLGVESGKKRSILWFLLAGHGKTETNAEFRRNLCLAAFATRLSLLLPIFVLWAWGLATVITVDPPAVGFCLCFVGTSCAVGWFGFNHWRARSWMMDSLSLCSILASVLFLLAFLASV…
Hielo	Himanthalia elongata	Himel1	prot_H-elongata_contig20835.6003.1-prot_H-elongata_contig31067.9201.1-prot_H-elongata_contig55479.12964.1-prot_H-elongata_contig23468.6938.1	DEK1-like membrane-localised C2 calpain cysteine proteinase	LSLRRAFLEGYLLPHEYSACYGFAACIFLVVVMGLLLSREEPGWIGHLLWTGMLIVMFTVLPANKWFGTXXXMCIIQFQILVLLSAEARLQREAILFRKFLKDNHFKLLSSGILPPKAIFRSNSFASVNIAKVAIWLSGLSGEERQRFQMLRRQFSEIQSERDAETARADEACENTAIELEEARKARVKEKMEKDRNALISRRTERVDAWAGQLSEQXXXMDANAREHLEKIESEGRDCRPGGYGRKYQFVDPDFPADTFSVGNAQCRHQLASQWKVXXXXQIAQLFVSPIGGDGRPVFESSTGAYAVKIMVSGEWQTVIMDDFFPAIESIKANDDNKGLAVGHIYGFRELWVSLLEKAYAKFYGSYAALEAGYVHHALTVFTGAQSEEIFLAGAGRGV…
Safus	Sargassum fusiforme		S-fusiforme_g2571.t1-S-fusiforme_g2570.t1	DEK1-like membrane-localised C2 calpain cysteine proteinase	MKLAVLVGLVILETPVKPSCAAFTCAGGYASCPDDNVQAASSGGRVYALIEEALNLPDEDVFPESGLSDPYVRIEVGSVKATTAVEDDTLNPAWQEHVDLGYHNSGDPVTITILDADSGLEFGDDVLYSIRVRIPWCSAFHAEVVTADCGGGYTYDCDIQVEIVETYSGDPFLLTVAGYDGSFAGLSDYDDYGKVYSDQSQLLGYEIGRTMFDDLRGGIMVRTDSDEAGTVGGGKAVDLAINAESTVWVCKWKEDTIAFGDPSWLTAGGWELKSSTRTYLYGYTRTTEYFACWSKLFPPTERNFWGGLESDPVTLYANGVNGGEDKMYMVVIVPTVDDQKTTTRNYSSELDSTAFWRGFLEHIVTGVVFLWVSKKFLAAKDFRVELVEAHLVQTAVESN…
Sapol_M	Saccorhiza polyschides	SpolBR94m	prot_S-polyschides_M_contig4055.12443.1-prot_S-polyschides_M_contig4055.12444.1	DEK1-like membrane-localised C2 calpain cysteine proteinase	QAASSGGRVHAILHKAINLPDKDKFQQSGLSDPYVRLEVGSTVAKSSVADGTLNPVWDEKVDLGFHNSGDLVTVTVMDADSGLEFGDDVLYSAEVRVPWCSAFHAAEATADCEDGISYTCDTQGMAWSMPTQPWCNETSWVYLGGASDELGGESGCDVEDEYSCLRLEFTIVPFQVEVYETYAGDPFLVTVAGYDATFASDSAYDNYGAVYNDRSQLLGYESTRTMFDNLRGGIMVRTDSDQAGTTGGGKVVDIAINANSTIWVCKWNPDTTAYGAPSWLTEGDWEATTTVRAYLDGYLDLTDYFSCWSKFFTATARNYWGGLASDPVTLYANGVNGAEEWMYMVVVVPEVNDEADSMTYTNELDSAAFWAALFEHVFGLMFFGWLSFMFLTRHGFRAD…
Sapol_F	Saccorhiza polyschides	SpolBR94f	prot_S-polyschides_F_contig20775.5982.1-prot_S-polyschides_F_contig2543.7600.1-prot_S-polyschides_F_contig2543.7599.1	DEK1-like calpain cysteine proteinase	NNDYELVRWPPNAQKDKAEGIVVAGEEEDNDTPDAAQLAVGMLGDLFSSDDFGSSTNGGGGGSGGKPGIILPEFRPTGDAFAGDIQMPVLPLKSALQXXXMKVSLSVNPDIRLFDDGTDPDDVRRGAFADAWLLSALSMISAATIGDGGVDEQIAQLFVSPVGGDGRPVHESYTGAYAVKIMVGSKWQVVVVDDFFPALEASKTDDGNKGLAVGHSYGARELWVSLLEKAYAKFYGSYAALETGHVHHALTAYTGAQAEEIFLAGAGRGVGKKTLWKKMIKYHRNGYILGAGTITGNLVDKQXXXMSFHDFCIVFRSLYVCRWYDPRRWTRLEQSGSWEMREDLDTAAGLPSAQQKVCELENNPQFWLEVNHQTDIKITLIQTDEELQPAACFVVRDKR…
Sapol_F	Saccorhiza polyschides	SpolBR94f	prot_S-polyschides_F_contig5846.15433.1-prot_S-polyschides_F_contig9120.19585.1-prot_S-polyschides_F_contig9120.19584.1	DEK1-like membrane-localised C2 calpain cysteine proteinase	QAASSGGRVHAILHKAINLPDKDKFQQSGLSDPYVRLEVGSTVAKSSVADGTLNPVWDEKVDLGFHNSGDLVTVTVMDADSGLEFGDDVLYSAEVRVPWCSAFHAAEATADCEDGISYTCDTQGMAWSMPTQPWCNETSWVYLGGASDELGGESGCDVEDEYSCLRLEFTIVPFQVEVYETYAGDPFLVTVAGYDATFASDSAYDNYGAVYNDRSQLLGYESTRTMFDNLRGGIMVRTDSDQAGTTGGGKVVDIAINANSTIWVCKWNPDTTAYGAPSWLTEGDWEATTTVRAYLDGYLDLTDYFSCWSKFFTATARNYWGGLASDPVTLYANGVNGAEEWMYMVVVVPEVNDEADSMTYTNELDSAAFWAALFEHVFGLMFFGWLSFMFLTRHGFRAD…
Sader	Saccorhiza dermatodea	SderLü1190fm	prot_S-dermatodea_contig33378.9091.1-prot_S-dermatodea_contig3829.10221.1-prot_S-dermatodea_contig3829.10222.1	DEK1-like calpain cysteine proteinase	LSKEEAGAVVFLGHQPKGKKCDDIAANPELVLGYTCLYFVLVLAILAYSEPASLPTPKVPLWGQQWPAYIFTLTAILVVISSGLFLACLRCFILGKQGLLPARLGEAFLWHPSVRLPAILGGATALSILCTGLLVWAATGSSAQFKVSLCLPAIVLLXXXQKKNLRVVLDEETQSTKTKSDALYSFGDAVMEAFVSGKGPLGPIGIFGLWFGILRLVALLGRIRCCRCFGEGYNPLLARYLPDGQRKDADKLSPPVEHPEILLEIQDSEPVFRQAFEDELMCMMHFQILVLLSAEARLQREAXXXGILFRKFLKDNHFKLLSNGIVPPKSIFSSSSFASVNIQMVAVWLSGLTREEQDRFQMLRKKFSEIQSDRDAEVIAADEACNKAAIELELGRKAR…
Dedud	Desmarestia dudresnayi	DdudBR16	prot_D-dudresnayi_contig6059.22679.1-prot_D-dudresnayi_contig1488.4448.1	DEK1-like membrane-localised C2 calpain cysteine proteinase	MCFVGTSYYMGWYGYNHWRSREWMMTRPSLYCVLSSVVLLLAFLGAVVFVDPAVYFGSKDLDFCGLTAVFFTLDMFPLVFLLFSNDAKLQRSVHKLGAVVGEVTHLEEMKGNTNKFSPTLKRTLSEEMMINPGVERAVVKGGRDPGELMAKNPFYSLLGDCYTIVASIKTFRLSDVLSATTATSPTKKKRRNRFLYGLSILFLLAYLAVSASRTKYGHLSVLNIATLLVLDSCHFSIHRGSTYWSPGYGIFLMGAARVAMMASMAKRWLVGYSVAFVVYGGALGREVVTHRLPRLSKEEAGAVVFLGHNPRQRKCEDIAANPELVLGYTSLYFVLVLAILAYGEPSTLPTPSVPVWGQNWPAYIFTVAGIFIVVSSALFVACLRSLSLGKQGLLPARLG…
Deher_M	Desmarestia herbacea	DmunM	prot_D-herbacea_M_contig26.6980.1-prot_H-paniculata_contig5935.13568.1	DEK1-like membrane-localised C2 calpain cysteine proteinase	QAASSGGRVHAIVHKAINLPDLDAFSQSGLSDPYVKLVIGSTVAESTVLNETLNPAWEQSIDLGYHNSGDLVTVSVLDSDSGLEFGDDLMYSAVVRVPWCSAFHAAIATADCEEAYEYECDVKGTAWAMPEQPFCNETSWVYLGGAPEGDDGGESGCDVDEDYSCLRLEFAVVPFQVEVIETYSGDSCLVTVAGYDAGFASDSSYDDFGIVYNDRPQLLGYATTLTLFDQLRGGIMVRTDFDEAGTVGGGKMVDLAVNAASTVWVCRWNEDAEAYGNPSWLADGDWELKTTVRAYLDGYLDSTEYFGCWSKTFAATQRNYWGGLKTDPITLYANGVDGREDWMYMVVVVPSVDNEDATTSYTSDFDSSAFWGRLLEHFFVGAFFAWVSHGFLTRKEFRG…
Deher_F	Desmarestia herbacea	DmunF	prot_D-herbacea_F_contig8.15339.1-prot_D-herbacea_F_contig8.15340.1	DEK1-like membrane-localised protein	QAASSGGRVHAIVHKAINLPDLDAFSQSGLSDPYVKLVIGSTVAESTVLNETLNPAWEQSIDLGYHNSGDLVTVSVLDSDSGLEFGDDLMYSAVVRVPWCSAFHAAIATADCEEAYEYECDVKGTAWAMPEQPFCNETSWVYLGGAPEGDDGGESGCDVDEDYSCLRLEFAVVPFQVEVIETYSGDSCLVTVAGYDAGFASDSSYDDFGIVYNDRPQLLGYATTLTLFDQLRGGIMVRTDFDEAGTVGGGKMVDLAVNAASTVWVCRWNEDAEAYGNPSWLADGDWELKTTVRAYLDGYLDSTEYFGCWSKTFAATQRNYWGGLKTDPITLYANGVDGREDWMYMVVVVPSVDNEDATTSYTSDFDSSAFWGRLLEHFFVGAFFAWVSHGFLTRKEFRG…
Hapan	Halopteris paniculata	Hal grac a UBK	prot_H-paniculata_contig5935.13569.1-prot_H-paniculata_contig5935.13568.1	DEK1-like membrane-localised calpain cysteine proteinase	RFLSADHNPLLARYSSNGQRKDIDALVAPLEHLNILLEILDTENVFREEFQQELMCMMHFQILVLLSAEARLQREARDAGILFRKFLKENHFKLLSNGIVPPKNIFGSNSFASVSIPMVAVWLSGLAGEERERFQMLRRKFTEIQSDRDAEVTSADEACHAAAKELEQGKKGRSKSLSEKQREAFARRRAERAEEWTATLTAQDQILFQGLKERWLKHDHITVHPSHQYLRKSFEEHVLLNNQEVEANAREKLEDIESQGLSCRPGAYGRKLQFADADFPPDNSSLGNAQCRQQLASQWKVSLSVNPDIKLFNEGTDPDDVRRGNFMDSWLLSALSMISAATVGDGGVDEQISQLFVNPIGGDGKPIMESYTGAYAVKIMIDGKWQVVIVDDFFPALEA…
Sprig_F	Sphacelaria rigidula	Sph rig Cal Mo 4-1-68b	prot_S-rigidula_F_contig21584.1.1-prot_S-rigidula_F_contig21463.1.1-prot_S-rigidula_F_contig17678.1.1-prot_S-rigidula_F_contig10566.1.1	DEK1-like membrane-localised calpain cysteine proteinase	TLPFRRAFLEGYLLPHEYQAVFGFVLCIGVTVLMGILLAREEPYWVGHLLWAGVLIVAFTFLPAAKWFGTYQVCTXXXVFPAFTYDARTDNLVNETPITKQAFSGLLVGVAWGVALAIFVQPLGIGVXXXAYAKYFGSYGALETGHVHHALRAFTGAQSEEIFLSGAGKGLAKKTLWKKMTKRVYRRNGYIMGAGTITGNLVEKQIQDIGLVFGAAYTILDVRQLDKEQLIKLRNPPGDHEEWKGDWGDHSALWTRRRRARLGLVEDDKDNAFWMSFNDFCVAFRSLYVCRWYDPRRWTTIEKSGSWEMREDIDTAAGLPSALQKACELENNPQFALELSHQTDLKISLMQXXXLPARVTELTRENVVAGTGSPVRERERSIYVTLGSGAYVVMCATFM…
Heflu	Heribaudiella fluviatilis	SAG. 13.90	prot_H-fluviatilis_contig32538.19726.1-prot_H-fluviatilis_contig1727.8654.1-prot_H-fluviatilis_contig4394.25603.1	DEK1-like membrane-localised calpain cysteine proteinase	SIKTFRFSDVLSATLASSPSKRRRRNRSLYGTSILFLLVYLVVSSTRTNHGTLSFLNMVTLVVLDSCHFSIHRGSIYWSPGYGILLMGSSRVAIMAFMADLWLVGYSIAFVVYGGALVREVVTRRLPRLSREEAGAVAFLGHDPRRMKCDDVAANPEVLDAKKMXXXXVICVGKNLGSRWVKNDFELVRWPPDPHLDKAMGIVVAGEEDDNDAPDPAQLAAGMLGDLFRPGDFGAMGGRGSGDDPKKSGVATSGRSGLHLPEFRPTGDALAGEIQMPVLPLKSALQRTRAAQQRSGPGDGGSPGGNDVAFTDSKAVVRPKYLRPSTTPDDVGGHGSGVELGFWVRVGVSLSRTMSGKGILWAVCRRFKKKRSTKVPVKVYIGGKSLRRRGKEKRGGGEG…
Didic_M	Dictyota dichotoma	ODC1387m	prot_D-dichotoma_M_contig1738.4969.1mod	DEK1-like membrane-localised C2 calpain cysteine proteinase	MFHATTLSRRFPSILRFTLLSASHFLSSRAAFTCSNGYLSCPDDNVQQAASSGGRIHALIHNAVNLPDLDVYPQSGLSDPYVHLEVGSVVAKTSVVDESLSPEWNESLDLGLHNSGDVITVSIFDSDSGLEFGDDLLRSTRIRVPWCSAFHAAYITPTDCGERYDYACDTKGMSWAMPSQPRCNEISWVYLGGASDNTGGESGCGINKEYSCIRLEFIIVPFQVEVIETYVGDDCMVTVAGYDGSFAADPSYEDYGLVFNGRSQASPGLLGHGSTLTLFNKLRGGIMVRMDLDDAGTVGDVKVVDFALNAPSTVWVCRWHDDAVAYGNPRWLQDEGWAKDAMVRAYLHGYVGVTEFFDCWGKRFPATERNFWGGLDSEPVTLYSNGVSGEEDWMYMAII…
Chten	Choristocarpus tenellus	KU-1152	prot_C-tenellus_contig8614.2.1-prot_C-tenellus_contig3946.2.1-prot_C-tenellus_contig650.2.1	DEK1-like membrane-localised calpain cysteine proteinase	MAATFSASGKRGKRRNRRLYGCSILLLVAYIIVSATRTGYFKLSILNSVTLLVLDSAHYSLNRGSTYWAPGFGILLMGVARISMMSFMAQYWLIGYSLAFAVYGGTLVREVVTRRLPQLSAEEAGAVAFLGHDPSSMKSRDMAANPELVLCYIFFYFVLVLVFLAYVQPQSLPQPLVPVWGQEWPAYIFGXXXMYLIDREPDTIMYFGPWVFPAYSYDAQTNNLVDETPIVQQVFYGLLVGVGWGTAVAIFVEPLGVGVIIACVFLMALATVAAACVSSAPNKLGIAAQFLDSSLVREAGDVARETFIDRQADVQVECKDFSEGTTAPTANNLGHNSTERSRRAAKLFKMRDTAXXXMFEESVLLNGQETTVNAQEILSGIESVGNNCRPGTYGRKFQY…
Dimes	Discosporangium mesarthrocarpum	MT 17 79	prot_D-mesarthrocarpus_Contig2887.6.1-prot_D-mesarthrocarpus_Contig3309.1.1-prot_D-mesarthrocarpus_Contig261.6.1	DEK1-like membrane-localised calpain cysteine proteinase	QDASSGGHVHAVVYHATNLQDKDIYQQSGLSDPYIRFVVGSTDASSSTVDESLRPVRGSAERRDQTMLRTVDLGVHNSGDLIMMSLYDADSGLEFGDDLLYTTTLRVPWCSAFHATRHTADCGDGYTYDTSWLMPRQPLCNETSWVNLDGNDESQCTGGAAEDACLLLEFLIVPFQARSGVREGGGKQXXXXMSLKVRVDTLPFLRAFLEGYLLPHEYNACLAFATFVLTCLVMGLLLSLEEPAWVGHLIWAGTFVVVFTAVPMIKWFGTXXXMTLATAAAACVSSAPNKLGVAAQFLDVPLVMEAGDVVRSFFIQRQADLLVECEEFTKGSGGNELGSPNAGSLARGATNLFSIRQTAADHAVALEEQKKSLRRVLDEETKTERPKQDALFTIWDAIA…
Scisc	Schizocladia ischiensis	KU333	prot_S-ischiensis_contig60.16782.1	DEK1-like membrane-localised C2 calpain cysteine proteinase	MKLGSVSVLALATFCVLPSRADFTCSGGYAQCPDDNVQAASSGGRVRVVVHQAVNLPDTDKYRESGTSDPYVTFTVGSTTASTGVVDETVNPVWDEDVDLGVHNSGDVITVTVKDADSGLEFGDDELYTTTLRVPWCSAFQASYVTAECEEDYLYSCDVLGTEWQMPSQPRCNETSWVNLDGNSENACQASGGTDACILLEFNIAPFQVEVESTFQGNPFLTTVAGYDASFAADSSYDAYGLAYNSGSQLLDASTSQPMFDELRGGILVRTDSDLAGTKGDVPVVDLSMNMDHTVWICRHVLRWNTDYESYGNPKWMASGDWTADTAVRAFLVGDDTSTEYYVCWYKWFAGHRRNYWGGMDEDPTRLYSNGVNGNEARMYLVVVVPDDAATSYSRDFEA…
Chaus	Chrysoparadoxa australica	CS-1217	prot_C-australica_Contig_80.18.1-prot_C-australica_Contig_80.19.4	DEK1-like membrane-localised C2 calpain cysteine proteinase	MFLPRRSQALLLLIAAWAVSTYAQLTCQEGPEQCPDQNSQAASSGGRVAVTLISATNLPNAEKFPESKLSDPYVELKVGGSVARTQARESTLMNQDGTIYICRWWPDQEAYGAPAWLSDWELTVKRAYLADLTELSEYMRCYSKHFSKTKRNYYGGLDEDPIMLYTNGVSGNEEYMYMALVVPDVDDEEDGLGYSSQFTLSVFWARLMEYLPMLVIFFSMTKSYMHKIGWRADLIESHILKLAMRKDHILRHLFIGYGASDRNVEFRRNLFFCRCAVQLSLAMPLITLWAWGFSTIITVNPPAVGFFILLASTAFLVGWYGFKFWKVRGWLMGKASLLCFGTAILLVVCYCAATVFVDPAVYDGGEPLNFTGVTSIFFTLELLPLIFLLFVNDAKLKRS…
Phwet	Phaeothamnion wetherbeei	SAG 119.79	prot_P-wetherbeei_contig4075.2.1-prot_P-wetherbeei_contig265.1.5	DEK1-like membrane-localised C2 calpain cysteine proteinase	DNPFTCASGASSCPDSGQQELSEGGRVRAVVYMATNLPNRDYFSASGVSDPYVAITVDGSTFKTTTRRNTLNPIWSEDLDLGVHTSGTPLVVAINDADSGLERGDDLLASATISVPYCSALQADSEGFQCGGDFGRDCDTLGTAWALPVQPRCNETAWLNLGGDGNSTDCALLYGSATCLLIGFVIVPFQIEIAATHYGADVTVTVAGKDTTVTAAAYAEYGKLYNDRTLVLDSTETLFDSLRGGLLLSVGDAYAGVNAAGVAAVGGASGAGGAAYVTFALNMPATVYLCRWQQDYAAYGNPPWLAAGDWRASPSRAYLDGYTAQDEYFRCWSKHYAAHSRDYYGGLTAAAATLYSNGVDGREAHMYMVVAVPDTGSSYTGSSGGYDGLTVSAFWKRLG…
Pyult	Pythium ultimum		PYU1_T001003	DEK1-like membrane-localised C2 calpain cysteine proteinase	MAHPRSCRQRAAAATILQRLHVRLLTLVYIGAVVLTPHVLRAQTINEVGYPDPRYSKTKALTRFSCTGGPSNCPDGGEYAAAGGNLTITIIEMRNLPNLDGFGKAGLLTDAYIEASIGDNVRRSAVISNSLDPQWPPCKNNGCTGENDKMRDLNFGFRPAGTEITIKVYDEDSGFEFGDDLIAQVTVNSIYCSGFTAISQQTISADDSKWKMPQQPLCVEEIWIPLTADGECTSSNGIFTSTTTPCMRLRMTALPFQVRVEQVFLSGSVAVSGGMGGYFPNEDSWLYGRVYSASDTRMLSYFRMDRSKGGLLVRSDSASNNNKGNAALIPKYGYTPYAQFTINFDAEVFVFRRVDDAASAPEWLNTTFGWADTREYAQLMDVVGDFKAVAQNFSAHTVN…
Sapar	Saprolegnia parasitica		gb|KDO29157.1|	DEK1-like membrane-localised C2 calpain cysteine proteinase	MGAPLVAAVVAVTLSVVVLGQTSRATGKPDKRVEALNLSNAFSCAGGPTLCPDAGTFKSAGGNLTVTVIEMRNLPNLDGFGAAGGLTDAFIRVAFGTNSRDSSFIRNSLNPSWAPCRTLGCLGYKKPSAISRSGTAWDKDDGLEFADDFIGGLNLNVIYCTALTAYKQKTPNAGMDSSFAMPLQPVCVEEIWLPLAPGECIVNGTVSTTLPCLRLRQTVVPFQVQIEETYATTRVATMAMGLGGYYGDATSTIYGRVWTPGNQRLQPYYKMAKSQGGVLVRMDNNPGMNNDYGNASLAGQYGFPPLGRFSINFPSAMYVFRRQTDFGYVDAEESAQIVNIADDFVAVTRNVSATPVNTYGDALGGGIVVGPNIQASNRDITLSMYFIVLVPNEGFFDLE…
Phinf	Phytophthora infestans		PITG_02997T0	DEK1-like membrane-localised C2 calpain cysteine proteinase	MTWSNLQNATTDSLGYPDPRYSTSRSLTAFSCTGGARNCPDDGQYASAGGNLTLTIVEMRNLPDLDSFGLAGLETDAYVEALIGDNLRTSGVVWNSLNPIWLPCAEPGCTGDGDVVRDLNFGFRPAGTEIVVRVWDKDSGLEFGDDLVAQVTLNAIYCSAFSAIKQKLPSNDTSTWALAEQPMCVEELWVPLSESGDCTDAKSSAPCMRIRMTAIPFQMRTEEVFVPGALINGGMGGFFPDEQSWFYGRVYSSSDTRLLSYYRMADSQGGLLIRSLSTSNNHKGNTSLISTYGYAPYARVTFNFAAQLFVFRRVDDAASSPDWLNKTFGWIETREYAQLMDVAGDFKAVAQNFTPHSVNKYGDAEGRGVITGANVALNYTDTTLSMYFIVAVPHESFDV…
Apeut	Aphanomyces euteiches		Ae201684_7242.1	DEK1-like membrane-localised C2 calpain cysteine proteinase	MASSGQRRRRRLHAVHCRSTLVVLLLLAPSTCGQTSYSPGRADSRVEALRLNNSFSCAGGPTLCPDAGTFKYAGGNLTITIVEMRNLPQLDHFGPFSLETDAFITVSFGVDVLSTAPCLNSLNPVWPPCAQPGCRGASDLQRDLTFGFRPSGTPFTLTVWDYDDGLEFAHDFIGSMTLHVIYCSALTSISQPTPHAGQDSSFAMPKQPLCVEEIWLPLAPGACFDASGNATSTPCMRLRQTVVPFQVKFEETFVPNALMAGGMGGYYAATTSSIYGRVWTPGDQRLQNYYKMSASQGGILVRPDNTRGMNNNPGNASLIPRFGFAPFARFTINFDATMYVFRRATDVATDSIVGTLEWLDPKFGWTTEQEAAQLVGVAEDFLAVSKDVNAHAVNQYGDA…
