## Supplementary material for "Evolutionary genomics of the emergence of brown algae as key components of coastal ecosystems": Table S36

### Sheet: Sheet1
	Ectocarpus sp.7 versus:
	E.siliculosus	E.crouaniorum	E.subulatus	E.fasciculatus
Number of syntenic blocks	475	351	754	556
Total number of genes in syntenic blocks	12377	12086	9379	11241
